# Conserved accessory genes link a phylogenetically distinct *Bacillus subtilis* strain from Indian bekang to the Japanese natto clade

**DOI:** 10.1101/2025.07.08.663414

**Authors:** Kiyohiko Seki, Yukio Nagano

## Abstract

*Bacillus subtilis* is central to Asian fermented soybean foods, including Japanese natto. To explore the genomic boundaries of *B. subtilis* var. *natto*, we conducted a comparative pangenome analysis of 42 strains, including the core natto clade (n=26) and its closest relatives. Our analysis revealed a striking evolutionary paradox centered on a single strain isolated from Indian bekang. Core-genome phylogenetic analysis places this bekang strain clearly outside the tight natto clade, with a Nepalese kinema strainbeing its closest systematic neighbor. In stark contrast, quantitative analysis of accessory gene profiles revealed this single bekang strain is the functional nearest neighbor to the natto clade, sharing a highly conserved accessory gene repertoire. This shared profile defines a “natto-type” adaptive strategy (the “broad-sense natto group,” n=27), separating it from other related strains. Analysis of this group-specific repertoire revealed an enrichment of transcriptional regulators and metabolic enzymes. This finding provides a compelling case study (n=1) of polygenic adaptation, suggesting complex evolutionary pathways, such as horizontal gene transfer or selective retention, can drive rapid adaptation across disparate lineages.
