## Supplementary material for "Conserved accessory genes link a phylogenetically distinct *Bacillus subtilis* strain from Indian bekang to the Japanese natto clade": Dataset 2

### Sheet: B_specific_42_samples
Dataset 2. List of the nearly "natto-related group"-specific genes, defined by ≥80% presence in the "natto-related group" (n=15) and ≤20% presence in the "broad-sense natto group" (n=27).
SeqName1	The number in natto-related group	The number in broad-sense natto group	ratio	Clin_JPN_1	Clin_JPN_2	Clin_JPN_3	Coll_1	Coll_2	Coll_3	Coll_4	Env_CHN_1	Env_CHN_2	Env_CHN_3	Env_CHN_4	Env_JPN_1	Food_CHN_1	Food_CHN_2	Food_IDN_1	Food_IND_1	Food_IND_2	Food_JPN_1	Food_JPN_2	Food_JPN_3	Food_JPN_4	Food_JPN_5	Food_JPN_6	Food_JPN_7	Food_JPN_8	Food_JPN_9	Food_KOR_1	Food_KOR_10	Food_KOR_11	Food_KOR_12	Food_KOR_13	Food_KOR_2	Food_KOR_3	Food_KOR_4	Food_KOR_5	Food_KOR_6	Food_KOR_7	Food_KOR_8	Food_KOR_9	Food_MMR_1	Food_NPL_1	Food_TH1
group_1986	12	0	0																	AMPMNNBD_00986												ABLFBAOE_02155	LLJGPOCF_01562	OPGGKGFE_03962		MNDNKNNJ_02866	JGMHBPKJ_02452	JFPGMKBO_01588		HGJPPPBD_00141	PDPOEBDH_02890	AAJLLELH_02172	KPEEDLEF_01489		MOFKPPDN_03523
group_2724	12	0	0																	AMPMNNBD_00997												ABLFBAOE_02144	LLJGPOCF_01574	OPGGKGFE_03973		MNDNKNNJ_02855	JGMHBPKJ_02442	JFPGMKBO_01599		HGJPPPBD_00131	PDPOEBDH_02880	AAJLLELH_02161	KPEEDLEF_01478		MOFKPPDN_01258
group_2723	12	0	0																	AMPMNNBD_00996												ABLFBAOE_02145	LLJGPOCF_01573	OPGGKGFE_03972		MNDNKNNJ_02856	JGMHBPKJ_02443	JFPGMKBO_01598		HGJPPPBD_00132	PDPOEBDH_02881	AAJLLELH_02162	KPEEDLEF_01479		MOFKPPDN_01257
yoaH	12	0	0																	AMPMNNBD_00993												ABLFBAOE_02147	LLJGPOCF_01570	OPGGKGFE_03970		MNDNKNNJ_02859	JGMHBPKJ_02445	JFPGMKBO_01596		HGJPPPBD_00134	PDPOEBDH_02883	AAJLLELH_02165	KPEEDLEF_01481		MOFKPPDN_03515
group_2720	12	0	0																	AMPMNNBD_00992												ABLFBAOE_02148	LLJGPOCF_01569	OPGGKGFE_03969		MNDNKNNJ_02860	JGMHBPKJ_02446	JFPGMKBO_01595		HGJPPPBD_00135	PDPOEBDH_02884	AAJLLELH_02166	KPEEDLEF_01482		MOFKPPDN_03516
group_2719	12	0	0																	AMPMNNBD_00989												ABLFBAOE_02151	LLJGPOCF_01566	OPGGKGFE_03966		MNDNKNNJ_02862	JGMHBPKJ_02448	JFPGMKBO_01592		HGJPPPBD_00137	PDPOEBDH_02886	AAJLLELH_02168	KPEEDLEF_01485		MOFKPPDN_03519
oxdD	12	0	0																	AMPMNNBD_00984												ABLFBAOE_02157	LLJGPOCF_01560	OPGGKGFE_03960		MNDNKNNJ_02867	JGMHBPKJ_02453	JFPGMKBO_01586		HGJPPPBD_00142	PDPOEBDH_02891	AAJLLELH_02173	KPEEDLEF_01491		MOFKPPDN_03525
group_2716	12	0	0																	AMPMNNBD_00983												ABLFBAOE_02158	LLJGPOCF_01559	OPGGKGFE_03959		MNDNKNNJ_02868	JGMHBPKJ_02454	JFPGMKBO_01585		HGJPPPBD_00143	PDPOEBDH_02892	AAJLLELH_02174	KPEEDLEF_01492		MOFKPPDN_03526
group_2715	12	0	0																	AMPMNNBD_00982												ABLFBAOE_02159	LLJGPOCF_01558	OPGGKGFE_03958		MNDNKNNJ_02869	JGMHBPKJ_02455	JFPGMKBO_01584		HGJPPPBD_00144	PDPOEBDH_02893	AAJLLELH_02175	KPEEDLEF_01493		MOFKPPDN_03527
group_2714	12	0	0																	AMPMNNBD_00981												ABLFBAOE_02160	LLJGPOCF_01557	OPGGKGFE_03957		MNDNKNNJ_02870	JGMHBPKJ_02456	JFPGMKBO_01583		HGJPPPBD_00145	PDPOEBDH_02894	AAJLLELH_02176	KPEEDLEF_01494		MOFKPPDN_03528
group_2713	12	0	0																	AMPMNNBD_00980												ABLFBAOE_02161	LLJGPOCF_01556	OPGGKGFE_03956		MNDNKNNJ_02871	JGMHBPKJ_02457	JFPGMKBO_01582		HGJPPPBD_00146	PDPOEBDH_02895	AAJLLELH_02177	KPEEDLEF_01495		MOFKPPDN_03529
group_2712	12	0	0																	AMPMNNBD_00979												ABLFBAOE_02162	LLJGPOCF_01555	OPGGKGFE_03955		MNDNKNNJ_02872	JGMHBPKJ_02458	JFPGMKBO_01581		HGJPPPBD_00147	PDPOEBDH_02896	AAJLLELH_02178	KPEEDLEF_01496		MOFKPPDN_03530
group_2711	12	0	0																	AMPMNNBD_00978												ABLFBAOE_02163	LLJGPOCF_01554	OPGGKGFE_03954		MNDNKNNJ_02873	JGMHBPKJ_02459	JFPGMKBO_01580		HGJPPPBD_00148	PDPOEBDH_02897	AAJLLELH_02179	KPEEDLEF_01497		MOFKPPDN_03531
azoB	12	0	0																												APIGMMDO_02865	ABLFBAOE_00860	LLJGPOCF_00370	OPGGKGFE_02791		MNDNKNNJ_01517	JGMHBPKJ_01103	JFPGMKBO_03867	ODODBCDA_03346	HGJPPPBD_03276	PDPOEBDH_01547	AAJLLELH_00831	KPEEDLEF_01554
alkH	12	0	0																												APIGMMDO_01962	ABLFBAOE_04296		OPGGKGFE_01834		MNDNKNNJ_00546	JGMHBPKJ_00137	JFPGMKBO_03701	ODODBCDA_04239	HGJPPPBD_02311	PDPOEBDH_00575	AAJLLELH_04344	KPEEDLEF_02204	DDOBICEL_03272
rsoA	12	0	0																												APIGMMDO_01192	ABLFBAOE_03513	LLJGPOCF_03107	OPGGKGFE_01055		MNDNKNNJ_04286	JGMHBPKJ_03884	JFPGMKBO_02516	ODODBCDA_00740	HGJPPPBD_01549	PDPOEBDH_04305	AAJLLELH_03582			MOFKPPDN_03613
group_1990	12	0	0																	AMPMNNBD_01011												ABLFBAOE_02131	LLJGPOCF_01588	OPGGKGFE_03986		MNDNKNNJ_02842	JGMHBPKJ_02429	JFPGMKBO_01613		HGJPPPBD_00118	PDPOEBDH_02867	AAJLLELH_02148	KPEEDLEF_01465		MOFKPPDN_01274
group_1989	12	0	0																	AMPMNNBD_01009												ABLFBAOE_02132	LLJGPOCF_01586	OPGGKGFE_03985		MNDNKNNJ_02844	JGMHBPKJ_02431	JFPGMKBO_01611		HGJPPPBD_00120	PDPOEBDH_02869	AAJLLELH_02150	KPEEDLEF_01467		MOFKPPDN_01272
gerXA_1	12	0	0																	AMPMNNBD_00998												ABLFBAOE_02143	LLJGPOCF_01575	OPGGKGFE_03974		MNDNKNNJ_02854	JGMHBPKJ_02441	JFPGMKBO_01600		HGJPPPBD_00130	PDPOEBDH_02879	AAJLLELH_02160	KPEEDLEF_01477		MOFKPPDN_01259
yedK	12	0	0																	AMPMNNBD_00987												ABLFBAOE_02154	LLJGPOCF_01563	OPGGKGFE_03963		MNDNKNNJ_02865	JGMHBPKJ_02451	JFPGMKBO_01589		HGJPPPBD_00140	PDPOEBDH_02889	AAJLLELH_02171	KPEEDLEF_01488		MOFKPPDN_03522
group_2726	12	0	0																	AMPMNNBD_00999												ABLFBAOE_02142	LLJGPOCF_01576	OPGGKGFE_03975		MNDNKNNJ_02853	JGMHBPKJ_02440	JFPGMKBO_01601		HGJPPPBD_00129	PDPOEBDH_02878	AAJLLELH_02159	KPEEDLEF_01476		MOFKPPDN_01260
group_2728	12	0	0																	AMPMNNBD_01002												ABLFBAOE_02139	LLJGPOCF_01579	OPGGKGFE_03979		MNDNKNNJ_02850	JGMHBPKJ_02437	JFPGMKBO_01604		HGJPPPBD_00126	PDPOEBDH_02875	AAJLLELH_02156	KPEEDLEF_01473		MOFKPPDN_01264
group_3078	12	0	0																												APIGMMDO_01966	ABLFBAOE_04300		OPGGKGFE_01838		MNDNKNNJ_00550	JGMHBPKJ_00141	JFPGMKBO_03697	ODODBCDA_04235	HGJPPPBD_02315	PDPOEBDH_00579	AAJLLELH_04348	KPEEDLEF_02208	DDOBICEL_03276
group_3077	12	0	0																												APIGMMDO_01965	ABLFBAOE_04299		OPGGKGFE_01837		MNDNKNNJ_00549	JGMHBPKJ_00140	JFPGMKBO_03698	ODODBCDA_04236	HGJPPPBD_02314	PDPOEBDH_00578	AAJLLELH_04347	KPEEDLEF_02207	DDOBICEL_03275
group_3076	12	0	0																												APIGMMDO_01964	ABLFBAOE_04298		OPGGKGFE_01836		MNDNKNNJ_00548	JGMHBPKJ_00139	JFPGMKBO_03699	ODODBCDA_04237	HGJPPPBD_02313	PDPOEBDH_00577	AAJLLELH_04346	KPEEDLEF_02206	DDOBICEL_03274
group_3003	12	0	0																	AMPMNNBD_04310											APIGMMDO_02924	ABLFBAOE_00917	LLJGPOCF_00431	OPGGKGFE_02847		MNDNKNNJ_01578	JGMHBPKJ_01162			HGJPPPBD_03335	PDPOEBDH_01606	AAJLLELH_00890	KPEEDLEF_04061		MOFKPPDN_04316
group_2980	12	0	0																	AMPMNNBD_04156												ABLFBAOE_02194	LLJGPOCF_01524	OPGGKGFE_04088		MNDNKNNJ_02906	JGMHBPKJ_02492	JFPGMKBO_04138		HGJPPPBD_00181	PDPOEBDH_02929	AAJLLELH_02211	KPEEDLEF_03799		MOFKPPDN_04070
yflT	12	0	0																	AMPMNNBD_01473											APIGMMDO_02932	ABLFBAOE_00925	LLJGPOCF_00439	OPGGKGFE_02856		MNDNKNNJ_01586	JGMHBPKJ_01170			HGJPPPBD_03343	PDPOEBDH_01614	AAJLLELH_00898	KPEEDLEF_04054		MOFKPPDN_01378
yfmB	12	0	0																	AMPMNNBD_01472											APIGMMDO_02931	ABLFBAOE_00924	LLJGPOCF_00438	OPGGKGFE_02855		MNDNKNNJ_01585	JGMHBPKJ_01169			HGJPPPBD_03342	PDPOEBDH_01613	AAJLLELH_00897	KPEEDLEF_04055		MOFKPPDN_01377
yfiZ_1	12	0	0																	AMPMNNBD_01470											APIGMMDO_02929	ABLFBAOE_00922	LLJGPOCF_00436	OPGGKGFE_02852		MNDNKNNJ_01583	JGMHBPKJ_01167			HGJPPPBD_03340	PDPOEBDH_01611	AAJLLELH_00895	KPEEDLEF_04057		MOFKPPDN_01375
fecD	12	0	0																	AMPMNNBD_01469											APIGMMDO_02928	ABLFBAOE_00921	LLJGPOCF_00435	OPGGKGFE_02851		MNDNKNNJ_01582	JGMHBPKJ_01166			HGJPPPBD_03339	PDPOEBDH_01610	AAJLLELH_00894	KPEEDLEF_04058		MOFKPPDN_01374
group_2746	12	0	0																	AMPMNNBD_01468											APIGMMDO_02927	ABLFBAOE_00920	LLJGPOCF_00434	OPGGKGFE_02850		MNDNKNNJ_01581	JGMHBPKJ_01165			HGJPPPBD_03338	PDPOEBDH_01609	AAJLLELH_00893	KPEEDLEF_04059		MOFKPPDN_01373
yfmJ	12	0	0																	AMPMNNBD_01467											APIGMMDO_02926	ABLFBAOE_00919	LLJGPOCF_00433	OPGGKGFE_02849		MNDNKNNJ_01580	JGMHBPKJ_01164			HGJPPPBD_03337	PDPOEBDH_01608	AAJLLELH_00892	KPEEDLEF_04060		MOFKPPDN_01372
group_2741	12	0	0																	AMPMNNBD_01098											APIGMMDO_00847		LLJGPOCF_02700	OPGGKGFE_00705		MNDNKNNJ_03875	JGMHBPKJ_03471		ODODBCDA_01088	HGJPPPBD_01140	PDPOEBDH_03895	AAJLLELH_03171	KPEEDLEF_01667		MOFKPPDN_01763
group_2734	12	0	0																	AMPMNNBD_01008												ABLFBAOE_02133	LLJGPOCF_01585	OPGGKGFE_03984		MNDNKNNJ_02845	JGMHBPKJ_02432	JFPGMKBO_01610		HGJPPPBD_00121	PDPOEBDH_02870	AAJLLELH_02151	KPEEDLEF_01468		MOFKPPDN_01270
group_2733	12	0	0																	AMPMNNBD_01007												ABLFBAOE_02134	LLJGPOCF_01584	OPGGKGFE_03983		MNDNKNNJ_02846	JGMHBPKJ_02433	JFPGMKBO_01609		HGJPPPBD_00122	PDPOEBDH_02871	AAJLLELH_02152	KPEEDLEF_01469		MOFKPPDN_01269
spoVAD_1	12	0	0																	AMPMNNBD_01006												ABLFBAOE_02135	LLJGPOCF_01583	OPGGKGFE_03982		MNDNKNNJ_02847	JGMHBPKJ_02434	JFPGMKBO_01608		HGJPPPBD_00123	PDPOEBDH_02872	AAJLLELH_02153	KPEEDLEF_01470		MOFKPPDN_01268
group_2731	12	0	0																	AMPMNNBD_01005												ABLFBAOE_02136	LLJGPOCF_01582	OPGGKGFE_03981		MNDNKNNJ_02848	JGMHBPKJ_02435	JFPGMKBO_01607		HGJPPPBD_00124	PDPOEBDH_02873	AAJLLELH_02154	KPEEDLEF_01471		MOFKPPDN_01267
group_2729	12	0	0																	AMPMNNBD_01003												ABLFBAOE_02138	LLJGPOCF_01580	OPGGKGFE_03980		MNDNKNNJ_02849	JGMHBPKJ_02436	JFPGMKBO_01605		HGJPPPBD_00125	PDPOEBDH_02874	AAJLLELH_02155	KPEEDLEF_01472		MOFKPPDN_01265
group_2727	12	0	0																	AMPMNNBD_01000												ABLFBAOE_02141	LLJGPOCF_01577	OPGGKGFE_03976		MNDNKNNJ_02852	JGMHBPKJ_02439	JFPGMKBO_01602		HGJPPPBD_00128	PDPOEBDH_02877	AAJLLELH_02158	KPEEDLEF_01475		MOFKPPDN_01261
pelB_2	12	0	0																	AMPMNNBD_00988												ABLFBAOE_02153	LLJGPOCF_01564	OPGGKGFE_03964		MNDNKNNJ_02864	JGMHBPKJ_02450	JFPGMKBO_01590		HGJPPPBD_00139	PDPOEBDH_02888	AAJLLELH_02170	KPEEDLEF_01487		MOFKPPDN_03521
yqaI	12	0	0																	AMPMNNBD_04081												ABLFBAOE_00716	LLJGPOCF_00192	OPGGKGFE_02645		MNDNKNNJ_01373	JGMHBPKJ_00958			HGJPPPBD_03132	PDPOEBDH_01403	AAJLLELH_00687	KPEEDLEF_02456	DDOBICEL_03156	MOFKPPDN_01132
group_2984	13	0	0																	AMPMNNBD_04160												ABLFBAOE_02198	LLJGPOCF_01520	OPGGKGFE_04092		MNDNKNNJ_02911	JGMHBPKJ_02496	JFPGMKBO_04142		HGJPPPBD_00185	PDPOEBDH_02933	AAJLLELH_02215	KPEEDLEF_03803	DDOBICEL_04075	MOFKPPDN_04074
group_3005	15	0	0																	AMPMNNBD_04323											APIGMMDO_04028	ABLFBAOE_02005	LLJGPOCF_01726	OPGGKGFE_03940		MNDNKNNJ_02701	JGMHBPKJ_02290	JFPGMKBO_03961	ODODBCDA_02174	HGJPPPBD_04463	PDPOEBDH_02725	AAJLLELH_02009	KPEEDLEF_03029	DDOBICEL_03507	MOFKPPDN_04188
group_3004	15	0	0																	AMPMNNBD_04322											APIGMMDO_04027	ABLFBAOE_02004	LLJGPOCF_01727	OPGGKGFE_03939		MNDNKNNJ_02700	JGMHBPKJ_02289	JFPGMKBO_03960	ODODBCDA_02175	HGJPPPBD_04462	PDPOEBDH_02724	AAJLLELH_02008	KPEEDLEF_03028	DDOBICEL_03508	MOFKPPDN_04189
yesE	12	0	0																												APIGMMDO_02864	ABLFBAOE_00859	LLJGPOCF_00369	OPGGKGFE_02790		MNDNKNNJ_01516	JGMHBPKJ_01102	JFPGMKBO_03868	ODODBCDA_03347	HGJPPPBD_03275	PDPOEBDH_01546	AAJLLELH_00830	KPEEDLEF_01553
group_2742	15	0	0																	AMPMNNBD_01105											APIGMMDO_00853	ABLFBAOE_03163	LLJGPOCF_02707	OPGGKGFE_00713		MNDNKNNJ_03882	JGMHBPKJ_03478	JFPGMKBO_00341	ODODBCDA_01082	HGJPPPBD_01146	PDPOEBDH_03901	AAJLLELH_03177	KPEEDLEF_03883	DDOBICEL_00902	MOFKPPDN_01769
group_2744	14	0	0																	AMPMNNBD_01383											APIGMMDO_01040	ABLFBAOE_03354	LLJGPOCF_02892	OPGGKGFE_00899		MNDNKNNJ_04067	JGMHBPKJ_03665	JFPGMKBO_01246	ODODBCDA_00893	HGJPPPBD_01331	PDPOEBDH_04087	AAJLLELH_03364	KPEEDLEF_00084		MOFKPPDN_00721
group_2777	14	0	0																	AMPMNNBD_02525											APIGMMDO_02811		LLJGPOCF_00294	OPGGKGFE_02735		MNDNKNNJ_01457	JGMHBPKJ_01043	JFPGMKBO_04010	ODODBCDA_03400	HGJPPPBD_03216	PDPOEBDH_01487	AAJLLELH_00771	KPEEDLEF_03396	DDOBICEL_02372	MOFKPPDN_02517
sigV_2	14	0	0																	AMPMNNBD_02526											APIGMMDO_02810		LLJGPOCF_00293	OPGGKGFE_02734		MNDNKNNJ_01456	JGMHBPKJ_01042	JFPGMKBO_04011	ODODBCDA_03401	HGJPPPBD_03215	PDPOEBDH_01486	AAJLLELH_00770	KPEEDLEF_03395	DDOBICEL_02371	MOFKPPDN_02518
group_341	14	0	0																												APIGMMDO_01382	ABLFBAOE_03700	LLJGPOCF_03304	OPGGKGFE_01251		MNDNKNNJ_04481	JGMHBPKJ_04080	JFPGMKBO_00857	ODODBCDA_00554	HGJPPPBD_01739	PDPOEBDH_04498	AAJLLELH_03772	KPEEDLEF_00436	DDOBICEL_01294	MOFKPPDN_02644
group_3007	15	0	0																	AMPMNNBD_04325											APIGMMDO_04030	ABLFBAOE_02007	LLJGPOCF_01724	OPGGKGFE_03942		MNDNKNNJ_02703	JGMHBPKJ_02292	JFPGMKBO_03963	ODODBCDA_02172	HGJPPPBD_04465	PDPOEBDH_02727	AAJLLELH_02011	KPEEDLEF_03031	DDOBICEL_03505	MOFKPPDN_04186
ydaF_2	13	0	0																	AMPMNNBD_04161												ABLFBAOE_02199	LLJGPOCF_01519	OPGGKGFE_04093		MNDNKNNJ_02912	JGMHBPKJ_02497	JFPGMKBO_04143		HGJPPPBD_00186	PDPOEBDH_02934	AAJLLELH_02216	KPEEDLEF_03804	DDOBICEL_04076	MOFKPPDN_04075
group_1997	13	0	0																	AMPMNNBD_02770											APIGMMDO_01891	ABLFBAOE_04233	LLJGPOCF_03831	OPGGKGFE_01772		MNDNKNNJ_00483	JGMHBPKJ_00074	JFPGMKBO_02684		HGJPPPBD_02251	PDPOEBDH_00514	AAJLLELH_04284	KPEEDLEF_01913		MOFKPPDN_04217
group_2736	13	0	0																	AMPMNNBD_01012											APIGMMDO_04164	ABLFBAOE_02130	LLJGPOCF_01589	OPGGKGFE_03987		MNDNKNNJ_02841	JGMHBPKJ_02428	JFPGMKBO_01614		HGJPPPBD_00117	PDPOEBDH_02866	AAJLLELH_02147	KPEEDLEF_01464		MOFKPPDN_01275
group_2737	13	0	0																	AMPMNNBD_01013											APIGMMDO_04163	ABLFBAOE_02129	LLJGPOCF_01590	OPGGKGFE_03988		MNDNKNNJ_02840	JGMHBPKJ_02427	JFPGMKBO_01615		HGJPPPBD_00116	PDPOEBDH_02865	AAJLLELH_02146	KPEEDLEF_01463		MOFKPPDN_01276
yoaC	13	0	0																	AMPMNNBD_01014											APIGMMDO_04162	ABLFBAOE_02128	LLJGPOCF_01591	OPGGKGFE_03989		MNDNKNNJ_02839	JGMHBPKJ_02426	JFPGMKBO_01616		HGJPPPBD_00115	PDPOEBDH_02864	AAJLLELH_02145	KPEEDLEF_01462		MOFKPPDN_01277
yxxD	13	0	0																	AMPMNNBD_02771											APIGMMDO_01892	ABLFBAOE_04234	LLJGPOCF_03832	OPGGKGFE_01773		MNDNKNNJ_00484	JGMHBPKJ_00075	JFPGMKBO_02683		HGJPPPBD_02252	PDPOEBDH_00515	AAJLLELH_04285	KPEEDLEF_01914		MOFKPPDN_04218
group_2981	13	0	0																	AMPMNNBD_04157												ABLFBAOE_02195	LLJGPOCF_01523	OPGGKGFE_04089		MNDNKNNJ_02908	JGMHBPKJ_02493	JFPGMKBO_04139		HGJPPPBD_00182	PDPOEBDH_02930	AAJLLELH_02212	KPEEDLEF_03800	DDOBICEL_04072	MOFKPPDN_04071
group_2982	13	0	0																	AMPMNNBD_04158												ABLFBAOE_02196	LLJGPOCF_01522	OPGGKGFE_04090		MNDNKNNJ_02909	JGMHBPKJ_02494	JFPGMKBO_04140		HGJPPPBD_00183	PDPOEBDH_02931	AAJLLELH_02213	KPEEDLEF_03801	DDOBICEL_04073	MOFKPPDN_04072
rapI_4	13	0	0																	AMPMNNBD_04159												ABLFBAOE_02197	LLJGPOCF_01521	OPGGKGFE_04091		MNDNKNNJ_02910	JGMHBPKJ_02495	JFPGMKBO_04141		HGJPPPBD_00184	PDPOEBDH_02932	AAJLLELH_02214	KPEEDLEF_03802	DDOBICEL_04074	MOFKPPDN_04073
group_3006	15	0	0																	AMPMNNBD_04324											APIGMMDO_04029	ABLFBAOE_02006	LLJGPOCF_01725	OPGGKGFE_03941		MNDNKNNJ_02702	JGMHBPKJ_02291	JFPGMKBO_03962	ODODBCDA_02173	HGJPPPBD_04464	PDPOEBDH_02726	AAJLLELH_02010	KPEEDLEF_03030	DDOBICEL_03506	MOFKPPDN_04187
group_2679	15	1	6.666666666666667																JGKMMMCE_03432	AMPMNNBD_01791											APIGMMDO_01204	ABLFBAOE_03525	LLJGPOCF_03119	OPGGKGFE_01069		MNDNKNNJ_04298	JGMHBPKJ_03897	JFPGMKBO_02528	ODODBCDA_00726	HGJPPPBD_01561	PDPOEBDH_04317	AAJLLELH_03594	KPEEDLEF_01860	DDOBICEL_01912	MOFKPPDN_03625
group_631	15	1	6.666666666666667																JGKMMMCE_00707	AMPMNNBD_03148											APIGMMDO_02788	ABLFBAOE_00784	LLJGPOCF_00260	OPGGKGFE_02713		MNDNKNNJ_01435	JGMHBPKJ_01021	JFPGMKBO_04088	ODODBCDA_03422	HGJPPPBD_03194	PDPOEBDH_01465	AAJLLELH_00749	KPEEDLEF_02977	DDOBICEL_03643	MOFKPPDN_03552
group_2664	15	1	6.666666666666667																JGKMMMCE_00748	AMPMNNBD_02505											APIGMMDO_02831	ABLFBAOE_00827	LLJGPOCF_00316	OPGGKGFE_02755		MNDNKNNJ_01479	JGMHBPKJ_01065	JFPGMKBO_03129	ODODBCDA_03380	HGJPPPBD_03238	PDPOEBDH_01509	AAJLLELH_00793	KPEEDLEF_01516	DDOBICEL_02392	MOFKPPDN_02497
group_2775	15	1	6.666666666666667																JGKMMMCE_01258	AMPMNNBD_02356											APIGMMDO_03356	ABLFBAOE_01336	LLJGPOCF_00864	OPGGKGFE_03279		MNDNKNNJ_02012	JGMHBPKJ_01600	JFPGMKBO_02311	ODODBCDA_02858	HGJPPPBD_03770	PDPOEBDH_02039	AAJLLELH_01321	KPEEDLEF_02029	DDOBICEL_02353	MOFKPPDN_02702
group_2665	14	1	7.142857142857142																JGKMMMCE_00852	AMPMNNBD_01485											APIGMMDO_02944	ABLFBAOE_00938	LLJGPOCF_00451	OPGGKGFE_02868		MNDNKNNJ_01598	JGMHBPKJ_01182	JFPGMKBO_01462	ODODBCDA_03278	HGJPPPBD_03355	PDPOEBDH_01626	AAJLLELH_00910	KPEEDLEF_01421		MOFKPPDN_01390
group_2658	13	1	7.6923076923076925																JGKMMMCE_00240	AMPMNNBD_02704											APIGMMDO_02323		LLJGPOCF_04264	OPGGKGFE_02207		MNDNKNNJ_00934	JGMHBPKJ_00519	JFPGMKBO_02180	ODODBCDA_03860	HGJPPPBD_02689	PDPOEBDH_00954	AAJLLELH_00245	KPEEDLEF_02700		MOFKPPDN_03042
group_2672	13	1	7.6923076923076925																JGKMMMCE_02342												APIGMMDO_00156	ABLFBAOE_02430	LLJGPOCF_01989	OPGGKGFE_04328		MNDNKNNJ_03149	JGMHBPKJ_02734	JFPGMKBO_03363	ODODBCDA_01803	HGJPPPBD_00421	PDPOEBDH_03170	AAJLLELH_02454	KPEEDLEF_02940		MOFKPPDN_02864
group_2683	13	1	7.6923076923076925																JGKMMMCE_04158	AMPMNNBD_02755											APIGMMDO_01871	ABLFBAOE_04214	LLJGPOCF_03809	OPGGKGFE_01752		MNDNKNNJ_00463	JGMHBPKJ_00054	JFPGMKBO_02990	ODODBCDA_00054	HGJPPPBD_02231	PDPOEBDH_00492	AAJLLELH_04264	KPEEDLEF_01895
group_1149	13	1	7.6923076923076925																JGKMMMCE_00722	AMPMNNBD_02540												ABLFBAOE_00799	LLJGPOCF_00275	OPGGKGFE_02728		MNDNKNNJ_01450	JGMHBPKJ_01036	JFPGMKBO_04017	ODODBCDA_03407	HGJPPPBD_03209	PDPOEBDH_01480	AAJLLELH_00764	KPEEDLEF_03389	DDOBICEL_02365
uhpB	12	1	8.333333333333332																JGKMMMCE_04128	AMPMNNBD_02724												ABLFBAOE_04181	LLJGPOCF_03777	OPGGKGFE_01721		MNDNKNNJ_00433	JGMHBPKJ_00024	JFPGMKBO_03020	ODODBCDA_00084	HGJPPPBD_02201	PDPOEBDH_00462	AAJLLELH_04234	KPEEDLEF_03783
group_2677	12	1	8.333333333333332																JGKMMMCE_03239	AMPMNNBD_02142											APIGMMDO_01030	ABLFBAOE_03344		OPGGKGFE_00889		MNDNKNNJ_04057	JGMHBPKJ_03655	JFPGMKBO_01256		HGJPPPBD_01321	PDPOEBDH_04077	AAJLLELH_03354	KPEEDLEF_00094		MOFKPPDN_00711
group_296	12	1	8.333333333333332						NDOHBMKK_03793																						APIGMMDO_01484	ABLFBAOE_03809	LLJGPOCF_03420	OPGGKGFE_01363		MNDNKNNJ_00074	JGMHBPKJ_04188			HGJPPPBD_01847	PDPOEBDH_00105	AAJLLELH_03880	KPEEDLEF_02735	DDOBICEL_03909	MOFKPPDN_04065
group_96	14	2	14.285714285714285																JGKMMMCE_02744	AMPMNNBD_00457	LFLBLICF_04416										APIGMMDO_00544	ABLFBAOE_02841	LLJGPOCF_02377	OPGGKGFE_00278		MNDNKNNJ_03555	JGMHBPKJ_03144	JFPGMKBO_01080	ODODBCDA_01401	HGJPPPBD_00820	PDPOEBDH_03576	AAJLLELH_02851	KPEEDLEF_01768		MOFKPPDN_01012
group_303	14	2	14.285714285714285																JGKMMMCE_03429	AMPMNNBD_01788	LFLBLICF_03722										APIGMMDO_01201	ABLFBAOE_03522	LLJGPOCF_03116			MNDNKNNJ_04295	JGMHBPKJ_03893	JFPGMKBO_02525	ODODBCDA_00731	HGJPPPBD_01558	PDPOEBDH_04314	AAJLLELH_03591	KPEEDLEF_01857	DDOBICEL_01909	MOFKPPDN_03622
group_161	12	2	16.666666666666664																JGKMMMCE_01389	AMPMNNBD_03743										FKFNGNFE_02363	APIGMMDO_03471		LLJGPOCF_00992	OPGGKGFE_03396		MNDNKNNJ_02147	JGMHBPKJ_01734		ODODBCDA_02726	HGJPPPBD_03905	PDPOEBDH_02173	AAJLLELH_01457	KPEEDLEF_03641	DDOBICEL_03572
group_428	12	2	16.666666666666664																JGKMMMCE_02256	AMPMNNBD_00802												ABLFBAOE_02342	LLJGPOCF_01899	OPGGKGFE_04240	FBMFMADL_01324	MNDNKNNJ_03059	JGMHBPKJ_02644	JFPGMKBO_02700		HGJPPPBD_00331	PDPOEBDH_03080	AAJLLELH_02364	KPEEDLEF_00691		MOFKPPDN_00392
group_393	15	3	20												LBPLDFOD_04404			FEPJNGBC_02340		AMPMNNBD_02046										FKFNGNFE_01250	APIGMMDO_00272	ABLFBAOE_02546	LLJGPOCF_02084	OPGGKGFE_00010		MNDNKNNJ_03269	JGMHBPKJ_02855	JFPGMKBO_00057	ODODBCDA_01684	HGJPPPBD_00533	PDPOEBDH_03290	AAJLLELH_02566	KPEEDLEF_00821	DDOBICEL_00313	MOFKPPDN_02038
group_385	14	4	28.57142857142857																JGKMMMCE_00598	AMPMNNBD_03100								JFLEOJLN_00610	MOJOKIMF_03632	FKFNGNFE_03165	APIGMMDO_02682	ABLFBAOE_00597	LLJGPOCF_00076	OPGGKGFE_02531		MNDNKNNJ_01263	JGMHBPKJ_00848	JFPGMKBO_03441	ODODBCDA_03529	HGJPPPBD_03024	PDPOEBDH_01294	AAJLLELH_00579	KPEEDLEF_03131		MOFKPPDN_01558
group_6178	13	4	30.76923076923077		DIGJNNDJ_04330													FEPJNGBC_04229		AMPMNNBD_04333									MOJOKIMF_04258		APIGMMDO_02665		LLJGPOCF_00246	OPGGKGFE_04451	FBMFMADL_04332	MNDNKNNJ_02891	JGMHBPKJ_02477	JFPGMKBO_04288	ODODBCDA_03545	HGJPPPBD_00165	PDPOEBDH_02914	AAJLLELH_02196		DDOBICEL_04159	MOFKPPDN_04340
group_5097	13	4	30.76923076923077		DIGJNNDJ_04331													FEPJNGBC_04230		AMPMNNBD_04332									MOJOKIMF_04259		APIGMMDO_02666		LLJGPOCF_00247	OPGGKGFE_04450	FBMFMADL_04333	MNDNKNNJ_02892	JGMHBPKJ_02478	JFPGMKBO_04289	ODODBCDA_03544	HGJPPPBD_00166	PDPOEBDH_02915	AAJLLELH_02197		DDOBICEL_04160	MOFKPPDN_04341
group_1244	12	5	41.66666666666667	DGJHDMNE_04280	DIGJNNDJ_04265	PCADNPNA_04284																							MOJOKIMF_04112			ABLFBAOE_04329	LLJGPOCF_03925	OPGGKGFE_01869	FBMFMADL_04256	MNDNKNNJ_00578	JGMHBPKJ_00169		ODODBCDA_04206	HGJPPPBD_02343	PDPOEBDH_00607	AAJLLELH_04376	KPEEDLEF_00984	DDOBICEL_04082	MOFKPPDN_03656
1"SeqName" is the name assigned by the Roary analysis.
