## Supplementary material for "Conserved accessory genes link a phylogenetically distinct *Bacillus subtilis* strain from Indian bekang to the Japanese natto clade": Dataset 3

### Sheet: omicsbox_table_A
Dataset 3. Functional annotation of the nearly "broad-sense natto group"-specific gene set, defined by ≥80% presence in the "broad-sense natto group" (n=27) and ≤20% presence in the "natto-related group" (n=15).
SeqName1	Description	Length	#Hits	e-Value	sim mean	#GO	GO IDs	GO Names	Enzyme Codes	Enzyme Names	InterPro IDs	InterPro GO IDs	InterPro GO Names
bioF	8-amino-7-oxononanoate synthase	371	20	1.27e-268	96.11	3	P:GO:0006766; P:GO:0006790; F:GO:0016740	P:vitamin metabolic process; P:sulfur compound metabolic process; F:transferase activity	EC:2.3.1.47	8-amino-7-oxononanoate synthase	IPR015421 (G3DSA:3.40.640.GENE3D); IPR004839 (PFAM); IPR004723 (NCBIFAM); IPR015422 (G3DSA:3.90.1150.GENE3D); PIRSR017617-1 (PIRSR); PIRSR604723-51 (PIRSR); cd06454 (CDD); IPR015424 (SUPERFAMILY)	P:GO:0009058; P:GO:0009102; F:GO:0008710; F:GO:0030170	P:biosynthetic process; P:biotin biosynthetic process; F:8-amino-7-oxononanoate synthase activity; F:pyridoxal phosphate binding
group_1917	MCP1459043.1 peptidoglycan hydrolase CwlO-like protein	35	20	2.68e-13	99.86	1	P:GO:0016192	P:vesicle-mediated transport			no IPS match	no IPS match	no IPS match
bglF	PTS beta-glucoside transporter subunit IIABC	609	20	0	99.28	4	P:GO:0055085; F:GO:0005215; F:GO:0016740; C:GO:0005886	P:transmembrane transport; F:transporter activity; F:transferase activity; C:plasma membrane	EC:2.7.1	Transferring phosphorus-containing groups	G3DSA:3.30.1360.60:FF:000001 (FUNFAM); G3DSA:2.70.70.10:FF:000001 (FUNFAM); IPR001127 (NCBIFAM); IPR001127 (PFAM); IPR011055 (G3DSA:2.70.70.GENE3D); IPR018113 (PFAM); IPR036878 (G3DSA:3.30.1360.GENE3D); IPR003352 (PFAM); IPR011297 (NCBIFAM); IPR013013 (PROSITE_PROFILES); IPR001127 (PROSITE_PROFILES); IPR001996 (PROSITE_PROFILES); cd00210 (CDD); IPR018113 (CDD); IPR036878 (SUPERFAMILY); IPR011055 …	P:GO:0009401; F:GO:0008982; C:GO:0005886; C:GO:0016020	P:phosphoenolpyruvate-dependent sugar phosphotransferase system; F:protein-N(PI)-phosphohistidine-sugar phosphotransferase activity; C:plasma membrane; C:membrane
group_2494	PTS glucose transporter subunit IIA	66	20	7.67e-37	94.54	3	P:GO:0055085; F:GO:0005215; F:GO:0016740	P:transmembrane transport; F:transporter activity; F:transferase activity	EC:2.7.1	Transferring phosphorus-containing groups	IPR018113 (PFAM); IPR036878 (G3DSA:3.30.1360.GENE3D); IPR001996 (PROSITE_PROFILES); IPR036878 (SUPERFAMILY)	P:GO:0009401; F:GO:0008982	P:phosphoenolpyruvate-dependent sugar phosphotransferase system; F:protein-N(PI)-phosphohistidine-sugar phosphotransferase activity
lagD	peptide cleavage/export ABC transporter	727	20	0	94.09	5	P:GO:0055085; F:GO:0005215; F:GO:0016787; F:GO:0140096; F:GO:0140657	P:transmembrane transport; F:transporter activity; F:hydrolase activity; F:catalytic activity, acting on a protein; F:ATP-dependent activity	EC:3.4; EC:7.6.2.2; EC:7.2.2; EC:3.6.1.15	Acting on peptide bonds (peptidases); ABC-type xenobiotic transporter; Catalysing the translocation of inorganic cations; nucleoside-triphosphate phosphatase	G3DSA:3.40.50.300:FF:000604 (FUNFAM); IPR005897 (NCBIFAM); G3DSA:3.90.70.10 (GENE3D); IPR005074 (PFAM); IPR036640 (G3DSA:1.20.1560.GENE3D); IPR027417 (G3DSA:3.40.50.GENE3D); IPR011527 (PFAM); IPR003439 (PFAM); IPR011527 (PROSITE_PROFILES); IPR003439 (PROSITE_PROFILES); IPR005074 (PROSITE_PROFILES); cd18570 (CDD); cd02418 (CDD); IPR027417 (SUPERFAMILY); IPR036640 (SUPERFAMILY)	P:GO:0006508; P:GO:0043213; P:GO:0055085; F:GO:0005524; F:GO:0008233; F:GO:0008234; F:GO:0016887; F:GO:0043214; F:GO:0140359; C:GO:0016020	P:proteolysis; P:bacteriocin transport; P:transmembrane transport; F:ATP binding; F:peptidase activity; F:cysteine-type peptidase activity; F:ATP hydrolysis activity; F:ABC-type bacteriocin transporter activity; F:ABC-type transporter activity; C:membrane
group_689	ABC transporter ATP-binding protein	487	20	0	99.62	4	P:GO:0055085; F:GO:0005215; F:GO:0016787; F:GO:0140657	P:transmembrane transport; F:transporter activity; F:hydrolase activity; F:ATP-dependent activity	EC:7.2.2; EC:3.6.1.15	Catalysing the translocation of inorganic cations; nucleoside-triphosphate phosphatase	G3DSA:3.40.50.300:FF:000218 (FUNFAM); IPR036640 (G3DSA:1.20.1560.GENE3D); IPR027417 (G3DSA:3.40.50.GENE3D); IPR003439 (PFAM); IPR011527 (PFAM); IPR011527 (PROSITE_PROFILES); IPR003439 (PROSITE_PROFILES); cd18549 (CDD); cd03251 (CDD); IPR027417 (SUPERFAMILY); IPR036640 (SUPERFAMILY)	P:GO:0055085; F:GO:0005524; F:GO:0016887; F:GO:0140359; C:GO:0016020	P:transmembrane transport; F:ATP binding; F:ATP hydrolysis activity; F:ABC-type transporter activity; C:membrane
csbC_3	sugar porter family MFS transporter	353	20	1.11e-237	99.66	2	P:GO:0055085; F:GO:0005215	P:transmembrane transport; F:transporter activity			IPR003663 (PRINTS); IPR036259 (G3DSA:1.20.1250.GENE3D); IPR005828 (PFAM); IPR003663 (NCBIFAM); IPR020846 (PROSITE_PROFILES); IPR036259 (SUPERFAMILY)	P:GO:0055085; F:GO:0022857; C:GO:0016020	P:transmembrane transport; F:transmembrane transporter activity; C:membrane
yveA_2	aspartate/proton symporter AspP	520	20	0	99.95	2	P:GO:0055085; F:GO:0005215	P:transmembrane transport; F:transporter activity			G3DSA:1.20.1740.10 (GENE3D); PIRSF006060 (PIRSF); IPR002293 (PFAM)	P:GO:0055085; F:GO:0022857; C:GO:0016020	P:transmembrane transport; F:transmembrane transporter activity; C:membrane
gabP	GABA permease	469	20	0	99.91	2	P:GO:0055085; F:GO:0005215	P:transmembrane transport; F:transporter activity			G3DSA:1.20.1740.10:FF:000001 (FUNFAM); PIRSF006060 (PIRSF); G3DSA:1.20.1740.10 (GENE3D); IPR011265 (NCBIFAM); IPR004841 (PFAM)	P:GO:0015812; P:GO:0055085; F:GO:0015185; C:GO:0016020	P:gamma-aminobutyric acid transport; P:transmembrane transport; F:gamma-aminobutyric acid transmembrane transporter activity; C:membrane
melD	sugar ABC transporter permease	287	20	2.09e-202	94.95	1	P:GO:0055085	P:transmembrane transport			IPR000515 (PFAM); IPR035906 (G3DSA:1.10.3720.GENE3D); IPR000515 (PROSITE_PROFILES); IPR000515 (CDD); IPR035906 (SUPERFAMILY); SSF160964 (SUPERFAMILY)	P:GO:0055085; C:GO:0016020	P:transmembrane transport; C:membrane
yheI_2	ABC transporter ATP-binding protein	379	20	1.79e-263	99.99	6	P:GO:0006790; P:GO:0055085; P:GO:0055086; F:GO:0005215; F:GO:0016740; F:GO:0140657	P:sulfur compound metabolic process; P:transmembrane transport; P:nucleobase-containing small molecule metabolic process; F:transporter activity; F:transferase activity; F:ATP-dependent activity	EC:7.2.2; EC:2.7.1.24	Catalysing the translocation of inorganic cations; dephospho-CoA kinase	G3DSA:1.20.1560.10:FF:000232 (FUNFAM); IPR036640 (G3DSA:1.20.1560.GENE3D); IPR027417 (G3DSA:3.40.50.GENE3D); IPR011527 (PFAM); IPR001977 (PROSITE_PROFILES); IPR011527 (PROSITE_PROFILES); cd18542 (CDD); IPR027417 (SUPERFAMILY); IPR036640 (SUPERFAMILY)	P:GO:0015937; P:GO:0055085; F:GO:0004140; F:GO:0005524; F:GO:0140359; C:GO:0016020	P:coenzyme A biosynthetic process; P:transmembrane transport; F:dephospho-CoA kinase activity; F:ATP binding; F:ABC-type transporter activity; C:membrane
rssB_2	two-component system response regulator YesN	309	20	1.27e-214	99.63	1	P:GO:0023052	P:signaling			G3DSA:3.40.50.2300 (GENE3D); IPR001789 (PFAM); PIRSR026389-4 (PIRSR); PIRSR002937-1 (PIRSR); IPR001789 (PROSITE_PROFILES); cd17536 (CDD); IPR011006 (SUPERFAMILY)	P:GO:0000160	P:phosphorelay signal transduction system
group_2518	sigma factor-like helix-turn-helix DNA-binding protein	123	20	2.36e-82	94.07	2	P:GO:0006355; F:GO:0140110	P:regulation of DNA-templated transcription; F:transcription regulator activity			IPR036388 (G3DSA:1.10.10.GENE3D); IPR007630 (PFAM); IPR013324 (SUPERFAMILY)	P:GO:0006352; P:GO:0006355; F:GO:0003700	P:DNA-templated transcription initiation; P:regulation of DNA-templated transcription; F:DNA-binding transcription factor activity
group_2211	MarR family transcriptional regulator	147	20	4.1e-99	99.52	2	P:GO:0006355; F:GO:0140110	P:regulation of DNA-templated transcription; F:transcription regulator activity			G3DSA:1.10.10.10:FF:001198 (FUNFAM); IPR036388 (G3DSA:1.10.10.GENE3D); IPR000835 (PFAM); IPR000835 (PROSITE_PROFILES); IPR036390 (SUPERFAMILY)	P:GO:0006355; F:GO:0003700	P:regulation of DNA-templated transcription; F:DNA-binding transcription factor activity
group_2412	acyl-CoA carboxylase subunit beta	56	20	2.96e-32	98.39	3	P:GO:0006629; F:GO:0016740; F:GO:0016874	P:lipid metabolic process; F:transferase activity; F:ligase activity	EC:6.4.1.3; EC:2; EC:6.4.1.2	propionyl-CoA carboxylase; Transferases; acetyl-CoA carboxylase	IPR034733 (PFAM); G3DSA:3.90.226.10 (GENE3D); IPR011762 (PROSITE_PROFILES); IPR029045 (SUPERFAMILY)	no GO terms	no GO terms
group_6181	IS21 family transposase	515	20	0	99.75	3	P:GO:0006310; F:GO:0003677; F:GO:0140097	P:DNA recombination; F:DNA binding; F:catalytic activity, acting on DNA			IPR006120 (PFAM); G3DSA:1.10.10.60 (GENE3D); NF033546 (NCBIFAM); IPR036397 (G3DSA:3.30.420.GENE3D); IPR017894 (PROSITE_PROFILES); IPR001584 (PROSITE_PROFILES); IPR009057 (SUPERFAMILY); IPR012337 (SUPERFAMILY)	P:GO:0006310; P:GO:0015074; F:GO:0000150; F:GO:0003676; F:GO:0003677	P:DNA recombination; P:DNA integration; F:DNA strand exchange activity; F:nucleic acid binding; F:DNA binding
group_4906	transposase	110	20	7.44e-73	97.95	3	P:GO:0006310; F:GO:0003677; F:GO:0140097	P:DNA recombination; F:DNA binding; F:catalytic activity, acting on DNA			G3DSA:1.10.10.60 (GENE3D); IPR002514 (PFAM); IPR009057 (SUPERFAMILY)	P:GO:0006313; F:GO:0003677; F:GO:0004803	P:DNA transposition; F:DNA binding; F:transposase activity
group_2454	site-specific integrase	384	20	6.17e-278	99.74	2	P:GO:0006310; F:GO:0003677	P:DNA recombination; F:DNA binding			IPR004107 (PFAM); IPR010998 (G3DSA:1.10.150.GENE3D); IPR013762 (G3DSA:1.10.443.GENE3D); IPR002104 (PFAM); IPR028259 (PFAM); PIRSR004576-50 (PIRSR); IPR044068 (PROSITE_PROFILES); IPR002104 (PROSITE_PROFILES); cd01189 (CDD); IPR011010 (SUPERFAMILY)	P:GO:0006310; P:GO:0015074; F:GO:0003677	P:DNA recombination; P:DNA integration; F:DNA binding
xerC_9	tyrosine-type recombinase/integrase	329	20	2.25e-234	99.26	2	P:GO:0006310; F:GO:0003677	P:DNA recombination; F:DNA binding			IPR010998 (G3DSA:1.10.150.GENE3D); IPR004107 (PFAM); IPR013762 (G3DSA:1.10.443.GENE3D); IPR002104 (PFAM); PIRSR004576-50 (PIRSR); IPR044068 (PROSITE_PROFILES); IPR002104 (PROSITE_PROFILES); cd00397 (CDD); IPR011010 (SUPERFAMILY)	P:GO:0006310; P:GO:0015074; F:GO:0003677	P:DNA recombination; P:DNA integration; F:DNA binding
xerD_3	site-specific integrase	182	20	4.85e-124	97.99	2	P:GO:0006310; F:GO:0003677	P:DNA recombination; F:DNA binding			IPR013762 (G3DSA:1.10.443.GENE3D); IPR002104 (PFAM); IPR002104 (PROSITE_PROFILES); cd01192 (CDD); IPR011010 (SUPERFAMILY)	P:GO:0006310; P:GO:0015074; F:GO:0003677	P:DNA recombination; P:DNA integration; F:DNA binding
xerC_6	site-specific integrase	183	20	1.69e-129	95.41	2	P:GO:0006310; F:GO:0003677	P:DNA recombination; F:DNA binding			IPR013762 (G3DSA:1.10.443.GENE3D); IPR002104 (PFAM); IPR002104 (PROSITE_PROFILES); cd01192 (CDD); IPR011010 (SUPERFAMILY)	P:GO:0006310; P:GO:0015074; F:GO:0003677	P:DNA recombination; P:DNA integration; F:DNA binding
xerD_2	tyrosine-type recombinase/integrase	348	20	1.69e-250	91.65	2	P:GO:0006310; F:GO:0003677	P:DNA recombination; F:DNA binding			IPR013762 (G3DSA:1.10.443.GENE3D); IPR010998 (G3DSA:1.10.150.GENE3D); IPR002104 (PFAM); IPR025269 (PFAM); PIRSR004576-50 (PIRSR); IPR002104 (PROSITE_PROFILES); IPR044068 (PROSITE_PROFILES); IPR011010 (SUPERFAMILY)	P:GO:0006310; P:GO:0015074; F:GO:0003677	P:DNA recombination; P:DNA integration; F:DNA binding
group_5156	IS3 family transposase	240	20	2.94e-174	99.6	2	P:GO:0015074; F:GO:0003676	P:DNA integration; F:nucleic acid binding			IPR036397 (G3DSA:3.30.420.GENE3D); IPR048020 (NCBIFAM); IPR001584 (PFAM); IPR025948 (PFAM); IPR001584 (PFAM); IPR001584 (PROSITE_PROFILES); IPR012337 (SUPERFAMILY)	P:GO:0015074; F:GO:0003676	P:DNA integration; F:nucleic acid binding
insK	IS3 family transposase	252	20	1.01e-171	99.75	2	P:GO:0015074; F:GO:0003676	P:DNA integration; F:nucleic acid binding			IPR001584 (PFAM); IPR025948 (PFAM); IPR001584 (PFAM); IPR048020 (NCBIFAM); IPR036397 (G3DSA:3.30.420.GENE3D); IPR001584 (PROSITE_PROFILES); IPR012337 (SUPERFAMILY)	P:GO:0015074; F:GO:0003676	P:DNA integration; F:nucleic acid binding
group_728	flagellar basal-body MS-ring/collar protein FliF	323	20	3.65e-187	100	3	P:GO:0048870; F:GO:0003774; C:GO:0043226	P:cell motility; F:cytoskeletal motor activity; C:organelle			IPR000067 (PRINTS); IPR000067 (NCBIFAM); IPR013556 (PFAM)	P:GO:0071973; F:GO:0003774; C:GO:0009431	P:bacterial-type flagellum-dependent cell motility; F:cytoskeletal motor activity; C:bacterial-type flagellum basal body, MS ring
rodA	cell shape-determining peptidoglycan glycosyltransferase RodA	393	20	2.88e-267	99.86	2	P:GO:0051301; C:GO:0016020	P:cell division; C:membrane			IPR001182 (PFAM)	P:GO:0051301; C:GO:0016020	P:cell division; C:membrane
bglH_2	Aryl-phospho-beta-D-glucosidase BglH	184	20	1.14e-132	99.78	2	P:GO:0005975; F:GO:0016787	P:carbohydrate metabolic process; F:hydrolase activity	EC:3.2.1	Glycosylases	G3DSA:3.20.20.80 (GENE3D); IPR001360 (PFAM); PIRSR617736-2 (PIRSR); IPR017853 (SUPERFAMILY)	P:GO:0005975; F:GO:0004553	P:carbohydrate metabolic process; F:hydrolase activity, hydrolyzing O-glycosyl compounds
yesZ_2	Beta-galactosidase YesZ	232	20	4.31e-171	99.82	2	P:GO:0005975; F:GO:0016787	P:carbohydrate metabolic process; F:hydrolase activity	EC:3.2.1.23	beta-galactosidase	IPR013529 (PFAM); G3DSA:3.20.20.80 (GENE3D); PIRSR001084-1 (PIRSR); IPR017853 (SUPERFAMILY)	P:GO:0005975; F:GO:0004565; C:GO:0009341	P:carbohydrate metabolic process; F:beta-galactosidase activity; C:beta-galactosidase complex
yesZ_1	Beta-galactosidase YesZ	144	20	5.02e-103	98.66	2	P:GO:0005975; F:GO:0016787	P:carbohydrate metabolic process; F:hydrolase activity	EC:3.2.1.23	beta-galactosidase	IPR013529 (PFAM); G3DSA:3.20.20.80 (GENE3D); PIRSR001084-2 (PIRSR); PIRSR001084-3 (PIRSR); IPR017853 (SUPERFAMILY)	P:GO:0005975; F:GO:0004565; C:GO:0009341	P:carbohydrate metabolic process; F:beta-galactosidase activity; C:beta-galactosidase complex
amyE_1	Alpha-amylase	477	20	0	98.87	2	P:GO:0005975; F:GO:0016787	P:carbohydrate metabolic process; F:hydrolase activity	EC:3.2.1.1	alpha-amylase	IPR006046 (PRINTS); IPR006047 (PFAM); IPR013780 (G3DSA:2.60.40.GENE3D); IPR006048 (PFAM); G3DSA:3.20.20.80 (GENE3D); PIRSR001021-1 (PIRSR); PIRSR036917-2 (PIRSR); PIRSR001028-1 (PIRSR); PIRSR001021-2 (PIRSR); PIRSR001024-1 (PIRSR); PIRSR001024-5 (PIRSR); PIRSR001024-2 (PIRSR); cd11315 (CDD); IPR017853 (SUPERFAMILY); SSF51011 (SUPERFAMILY)	P:GO:0005975; F:GO:0003824; F:GO:0004556; F:GO:0043169	P:carbohydrate metabolic process; F:catalytic activity; F:alpha-amylase activity; F:cation binding
cwlA_2	N-acetylmuramoyl-L-alanine amidase	325	20	1.49e-221	96.63	2	P:GO:1901135; F:GO:0016787	P:carbohydrate derivative metabolic process; F:hydrolase activity	EC:3.5.1.28	N-acetylmuramoyl-L-alanine amidase	IPR018392 (PFAM); IPR002477 (PFAM); IPR036505 (G3DSA:3.40.80.GENE3D); IPR002502 (PFAM); IPR036366 (G3DSA:1.10.101.GENE3D); IPR036779 (G3DSA:3.10.350.GENE3D); IPR018392 (PROSITE_PROFILES); IPR018392 (CDD); IPR002502 (CDD); IPR036779 (SUPERFAMILY); IPR036365 (SUPERFAMILY); IPR036505 (SUPERFAMILY)	P:GO:0009253; F:GO:0008745	P:peptidoglycan catabolic process; F:N-acetylmuramoyl-L-alanine amidase activity
group_2244	N-acetylmuramoyl-L-alanine amidase	315	20	2.39e-222	98.05	2	P:GO:1901135; F:GO:0016787	P:carbohydrate derivative metabolic process; F:hydrolase activity	EC:3.5.1.28	N-acetylmuramoyl-L-alanine amidase	IPR036505 (G3DSA:3.40.80.GENE3D); IPR018392 (PFAM); IPR036779 (G3DSA:3.10.350.GENE3D); IPR002502 (PFAM); IPR018392 (PROSITE_PROFILES); IPR018392 (CDD); IPR002502 (CDD); IPR036505 (SUPERFAMILY); IPR036779 (SUPERFAMILY)	P:GO:0009253; F:GO:0008745	P:peptidoglycan catabolic process; F:N-acetylmuramoyl-L-alanine amidase activity
feuC_1	iron ABC transporter permease	336	20	9.36e-226	99.93	1	F:GO:0005215	F:transporter activity			G3DSA:1.10.3470.10:FF:000001 (FUNFAM); IPR037294 (G3DSA:1.10.3470.GENE3D); IPR000522 (PFAM); cd06550 (CDD); IPR037294 (SUPERFAMILY)	F:GO:0022857; C:GO:0016020	F:transmembrane transporter activity; C:membrane
group_228	two-component system sensor histidine kinase NatK	239	20	2.04e-160	97.81	1	F:GO:0016740	F:transferase activity	EC:2.7	Transferring phosphorus-containing groups	IPR003594 (PFAM); IPR036890 (G3DSA:3.30.565.GENE3D); cd16935 (CDD); IPR036890 (SUPERFAMILY)	no GO terms	no GO terms
paiA	Spermidine/spermine N(1)-acetyltransferase	168	20	3.92e-114	99.49	1	F:GO:0016740	F:transferase activity	EC:2.3.1	Acyltransferases	IPR000182 (PFAM); G3DSA:3.40.630.30 (GENE3D); IPR000182 (PROSITE_PROFILES); cd04301 (CDD); IPR016181 (SUPERFAMILY)	F:GO:0016747	F:acyltransferase activity, transferring groups other than amino-acyl groups
dapH_2	acyltransferase	59	20	2.92e-28	95.62	1	F:GO:0016740	F:transferase activity	EC:2.3	Acyltransferases	G3DSA:2.160.10.10 (GENE3D); IPR001451 (PFAM); IPR011004 (SUPERFAMILY)	no GO terms	no GO terms
eis	GNAT family N-acetyltransferase	381	20	1.34e-275	99.23	1	F:GO:0016740	F:transferase activity	EC:2.3.1	Acyltransferases	IPR025559 (PFAM); IPR041380 (PFAM); G3DSA:3.40.630.30 (GENE3D); G3DSA:3.40.630.30 (GENE3D); IPR036527 (G3DSA:3.30.1050.GENE3D); PF13527 (PFAM); IPR000182 (PROSITE_PROFILES); IPR036527 (SUPERFAMILY); IPR016181 (SUPERFAMILY)	F:GO:0016747	F:acyltransferase activity, transferring groups other than amino-acyl groups
oatA_2	peptidoglycan O-acetyltransferase OatA	445	20	0	98.03	1	F:GO:0016740	F:transferase activity	EC:2.3.1	Acyltransferases	G3DSA:3.40.50.1110:FF:000006 (FUNFAM); IPR002656 (PFAM); IPR036514 (G3DSA:3.40.50.GENE3D); cd01840 (CDD); SSF52266 (SUPERFAMILY)	F:GO:0016747	F:acyltransferase activity, transferring groups other than amino-acyl groups
group_2509	phage minor capsid protein	270	20	6.64e-186	94.26	1	F:GO:0005198	F:structural molecule activity			IPR009319 (PFAM)	F:GO:0005198	F:structural molecule activity
rapJ_1	response regulator aspartate phosphatase RapJ	290	20	4.4e-185	99.76	1	F:GO:0005515	F:protein binding			IPR011990 (G3DSA:1.25.40.GENE3D); IPR011990 (G3DSA:1.25.40.GENE3D); PF18801 (PFAM); PS50293 (PROSITE_PROFILES); IPR019734 (PROSITE_PROFILES); IPR011990 (SUPERFAMILY)	F:GO:0005515	F:protein binding
cypB_2	bifunctional cytochrome P450/NADPH--P450 reductase CypB	293	20	4.09e-212	99.91	1	F:GO:0016491	F:oxidoreductase activity	EC:1.14	Acting on paired donors, with incorporation or reduction of molecular oxygen. The oxygen incorporated need not be derived from O2	IPR002401 (PRINTS); G3DSA:1.10.630.10:FF:000040 (FUNFAM); IPR001128 (PFAM); IPR036396 (G3DSA:1.10.630.GENE3D); IPR036396 (SUPERFAMILY)	F:GO:0004497; F:GO:0005506; F:GO:0016705; F:GO:0020037	F:monooxygenase activity; F:iron ion binding; F:oxidoreductase activity, acting on paired donors, with incorporation or reduction of molecular oxygen; F:heme binding
group_503	LLM class flavin-dependent oxidoreductase	163	20	1.05e-111	99.69	1	F:GO:0016491	F:oxidoreductase activity	EC:1.14	Acting on paired donors, with incorporation or reduction of molecular oxygen. The oxygen incorporated need not be derived from O2	IPR036661 (G3DSA:3.20.20.GENE3D); IPR011251 (PFAM); cd00347 (CDD); IPR036661 (SUPERFAMILY)	F:GO:0016705	F:oxidoreductase activity, acting on paired donors, with incorporation or reduction of molecular oxygen
group_1232	ThiF family adenylyltransferase	381	20	2.59e-273	99.53	3	F:GO:0016874; F:GO:0140096; F:GO:0140657	F:ligase activity; F:catalytic activity, acting on a protein; F:ATP-dependent activity	EC:6.2	Forming carbon-sulfur bonds	IPR000594 (PFAM); G3DSA:3.40.50.720 (GENE3D); PIRSR612731-2 (PIRSR); PIRSR000098-2 (PIRSR); PIRSR039133-2 (PIRSR); PIRSR612731-3 (PIRSR); PIRSR039133-3 (PIRSR); IPR035985 (SUPERFAMILY)	F:GO:0008641	F:ubiquitin-like modifier activating enzyme activity
cheC_1	CheY-P phosphatase CheC	101	20	4e-66	88.71	1	F:GO:0016787	F:hydrolase activity	EC:3	Hydrolases	IPR007597 (PFAM); IPR028976 (G3DSA:3.40.1550.GENE3D); cd17909 (CDD); IPR028976 (SUPERFAMILY)	F:GO:0016787	F:hydrolase activity
rocB_1	M20/M25/M40 family metallo-hydrolase	547	20	0	99.84	1	F:GO:0016787	F:hydrolase activity	EC:3	Hydrolases	G3DSA:3.40.630.10:FF:000100 (FUNFAM); IPR012166 (PIRSF); IPR002933 (PFAM); G3DSA:3.40.630.10 (GENE3D); PIRSR037217-1 (PIRSR); PIRSR037217-2 (PIRSR); cd05654 (CDD); SSF53187 (SUPERFAMILY)	F:GO:0016787	F:hydrolase activity
uvrD	ATP-dependent helicase	628	20	0	92.95	1	F:GO:0016787	F:hydrolase activity	EC:3	Hydrolases	IPR014017 (PFAM); IPR027417 (G3DSA:3.40.50.GENE3D); IPR027417 (G3DSA:3.40.50.GENE3D); IPR014016 (PFAM); IPR014017 (PFAM); IPR027417 (G3DSA:3.40.50.GENE3D); IPR014016 (PROSITE_PROFILES); IPR014017 (PROSITE_PROFILES); cd17932 (CDD); IPR027417 (SUPERFAMILY)	F:GO:0005524; F:GO:0016787	F:ATP binding; F:hydrolase activity
group_2498	glucosaminidase domain-containing protein	472	20	0	92.44	1	F:GO:0016787	F:hydrolase activity	EC:3.5.1.4	amidase	PR01002 (PRINTS); IPR002901 (PFAM); G3DSA:1.10.530.10 (GENE3D); G3DSA:2.40.30.200 (GENE3D); G3DSA:4.10.80.30 (GENE3D); IPR008841 (PFAM)	F:GO:0004040	F:amidase activity
group_1783	ERCC4 domain-containing protein	179	20	2.61e-122	99.3	2	F:GO:0003677; F:GO:0003824	F:DNA binding; F:catalytic activity			G3DSA:3.40.50.10130 (GENE3D); IPR006166 (PFAM); IPR011335 (SUPERFAMILY)	F:GO:0003677; F:GO:0004518	F:DNA binding; F:nuclease activity
group_2457	helix-turn-helix domain-containing protein	77	20	5.71e-46	84.36	1	F:GO:0003677	F:DNA binding			IPR001387 (PFAM); IPR001387 (PROSITE_PROFILES); IPR010982 (SUPERFAMILY)	F:GO:0003677	F:DNA binding
group_2456	helix-turn-helix transcriptional regulator	71	20	4.22e-43	82.96	1	F:GO:0003677	F:DNA binding			IPR010982 (G3DSA:1.10.260.GENE3D); IPR001387 (PFAM); IPR001387 (PROSITE_PROFILES); IPR001387 (CDD); IPR010982 (SUPERFAMILY)	F:GO:0003677	F:DNA binding
group_2452	helix-turn-helix transcriptional regulator	128	20	7.78e-79	87.35	1	F:GO:0003677	F:DNA binding			IPR001387 (PFAM); IPR010982 (G3DSA:1.10.260.GENE3D); IPR001387 (PROSITE_PROFILES); IPR001387 (CDD); IPR010982 (SUPERFAMILY)	F:GO:0003677	F:DNA binding
group_2451	helix-turn-helix transcriptional regulator	72	20	4.37e-41	90.42	1	F:GO:0003677	F:DNA binding			IPR001387 (PFAM); IPR010982 (G3DSA:1.10.260.GENE3D); IPR001387 (PROSITE_PROFILES); IPR001387 (CDD); IPR010982 (SUPERFAMILY)	F:GO:0003677	F:DNA binding
group_2450	phage regulatory protein/antirepressor Ant	254	20	1.54e-167	93.29	1	F:GO:0003677	F:DNA binding			IPR014054 (PFAM); IPR005039 (PFAM); IPR014054 (NCBIFAM)	F:GO:0003677	F:DNA binding
group_2531	helix-turn-helix transcriptional regulator	79	20	2.78e-47	94.15	1	F:GO:0003677	F:DNA binding			IPR001387 (PFAM); IPR010982 (G3DSA:1.10.260.GENE3D); IPR001387 (PROSITE_PROFILES); IPR001387 (CDD); IPR010982 (SUPERFAMILY)	F:GO:0003677	F:DNA binding
group_1787	host-nuclease inhibitor Gam family protein	184	20	1.89e-122	99.86	1	F:GO:0003677	F:DNA binding			IPR009951 (PFAM); IPR009859 (PIRSF); SSF161266 (SUPERFAMILY)	P:GO:0042262; F:GO:0003690	P:DNA protection; F:double-stranded DNA binding
group_1890	helix-turn-helix transcriptional regulator	65	20	8.38e-36	90.3	1	F:GO:0003677	F:DNA binding			IPR010982 (G3DSA:1.10.260.GENE3D); IPR001387 (PFAM); IPR001387 (PROSITE_PROFILES); IPR001387 (CDD); IPR010982 (SUPERFAMILY)	F:GO:0003677	F:DNA binding
group_2240	FtsK/SpoIIIE domain-containing protein	394	20	6.79e-287	93.06	1	F:GO:0003677	F:DNA binding			IPR027417 (G3DSA:3.40.50.GENE3D); IPR002543 (PFAM); IPR002543 (PROSITE_PROFILES); IPR027417 (SUPERFAMILY)	F:GO:0000166; F:GO:0003677; F:GO:0005524	F:nucleotide binding; F:DNA binding; F:ATP binding
group_2238	helix-turn-helix transcriptional regulator	93	20	2.51e-63	92.06	1	F:GO:0003677	F:DNA binding			IPR010982 (G3DSA:1.10.260.GENE3D); IPR001387 (PFAM); IPR001387 (CDD); IPR010982 (SUPERFAMILY)	F:GO:0003677	F:DNA binding
group_2132	helix-turn-helix domain-containing protein	78	20	3.69e-47	96.95	1	F:GO:0003677	F:DNA binding			IPR010982 (G3DSA:1.10.260.GENE3D); IPR001387 (PFAM); IPR010982 (SUPERFAMILY)	F:GO:0003677	F:DNA binding
group_2184	helix-turn-helix transcriptional regulator	77	20	3.43e-47	95.58	1	F:GO:0003677	F:DNA binding			IPR010982 (G3DSA:1.10.260.GENE3D); IPR001387 (PFAM); IPR001387 (PROSITE_PROFILES); IPR001387 (CDD); IPR010982 (SUPERFAMILY)	F:GO:0003677	F:DNA binding
group_2546	helix-turn-helix transcriptional regulator	66	20	1.17e-40	83.28	1	F:GO:0003677	F:DNA binding			IPR010982 (G3DSA:1.10.260.GENE3D); IPR001387 (PFAM); IPR001387 (PROSITE_PROFILES); IPR001387 (CDD); IPR010982 (SUPERFAMILY)	F:GO:0003677	F:DNA binding
group_1396	helix-turn-helix transcriptional regulator	71	20	4.27e-34	81.41	1	F:GO:0003677	F:DNA binding			IPR001387 (PFAM); IPR010982 (G3DSA:1.10.260.GENE3D); IPR001387 (PROSITE_PROFILES); IPR001387 (CDD); IPR010982 (SUPERFAMILY)	F:GO:0003677	F:DNA binding
group_2439	terminase TerL endonuclease subunit	577	20	0	99.47	1	F:GO:0003824	F:catalytic activity			IPR046462 (PFAM); IPR046461 (PFAM); IPR027417 (G3DSA:3.40.50.GENE3D)	F:GO:0004519	F:endonuclease activity
group_2568	MULTISPECIES: hypothetical protein	190	6	1.01e-129	85.47	1	F:GO:0030246	F:carbohydrate binding			IPR001079 (PROSITE_PROFILES)	F:GO:0030246	F:carbohydrate binding
group_5099	IS21-like element helper ATPase IstB	252	20	1.57e-175	96.38	1	F:GO:0005524	F:ATP binding			IPR027417 (G3DSA:3.40.50.GENE3D); IPR002611 (PFAM); IPR047661 (NCBIFAM); IPR028350 (PIRSF); cd00009 (CDD); IPR027417 (SUPERFAMILY)	F:GO:0005524	F:ATP binding
group_402	YkyA family protein	86	20	6.01e-52	99.88	1	C:GO:0005886	C:plasma membrane			IPR036785 (G3DSA:1.20.120.GENE3D); IPR019454 (PFAM); PS51257 (PROSITE_PROFILES); IPR036785 (SUPERFAMILY)	no GO terms	no GO terms
group_1216	phage holin	87	20	9.17e-52	97.36	1	C:GO:0016020	C:membrane			IPR006479 (NCBIFAM); IPR006479 (PFAM)	no GO terms	no GO terms
group_367	putative phage receptor protein	216	20	2.15e-146	97.55	1	C:GO:0016020	C:membrane			no IPS match	no IPS match	no IPS match
group_2493	hypothetical protein BSR08_17735	62	20	3.14e-32	85.47	1	C:GO:0016020	C:membrane			no IPS match	no IPS match	no IPS match
group_2245	BhlA/UviB family holin-like peptide	67	20	2.97e-39	89.81	1	C:GO:0016020	C:membrane			IPR024405 (PFAM)	no GO terms	no GO terms
group_2243	holin	85	20	6.3e-49	99.53	1	C:GO:0016020	C:membrane			IPR009708 (PFAM)	no GO terms	no GO terms
group_2239	MULTISPECIES: hypothetical protein	92	20	2.54e-58	95.27	1	C:GO:0016020	C:membrane			no IPS match	no IPS match	no IPS match
group_632	YgcG family protein	254	20	1.06e-174	99.57	1	C:GO:0016020	C:membrane			IPR007621 (PFAM); G3DSA:3.10.310.50 (GENE3D)	no GO terms	no GO terms
group_5631	SLC33333.1 Uncharacterised protein	45	20	1.06e-25	96.23	1	C:GO:0016020	C:membrane			no IPS match	no IPS match	no IPS match
group_387	MFS transporter	79	20	3.68e-43	100	1	C:GO:0016020	C:membrane			no IPS match	no IPS match	no IPS match
group_830	phage tail tape measure protein	1037	20	0	98.37	1	C:GO:0016020	C:membrane			IPR010090 (NCBIFAM); IPR010090 (PFAM); IPR016024 (SUPERFAMILY)	no GO terms	no GO terms
group_1694	excalibur calcium-binding domain-containing protein	490	20	1.43e-270	97.94	1	C:GO:0016020	C:membrane			IPR008613 (PFAM)	no GO terms	no GO terms
group_2128	YpfB family protein	58	20	4.82e-32	97.5	1	C:GO:0016020	C:membrane			IPR035281 (PFAM)	no GO terms	no GO terms
group_1916	SPT93129.1 Uncharacterised protein	66	20	5.59e-39	95.89	1	C:GO:0016020	C:membrane			no IPS match	no IPS match	no IPS match
group_2545	DUF6773 family protein	133	14	1.13e-78	65.45	1	C:GO:0016020	C:membrane			IPR046664 (PFAM)	no GO terms	no GO terms
group_2544	bacteriocin leader domain-containing protein	72	7	3.47e-38	87.2	1	C:GO:0016020	C:membrane			no IPS match	no IPS match	no IPS match
group_2521	SLC33262.1 Uncharacterised protein	51	20	1.39e-28	96.57						no IPS match	no IPS match	no IPS match
group_2520	SLC33212.1 Uncharacterised protein	113	20	2.46e-77	91.28						no IPS match	no IPS match	no IPS match
group_2519	hypothetical protein AWV81_18350	66	20	3.48e-42	94.38						no IPS match	no IPS match	no IPS match
group_2514	MULTISPECIES: hypothetical protein	103	20	3.96e-67	65.78						no IPS match	no IPS match	no IPS match
group_2458	SLC33506.1 Uncharacterised protein	60	9	4.17e-36	85.37						no IPS match	no IPS match	no IPS match
group_2453	ImmA/IrrE family metallo-endopeptidase	351	20	5.35e-269	79.67						IPR010359 (PFAM); G3DSA:1.10.10.2910 (GENE3D); PIRSR627057-2 (PIRSR); PIRSR627057-1 (PIRSR)	no GO terms	no GO terms
group_2529	MULTISPECIES: hypothetical protein	197	20	8.24e-137	54.71						no IPS match	no IPS match	no IPS match
group_2448	MULTISPECIES: hypothetical protein	79	20	7.99e-47	95.33						no IPS match	no IPS match	no IPS match
group_2445	phage/plasmid primase, P4 family	805	20	0	99.42						IPR045455 (PFAM); IPR014818 (PFAM); IPR027417 (G3DSA:3.40.50.GENE3D); IPR054468 (PFAM); IPR006500 (NCBIFAM); IPR014015 (PROSITE_PROFILES); IPR027417 (SUPERFAMILY)	no GO terms	no GO terms
group_2444	putative metallopeptidase	171	20	2.55e-125	96.17						IPR043998 (PFAM)	no GO terms	no GO terms
group_1929	KKB91593.1 phage protein	66	20	8.66e-34	94.12						no IPS match	no IPS match	no IPS match
group_1927	DUF4917 family protein	361	20	2.88e-269	80.35						IPR032581 (PFAM)	no GO terms	no GO terms
yobL_2	T7SS effector LXG polymorphic toxin	587	20	0	96.67						IPR026834 (PFAM); IPR006829 (PFAM); IPR006829 (PROSITE_PROFILES)	no GO terms	no GO terms
group_30	MULTISPECIES: hypothetical protein	525	20	0	96.87						no IPS match	no IPS match	no IPS match
yobK_2	SMI1/KNR4 family protein	154	20	1.03e-109	98.8						IPR037883 (G3DSA:3.40.1580.GENE3D); PF14567 (PFAM); IPR037883 (SUPERFAMILY)	no GO terms	no GO terms
group_1784	MULTISPECIES: hypothetical protein	145	20	6.33e-102	99.66						no IPS match	no IPS match	no IPS match
group_2449	MULTISPECIES: helix-turn-helix domain-containing protein	103	20	1.62e-66	96.88						no IPS match	no IPS match	no IPS match
group_4984	MULTISPECIES: hypothetical protein	111	20	2.79e-73	98.24						no IPS match	no IPS match	no IPS match
group_6692	MULTISPECIES: hypothetical protein	151	20	2.97e-103	99.17						no IPS match	no IPS match	no IPS match
cotG	spore gernimation protein GerQ	207	20	1.2e-38	86.43						NF047410 (NCBIFAM); NF047411 (NCBIFAM)	no GO terms	no GO terms
group_2532	MULTISPECIES: hypothetical protein	101	14	8.4e-68	91.23						no IPS match	no IPS match	no IPS match
group_2530	MULTISPECIES: hypothetical protein	130	20	7.44e-87	97.65						no IPS match	no IPS match	no IPS match
ydjF_2	PspA/IM30 family protein	142	20	1.48e-88	93.55						IPR007157 (PFAM)	no GO terms	no GO terms
group_1782	SLB09560.1 Uncharacterised protein	56	20	1.47e-32	95.05						no IPS match	no IPS match	no IPS match
group_1681	MULTISPECIES: spore coat protein YjzB	73	20	5.48e-40	98.63						no IPS match	no IPS match	no IPS match
group_1130	MULTISPECIES: hypothetical protein	103	20	6.84e-68	98.98						no IPS match	no IPS match	no IPS match
group_2447	YqaH family protein	91	20	2.77e-57	96.54						IPR020278 (PFAM)	no GO terms	no GO terms
group_2472	MULTISPECIES: hypothetical protein	259	20	1.2e-187	76.13						no IPS match	no IPS match	no IPS match
group_2504	hypothetical protein AWV81_18255	112	20	4.27e-73	89.37						no IPS match	no IPS match	no IPS match
group_2502	MULTISPECIES: hypothetical protein	189	20	2.29e-130	89.35						no IPS match	no IPS match	no IPS match
group_2501	MULTISPECIES: hypothetical protein	127	20	1.07e-80	86.3						no IPS match	no IPS match	no IPS match
group_2500	SLC83195.1 Uncharacterised protein	73	20	2.72e-40	85.31						no IPS match	no IPS match	no IPS match
group_2442	MULTISPECIES: hypothetical protein	43	5	2.59e-23	92.56						no IPS match	no IPS match	no IPS match
group_2497	phage tail protein	464	20	2.03E-314	93.11						IPR044051 (PFAM); G3DSA:3.55.50.40 (GENE3D); IPR010572 (PFAM); IPR007119 (NCBIFAM); G3DSA:6.20.110.10 (GENE3D)	no GO terms	no GO terms
group_2443	ArpU family phage packaging/lysis transcriptional regulator	125	20	1.79e-78	99.32						IPR006524 (NCBIFAM)	no GO terms	no GO terms
group_2499	phage tail tape measure protein	940	20	0	92.94						IPR010090 (NCBIFAM); IPR010090 (PFAM)	no GO terms	no GO terms
group_2517	SLC33088.1 Uncharacterised protein	263	20	9.48e-187	79.76						no IPS match	no IPS match	no IPS match
group_2561	YgiT-type zinc finger protein	88	9	2.51e-54	80.96						IPR022453 (NCBIFAM)	no GO terms	no GO terms
group_2562	MULTISPECIES: hypothetical protein	75	20	1.3e-50	96.53						no IPS match	no IPS match	no IPS match
group_2515	MULTISPECIES: hypothetical protein	180	20	2.82e-131	95.94						no IPS match	no IPS match	no IPS match
group_2513	SLD02814.1 Uncharacterised protein	69	20	5.41e-20	96.16						no IPS match	no IPS match	no IPS match
group_2246	XkdX family protein	56	20	5.28e-35	95.6						IPR010022 (PFAM); IPR010022 (NCBIFAM)	no GO terms	no GO terms
group_2563	T7SS effector LXG polymorphic toxin	591	20	0	98.78						IPR026834 (PFAM); IPR006829 (PFAM); IPR006829 (PROSITE_PROFILES)	no GO terms	no GO terms
group_2564	SMI1/KNR4 family protein	152	20	4.21e-108	99.67						IPR037883 (G3DSA:3.40.1580.GENE3D); PF14567 (PFAM); IPR037883 (SUPERFAMILY)	no GO terms	no GO terms
group_2511	phBC6A51 family helix-turn-helix protein	144	20	5.63e-91	83.74						IPR024978 (PFAM); G3DSA:1.10.10.60 (GENE3D); IPR009057 (SUPERFAMILY)	no GO terms	no GO terms
group_2510	phage portal protein	556	20	0	93.46						IPR021145 (PFAM)	no GO terms	no GO terms
group_2516	SLC33028.1 Uncharacterised protein	92	19	1.26e-58	91.75						no IPS match	no IPS match	no IPS match
group_2508	ribonucleoside-triphosphate reductase	186	20	6.96e-110	75.29						no IPS match	no IPS match	no IPS match
group_2507	phage major capsid protein	302	20	2.36e-211	76.67						IPR048813 (NCBIFAM); IPR048813 (PFAM); SSF56563 (SUPERFAMILY)	no GO terms	no GO terms
group_2506	SLC70488.1 Uncharacterised protein	63	9	2.09e-35	95.51						no IPS match	no IPS match	no IPS match
group_2505	MULTISPECIES: hypothetical protein	130	20	5.23e-87	90.23						no IPS match	no IPS match	no IPS match
group_2503	MULTISPECIES: hypothetical protein	135	20	4.76e-90	91.07						no IPS match	no IPS match	no IPS match
group_1096	PIN domain-containing protein	66	7	1.32e-37	96.28						IPR041578 (PFAM)	no GO terms	no GO terms
group_1113	AFR74804.1 phage related membrane protein [Bacillus phage BLi_Pp3]	36	20	8.75e-17	92.94						no IPS match	no IPS match	no IPS match
group_460	helix-turn-helix domain-containing protein	243	20	5e-163	97.46						PF13730 (PFAM); IPR036388 (G3DSA:1.10.10.GENE3D); IPR036390 (SUPERFAMILY)	no GO terms	no GO terms
group_1786	AAA family ATPase	311	20	2.29e-218	98.78						IPR027417 (G3DSA:3.40.50.GENE3D); PF13479 (PFAM); IPR027417 (SUPERFAMILY)	no GO terms	no GO terms
group_1888	phage terminase large subunit	586	20	0	96.11						G3DSA:3.30.420.240 (GENE3D); IPR006517 (NCBIFAM); IPR027417 (G3DSA:3.40.50.GENE3D); IPR035421 (PFAM)	no GO terms	no GO terms
group_1889	MULTISPECIES: hypothetical protein	127	6	1.03e-87	90.79						no IPS match	no IPS match	no IPS match
group_1095	cytoplasmic protein	244	20	7.77e-172	87.22						IPR032557 (PFAM)	no GO terms	no GO terms
group_2166	MULTISPECIES: hypothetical protein	112	20	1.27e-74	99.6						no IPS match	no IPS match	no IPS match
group_1932	MULTISPECIES: hypothetical protein	195	8	4.23e-129	86.3						no IPS match	no IPS match	no IPS match
group_2242	SLB76051.1 Uncharacterised protein	100	20	4.9e-62	88.15						no IPS match	no IPS match	no IPS match
group_2241	replication-relaxation family protein	210	20	3.33e-147	99.62						IPR025855 (PFAM)	no GO terms	no GO terms
group_1785	DUF669 domain-containing protein	145	20	1.89e-103	99.21						IPR007731 (PFAM)	no GO terms	no GO terms
group_2186	MULTISPECIES: hypothetical protein	108	20	1.35e-74	92.88						no IPS match	no IPS match	no IPS match
group_2185	MULTISPECIES: hypothetical protein	61	20	3.14e-36	89.88						no IPS match	no IPS match	no IPS match
group_2178	MULTISPECIES: hypothetical protein	208	20	7.46e-134	92.19						no IPS match	no IPS match	no IPS match
group_2560	phage tail tape measure protein	111	20	2.38e-56	96.32						no IPS match	no IPS match	no IPS match
group_2446	SLB09448.1 Uncharacterised protein	104	20	1.05e-67	98.03						no IPS match	no IPS match	no IPS match
group_2441	HNH endonuclease	141	20	3.45e-93	98.63						no IPS match	no IPS match	no IPS match
group_2200	AFQ56136.1 YbzI	84	20	1.23e-32	88.3						no IPS match	no IPS match	no IPS match
mhqE_2	ring-cleaving dioxygenase	100	20	9.47e-69	93.5						IPR029068 (G3DSA:3.10.180.GENE3D); IPR004360 (PFAM); IPR037523 (PROSITE_PROFILES); IPR029068 (SUPERFAMILY)	no GO terms	no GO terms
group_2471	DUF4003 domain-containing protein	53	20	7.86e-29	99.81						no IPS match	no IPS match	no IPS match
group_163	cupin domain-containing protein	90	20	1.05e-56	98.44						IPR047121 (CDD); IPR011051 (SUPERFAMILY)	no GO terms	no GO terms
group_2177	MULTISPECIES: hypothetical protein	110	20	4.85e-69	87.31						no IPS match	no IPS match	no IPS match
group_2179	MULTISPECIES: hypothetical protein	116	20	6.97e-74	98.97						no IPS match	no IPS match	no IPS match
group_2180	MULTISPECIES: hypothetical protein	124	20	4.4e-83	97.34						no IPS match	no IPS match	no IPS match
group_2181	MULTISPECIES: hypothetical protein	66	20	4.77e-40	94.4						no IPS match	no IPS match	no IPS match
group_2182	MULTISPECIES: hypothetical protein	72	20	7.38e-44	94.37						no IPS match	no IPS match	no IPS match
group_2183	MULTISPECIES: hypothetical protein	310	20	1.14e-222	98.48						no IPS match	no IPS match	no IPS match
group_2414	NACHT domain-containing protein	630	20	0	84.13						IPR027417 (G3DSA:3.40.50.GENE3D); IPR027417 (SUPERFAMILY)	no GO terms	no GO terms
group_2440	phage terminase small subunit P27 family	161	20	4.63e-105	96.25						IPR006448 (PFAM); IPR006448 (NCBIFAM)	no GO terms	no GO terms
group_2570	phosphatase	41	20	2.74e-13	76.87						no IPS match	no IPS match	no IPS match
group_2176	SHOCT domain-containing protein	150	20	3.09e-100	91.34						IPR027860 (PFAM); IPR018649 (PFAM)	no GO terms	no GO terms
group_459	helix-turn-helix domain-containing protein	241	20	1.32e-157	97.1						IPR036388 (G3DSA:1.10.10.GENE3D); PF13730 (PFAM); IPR036390 (SUPERFAMILY)	no GO terms	no GO terms
group_5894	MULTISPECIES: hypothetical protein	168	20	5.35e-112	99.64						no IPS match	no IPS match	no IPS match
group_1494	hypothetical protein	161	20	2.13e-110	95.03						no IPS match	no IPS match	no IPS match
group_1464	DNA-binding protein	283	20	5.17e-210	97.65						SSF63829 (SUPERFAMILY)	no GO terms	no GO terms
group_5342	AimR family lysis-lysogeny pheromone receptor	391	20	1.58e-279	98.96						IPR047705 (NCBIFAM); IPR047705 (PFAM); IPR001387 (CDD)	no GO terms	no GO terms
group_1222	IS3 family transposase	63	20	8.17e-34	98.23						no IPS match	no IPS match	no IPS match
group_4985	MULTISPECIES: hypothetical protein	111	20	2.79e-73	98.24						no IPS match	no IPS match	no IPS match
group_418	MULTISPECIES: hypothetical protein	180	20	7.74e-120	97.14						no IPS match	no IPS match	no IPS match
group_290	AKQ72703.1 phage-like protein	97	20	7.06e-65	97.73						no IPS match	no IPS match	no IPS match
group_2543	MULTISPECIES: Blp family class II bacteriocin	73	3	2.25e-30	89.95						no IPS match	no IPS match	no IPS match
group_1915	contact-dependent growth inhibition system immunity protein	63	20	5.13e-36	98.54						no IPS match	no IPS match	no IPS match
group_2212	EVE domain-containing protein	146	20	1.23e-104	98.94						NF002616 (NCBIFAM); IPR002740 (PFAM); G3DSA:3.10.590.10 (GENE3D); IPR022996 (HAMAP); cd21132 (CDD); IPR015947 (SUPERFAMILY)	no GO terms	no GO terms
group_2213	BBA72145.1 protein YdcF	53	20	1.74e-23	88.21						no IPS match	no IPS match	no IPS match
group_2214	BBA72145.1 protein YdcF	60	20	7.44e-39	86.78						IPR023393 (G3DSA:3.30.530.GENE3D); SSF55961 (SUPERFAMILY)	no GO terms	no GO terms
group_2491	MULTISPECIES: hypothetical protein	84	6	8.65e-51	84.46						no IPS match	no IPS match	no IPS match
group_2528	MULTISPECIES: hypothetical protein	171	20	2.09e-115	99.3						no IPS match	no IPS match	no IPS match
group_2156	CJR70817.1 Uncharacterised protein	42	20	1.6e-19	94.15						no IPS match	no IPS match	no IPS match
group_856	DUF3850 domain-containing protein	83	20	8.66e-55	97.32						G3DSA:2.30.130.30 (GENE3D); IPR039440 (PFAM); IPR015947 (SUPERFAMILY)	no GO terms	no GO terms
group_1873	spore germination protein	76	20	2.02e-41	97.17						IPR019618 (PFAM)	no GO terms	no GO terms
1"SeqName" is the name assigned by the Roary analysis.
