## Supplementary material for "Conserved accessory genes link a phylogenetically distinct *Bacillus subtilis* strain from Indian bekang to the Japanese natto clade": Dataset 8

### Sheet: omicsbox_tableB_spe
Dataset 8. Functional annotation of the nearly "natto-related group"-specific gene set, defined by ≥70% presence in the "natto-related group" (n=15) and ≤30% presence in the "broad-sense natto group" (n=27).
SeqName1	Description	Length	#Hits	e-Value	sim mean	#GO	GO IDs	GO Names	Enzyme Codes	Enzyme Names	InterPro IDs	InterPro GO IDs	InterPro GO Names
group_2724	N-acetylmuramoyl-L-alanine amidase	100	20	2.72e-68	99.5	2	P:GO:1901135; F:GO:0016787	P:carbohydrate derivative metabolic process; F:hydrolase activity	EC:3.5.1.28	N-acetylmuramoyl-L-alanine amidase	IPR002508 (PFAM); G3DSA:3.40.630.40 (GENE3D); IPR002508 (CDD); SSF53187 (SUPERFAMILY)	P:GO:0009253; F:GO:0008745	P:peptidoglycan catabolic process; F:N-acetylmuramoyl-L-alanine amidase activity
group_1149	GABA permease	469	20	0	99.9	2	P:GO:0055085; F:GO:0005215	P:transmembrane transport; F:transporter activity			G3DSA:1.20.1740.10:FF:000001 (FUNFAM); IPR004841 (PFAM); PIRSF006060 (PIRSF); IPR011265 (NCBIFAM); G3DSA:1.20.1740.10 (GENE3D)	P:GO:0015812; P:GO:0055085; F:GO:0015185; C:GO:0016020	P:gamma-aminobutyric acid transport; P:transmembrane transport; F:gamma-aminobutyric acid transmembrane transporter activity; C:membrane
group_341	aspartate/proton symporter AspP	520	20	0	99.95	2	P:GO:0055085; F:GO:0005215	P:transmembrane transport; F:transporter activity			G3DSA:1.20.1740.10 (GENE3D); IPR002293 (PFAM); PIRSF006060 (PIRSF)	P:GO:0055085; F:GO:0022857; C:GO:0016020	P:transmembrane transport; F:transmembrane transporter activity; C:membrane
group_268	potassium channel family protein	341	20	4.45e-247	99.37	2	P:GO:0055085; C:GO:0005886	P:transmembrane transport; C:plasma membrane			G3DSA:1.10.287.70 (GENE3D); IPR013099 (PFAM); SSF81324 (SUPERFAMILY)	no GO terms	no GO terms
group_2742	sugar ABC transporter permease	303	20	1.13e-214	99.95	1	P:GO:0055085	P:transmembrane transport			IPR000515 (PFAM); IPR035906 (G3DSA:1.10.3720.GENE3D); IPR000515 (PROSITE_PROFILES); IPR000515 (CDD); SSF160964 (SUPERFAMILY); IPR035906 (SUPERFAMILY)	P:GO:0055085; C:GO:0016020	P:transmembrane transport; C:membrane
group_2774	FtsW/RodA/SpoVE family cell cycle protein	394	20	4.83e-271	88.91	2	P:GO:0051301; C:GO:0016020	P:cell division; C:membrane			IPR001182 (PFAM)	P:GO:0051301; C:GO:0016020	P:cell division; C:membrane
oxdD	Oxalate decarboxylase	391	20	1.05e-293	99.91	1	P:GO:0033609	P:oxalate metabolic process			G3DSA:2.60.120.10:FF:000320 (FUNFAM); IPR014710 (G3DSA:2.60.120.GENE3D); IPR006045 (PFAM); IPR017774 (NCBIFAM); IPR014710 (G3DSA:2.60.120.GENE3D); PIRSR617774-2 (PIRSR); PIRSR601929-2 (PIRSR); PIRSR601929-1 (PIRSR); PIRSR617774-1 (PIRSR); cd20305 (CDD); cd20304 (CDD); IPR011051 (SUPERFAMILY)	P:GO:0033609	P:oxalate metabolic process
uhpB	sensor histidine kinase	407	20	6.14e-260	99.42	4	P:GO:0023052; F:GO:0016740; F:GO:0140096; F:GO:0140299	P:signaling; F:transferase activity; F:catalytic activity, acting on a protein; F:molecular sensor activity	EC:2.7.3; EC:2.7.13.3	Transferring phosphorus-containing groups; histidine kinase	IPR036890 (G3DSA:3.30.565.GENE3D); IPR011712 (PFAM); IPR003594 (PFAM); G3DSA:1.20.5.1930 (GENE3D); PIRSR037432-51 (PIRSR); cd16917 (CDD); IPR036890 (SUPERFAMILY)	P:GO:0000160; F:GO:0000155; F:GO:0046983; C:GO:0016020	P:phosphorelay signal transduction system; F:phosphorelay sensor kinase activity; F:protein dimerization activity; C:membrane
gerXA_1	Spore germination protein	337	20	7.43e-228	99.88	2	P:GO:0009847; C:GO:0016020	P:spore germination; C:membrane			IPR004995 (PFAM)	P:GO:0009847; C:GO:0016020	P:spore germination; C:membrane
group_3106	spore germination protein	101	20	2.32e-65	99	2	P:GO:0009847; C:GO:0016020	P:spore germination; C:membrane			IPR004995 (PFAM)	P:GO:0009847; C:GO:0016020	P:spore germination; C:membrane
group_2741	8-amino-7-oxononanoate synthase	389	20	2.34e-280	99.16	3	P:GO:0006766; P:GO:0006790; F:GO:0016740	P:vitamin metabolic process; P:sulfur compound metabolic process; F:transferase activity	EC:2.3.1.47	8-amino-7-oxononanoate synthase	G3DSA:3.40.640.10:FF:000006 (FUNFAM); IPR004839 (PFAM); IPR004723 (NCBIFAM); IPR015422 (G3DSA:3.90.1150.GENE3D); IPR015421 (G3DSA:3.40.640.GENE3D); PIRSR604723-51 (PIRSR); PIRSR017617-1 (PIRSR); cd06454 (CDD); IPR015424 (SUPERFAMILY)	P:GO:0009058; P:GO:0009102; F:GO:0008710; F:GO:0030170	P:biosynthetic process; P:biotin biosynthetic process; F:8-amino-7-oxononanoate synthase activity; F:pyridoxal phosphate binding
group_1194	gamma-glutamyltransferase	587	20	0	99.65	4	P:GO:0006575; P:GO:0006790; F:GO:0016787; F:GO:0140096	P:modified amino acid metabolic process; P:sulfur compound metabolic process; F:hydrolase activity; F:catalytic activity, acting on a protein	EC:3.4.19.13	glutathione gamma-glutamate hydrolase	PR01210 (PRINTS); IPR043138 (G3DSA:1.10.246.GENE3D); PF01019 (PFAM); IPR000101 (NCBIFAM); IPR043137 (G3DSA:3.60.20.GENE3D); PIRSR600101-1 (PIRSR); IPR029055 (SUPERFAMILY)	P:GO:0006751; F:GO:0036374	P:glutathione catabolic process; F:glutathione hydrolase activity
gltC_2	LysR family transcriptional regulator	290	20	2.16e-201	99.95	2	P:GO:0006355; F:GO:0140110	P:regulation of DNA-templated transcription; F:transcription regulator activity			IPR000847 (PRINTS); IPR005119 (PFAM); IPR036388 (G3DSA:1.10.10.GENE3D); G3DSA:3.40.190.290 (GENE3D); IPR000847 (PFAM); IPR000847 (PROSITE_PROFILES); cd05466 (CDD); IPR036390 (SUPERFAMILY); SSF53850 (SUPERFAMILY)	P:GO:0006355; F:GO:0003700	P:regulation of DNA-templated transcription; F:DNA-binding transcription factor activity
sigV_2	sigma-70 family RNA polymerase sigma factor	177	20	5.28e-121	98.73	3	P:GO:0006355; F:GO:0003677; F:GO:0140110	P:regulation of DNA-templated transcription; F:DNA binding; F:transcription regulator activity			IPR036388 (G3DSA:1.10.10.GENE3D); G3DSA:1.10.1740.10 (GENE3D); IPR007627 (PFAM); IPR014284 (NCBIFAM); IPR013249 (PFAM); cd06171 (CDD); IPR013325 (SUPERFAMILY); IPR013324 (SUPERFAMILY)	P:GO:0006352; P:GO:0006355; F:GO:0003677; F:GO:0003700; F:GO:0016987	P:DNA-templated transcription initiation; P:regulation of DNA-templated transcription; F:DNA binding; F:DNA-binding transcription factor activity; F:sigma factor activity
group_1988	Tn3 family transposase	100	20	4.35e-65	100	2	P:GO:0006310; F:GO:0140097	P:DNA recombination; F:catalytic activity, acting on DNA			IPR002513 (PFAM)	P:GO:0006313; F:GO:0004803	P:DNA transposition; F:transposase activity
group_4898	transposase	110	20	7.44e-73	97.95	3	P:GO:0006310; F:GO:0003677; F:GO:0140097	P:DNA recombination; F:DNA binding; F:catalytic activity, acting on DNA			G3DSA:1.10.10.60 (GENE3D); IPR002514 (PFAM); IPR009057 (SUPERFAMILY)	P:GO:0006313; F:GO:0003677; F:GO:0004803	P:DNA transposition; F:DNA binding; F:transposase activity
group_6178	IS21 family transposase	515	20	0	99.75	3	P:GO:0006310; F:GO:0003677; F:GO:0140097	P:DNA recombination; F:DNA binding; F:catalytic activity, acting on DNA			IPR006120 (PFAM); G3DSA:1.10.10.60 (GENE3D); NF033546 (NCBIFAM); IPR036397 (G3DSA:3.30.420.GENE3D); IPR017894 (PROSITE_PROFILES); IPR001584 (PROSITE_PROFILES); IPR009057 (SUPERFAMILY); IPR012337 (SUPERFAMILY)	P:GO:0006310; P:GO:0015074; F:GO:0000150; F:GO:0003676; F:GO:0003677	P:DNA recombination; P:DNA integration; F:DNA strand exchange activity; F:nucleic acid binding; F:DNA binding
group_601	exonuclease subunit SbcC	1130	20	0	98.28	3	P:GO:0006281; F:GO:0016787; F:GO:0140657	P:DNA repair; F:hydrolase activity; F:ATP-dependent activity	EC:3.6.1.15	nucleoside-triphosphate phosphatase	IPR038729 (PFAM); IPR027417 (G3DSA:3.40.50.GENE3D); IPR053614 (NCBIFAM); PF13558 (PFAM); IPR027417 (SUPERFAMILY); IPR027417 (SUPERFAMILY)	P:GO:0006302; F:GO:0016887	P:double-strand break repair; F:ATP hydrolysis activity
yedK	SOS response-associated peptidase	150	20	8.54e-107	97.44	2	P:GO:0006281; F:GO:0003677	P:DNA repair; F:DNA binding			IPR036590 (G3DSA:3.90.1680.GENE3D); IPR003738 (PFAM); IPR036590 (SUPERFAMILY)	P:GO:0006974; P:GO:0106300; F:GO:0003697	P:DNA damage response; P:protein-DNA covalent cross-linking repair; F:single-stranded DNA binding
group_96	peptidoglycan O-acetyltransferase OatA	366	20	2.29e-257	99.33	5	P:GO:0005975; P:GO:0006629; P:GO:1901135; F:GO:0016740; C:GO:0005886	P:carbohydrate metabolic process; P:lipid metabolic process; P:carbohydrate derivative metabolic process; F:transferase activity; C:plasma membrane	EC:2.3.1	Acyltransferases	G3DSA:3.40.50.1110:FF:000006 (FUNFAM); IPR036514 (G3DSA:3.40.50.GENE3D); cd01840 (CDD); SSF52266 (SUPERFAMILY)	no GO terms	no GO terms
pelB_2	polysaccharide lyase family 1 protein	304	20	2.13e-218	99.02	3	P:GO:0005975; F:GO:0016829; C:GO:0005576	P:carbohydrate metabolic process; F:lyase activity; C:extracellular region	EC:4.2.2.2	pectate lyase	IPR012334 (G3DSA:2.160.20.GENE3D); IPR002022 (PFAM); IPR011050 (SUPERFAMILY)	no GO terms	no GO terms
bglH	aryl-phospho-beta-d-glucosidase	128	20	5.69e-90	99.4	2	P:GO:0005975; F:GO:0016787	P:carbohydrate metabolic process; F:hydrolase activity	EC:3.2.1	Glycosylases	IPR001360 (PFAM); G3DSA:3.20.20.80 (GENE3D); PIRSR617736-2 (PIRSR); IPR017853 (SUPERFAMILY)	P:GO:0005975; F:GO:0004553	P:carbohydrate metabolic process; F:hydrolase activity, hydrolyzing O-glycosyl compounds
group_1199	alpha-amylase	477	20	0	98.66	2	P:GO:0005975; F:GO:0016787	P:carbohydrate metabolic process; F:hydrolase activity	EC:3.2.1.1	alpha-amylase	IPR006046 (PRINTS); G3DSA:3.20.20.80 (GENE3D); IPR006048 (PFAM); IPR013780 (G3DSA:2.60.40.GENE3D); IPR006047 (PFAM); PIRSR001028-1 (PIRSR); PIRSR001024-5 (PIRSR); PIRSR001021-1 (PIRSR); PIRSR036917-2 (PIRSR); PIRSR001024-1 (PIRSR); PIRSR001021-2 (PIRSR); cd11315 (CDD); SSF51011 (SUPERFAMILY); IPR017853 (SUPERFAMILY)	P:GO:0005975; F:GO:0003824; F:GO:0004556; F:GO:0043169	P:carbohydrate metabolic process; F:catalytic activity; F:alpha-amylase activity; F:cation binding
xynA	endo-1,4-beta-xylanase XynA	213	20	1.21e-155	99.34	2	P:GO:0005975; F:GO:0016787	P:carbohydrate metabolic process; F:hydrolase activity	EC:3.2.1	Glycosylases	IPR001137 (PRINTS); G3DSA:2.60.120.180:FF:000001 (FUNFAM); IPR013319 (G3DSA:2.60.120.GENE3D); IPR033123 (PFAM); IPR033123 (PROSITE_PROFILES); IPR013320 (SUPERFAMILY)	P:GO:0005975; F:GO:0004553	P:carbohydrate metabolic process; F:hydrolase activity, hydrolyzing O-glycosyl compounds
yoaC	FGGY-family carbohydrate kinase	170	20	4.06e-117	99.91	2	P:GO:0005975; F:GO:0016740	P:carbohydrate metabolic process; F:transferase activity	EC:2.7	Transferring phosphorus-containing groups	G3DSA:3.30.420.40 (GENE3D); IPR018485 (PFAM); IPR043129 (SUPERFAMILY)	P:GO:0005975; F:GO:0016301	P:carbohydrate metabolic process; F:kinase activity
group_1231	ThiF family adenylyltransferase	381	20	2.59e-273	99.53	3	F:GO:0016874; F:GO:0140096; F:GO:0140657	F:ligase activity; F:catalytic activity, acting on a protein; F:ATP-dependent activity	EC:6.2	Forming carbon-sulfur bonds	IPR000594 (PFAM); G3DSA:3.40.50.720 (GENE3D); PIRSR000098-2 (PIRSR); PIRSR039133-3 (PIRSR); PIRSR039133-2 (PIRSR); PIRSR612731-3 (PIRSR); PIRSR612731-2 (PIRSR); IPR035985 (SUPERFAMILY)	F:GO:0008641	F:ubiquitin-like modifier activating enzyme activity
group_655	VOC family protein	125	20	3.08e-88	98.07	1	F:GO:0016829	F:lyase activity	EC:4	Lyases	IPR004360 (PFAM); IPR029068 (G3DSA:3.10.180.GENE3D); IPR037523 (PROSITE_PROFILES); cd07241 (CDD); IPR029068 (SUPERFAMILY)	no GO terms	no GO terms
group_2746	Fe(3+)-citrate ABC transporter ATP-binding protein YfmF	266	20	7.52e-190	99.92	2	F:GO:0016787; F:GO:0140657	F:hydrolase activity; F:ATP-dependent activity	EC:3.6.1.15	nucleoside-triphosphate phosphatase	G3DSA:3.40.50.300:FF:000134 (FUNFAM); IPR027417 (G3DSA:3.40.50.GENE3D); IPR003439 (PFAM); IPR003439 (PROSITE_PROFILES); cd03214 (CDD); IPR027417 (SUPERFAMILY)	F:GO:0005524; F:GO:0016887	F:ATP binding; F:ATP hydrolysis activity
nprB	neutral protease NprB	538	20	0	99.6	2	F:GO:0016787; F:GO:0140096	F:hydrolase activity; F:catalytic activity, acting on a protein	EC:3.4.24	Acting on peptide bonds (peptidases)	IPR023612 (PRINTS); G3DSA:1.10.390.10:FF:000012 (FUNFAM); IPR013856 (PFAM); G3DSA:3.10.170.10 (GENE3D); G3DSA:3.10.450.40 (GENE3D); IPR011096 (PFAM); IPR001570 (PFAM); IPR025711 (PFAM); G3DSA:3.10.450.490 (GENE3D); IPR027268 (G3DSA:1.10.390.GENE3D); PIRSR623612-1 (PIRSR); cd09597 (CDD); SSF55486 (SUPERFAMILY)	P:GO:0006508; F:GO:0004222	P:proteolysis; F:metalloendopeptidase activity
group_1244	ATP-dependent helicase	627	20	0	92.95	1	F:GO:0016787	F:hydrolase activity	EC:3	Hydrolases	IPR014017 (PFAM); IPR014017 (PFAM); IPR027417 (G3DSA:3.40.50.GENE3D); IPR027417 (G3DSA:3.40.50.GENE3D); IPR027417 (G3DSA:3.40.50.GENE3D); IPR014016 (PFAM); IPR014017 (PROSITE_PROFILES); IPR014016 (PROSITE_PROFILES); cd17932 (CDD); IPR027417 (SUPERFAMILY)	F:GO:0005524; F:GO:0016787	F:ATP binding; F:hydrolase activity
group_393	M20/M25/M40 family metallo-hydrolase	547	20	0	99.84	1	F:GO:0016787	F:hydrolase activity	EC:3	Hydrolases	G3DSA:3.40.630.10:FF:000100 (FUNFAM); IPR012166 (PIRSF); IPR002933 (PFAM); G3DSA:3.40.630.10 (GENE3D); PIRSR037217-2 (PIRSR); PIRSR037217-1 (PIRSR); cd05654 (CDD); SSF53187 (SUPERFAMILY)	F:GO:0016787	F:hydrolase activity
group_895	sugar-phosphatase AraL	269	20	2.14e-186	99.87	1	F:GO:0016787	F:hydrolase activity	EC:3.1.3	Acting on ester bonds	IPR006357 (NCBIFAM); IPR006357 (PFAM); IPR023214 (G3DSA:3.40.50.GENE3D); IPR023214 (G3DSA:3.40.50.GENE3D); PF13242 (PFAM); PIRSR000915-3 (PIRSR); PIRSR004682-4 (PIRSR); PIRSR000915-1 (PIRSR); PIRSR000915-2 (PIRSR); IPR036412 (SUPERFAMILY)	no GO terms	no GO terms
penP	class A beta-lactamase	306	20	1.27e-217	99.89	1	F:GO:0016787	F:hydrolase activity	EC:3.5.2.6	beta-lactamase	IPR000871 (PRINTS); NF012167 (NCBIFAM); IPR012338 (G3DSA:3.40.710.GENE3D); NF033103 (NCBIFAM); IPR045155 (PFAM); IPR012338 (SUPERFAMILY)	P:GO:0017001; P:GO:0030655; P:GO:0046677; F:GO:0008800	P:antibiotic catabolic process; P:beta-lactam antibiotic catabolic process; P:response to antibiotic; F:beta-lactamase activity
group_1968	GNAT family N-acetyltransferase	149	20	1.27e-103	98.19	1	F:GO:0016740	F:transferase activity	EC:2.3.1	Acyltransferases	IPR000182 (PFAM); G3DSA:3.40.630.30 (GENE3D); IPR000182 (PROSITE_PROFILES); cd04301 (CDD); IPR016181 (SUPERFAMILY)	F:GO:0016747	F:acyltransferase activity, transferring groups other than amino-acyl groups
group_2753	GNAT family N-acetyltransferase	153	20	5.11e-105	99.87	1	F:GO:0016740	F:transferase activity	EC:2.3.1	Acyltransferases	IPR000182 (PFAM); G3DSA:3.40.630.30 (GENE3D); PIRSR037350-1 (PIRSR); IPR000182 (PROSITE_PROFILES); cd04301 (CDD); IPR016181 (SUPERFAMILY)	F:GO:0016747	F:acyltransferase activity, transferring groups other than amino-acyl groups
group_3003	GNAT family N-acetyltransferase	148	20	1.37e-102	99.12	1	F:GO:0016740	F:transferase activity	EC:2.3.1	Acyltransferases	G3DSA:3.40.630.30 (GENE3D); IPR000182 (PFAM); IPR000182 (PROSITE_PROFILES); cd04301 (CDD); IPR016181 (SUPERFAMILY)	F:GO:0016747	F:acyltransferase activity, transferring groups other than amino-acyl groups
group_428	type III polyketide synthase BpsA	290	20	1.27e-209	100	1	F:GO:0016740	F:transferase activity	EC:2.3	Acyltransferases	IPR016039 (G3DSA:3.40.47.GENE3D); IPR016039 (G3DSA:3.40.47.GENE3D); IPR001099 (PFAM); PIRSR000451-1 (PIRSR); cd00831 (CDD); IPR016039 (SUPERFAMILY); IPR016039 (SUPERFAMILY)	F:GO:0016746	F:acyltransferase activity
maa	sugar O-acetyltransferase	184	20	4.48e-130	99.48	1	F:GO:0016740	F:transferase activity	EC:2.3.1	Acyltransferases	G3DSA:2.160.10.10:FF:000008 (FUNFAM); IPR001451 (PFAM); G3DSA:2.160.10.10 (GENE3D); IPR024688 (PFAM); cd03357 (CDD); IPR011004 (SUPERFAMILY)	F:GO:0016407	F:acetyltransferase activity
spoVAD_1	stage V sporulation protein AD	339	20	1.38e-249	99.38	1	F:GO:0016740	F:transferase activity	EC:2.3	Acyltransferases	IPR038369 (G3DSA:3.40.47.GENE3D); NF009069 (NCBIFAM); IPR010894 (NCBIFAM); NF006160 (NCBIFAM); IPR010894 (PFAM); IPR010894 (PIRSF); IPR016039 (SUPERFAMILY)	F:GO:0016746	F:acyltransferase activity
ydaF_2	GNAT family protein	177	20	8.12e-125	81.14	1	F:GO:0016740	F:transferase activity	EC:2.3.1	Acyltransferases	G3DSA:3.40.630.30 (GENE3D); IPR000182 (PFAM); IPR000182 (PROSITE_PROFILES); cd04301 (CDD); IPR016181 (SUPERFAMILY)	F:GO:0016747	F:acyltransferase activity, transferring groups other than amino-acyl groups
alkH	aldehyde dehydrogenase family protein	445	20	2.72E-312	99.51	1	F:GO:0016491	F:oxidoreductase activity	EC:1.2.1	Acting on the aldehyde or oxo group of donors	G3DSA:3.40.605.10:FF:000004 (FUNFAM); G3DSA:3.40.309.10:FF:000003 (FUNFAM); IPR012394 (PIRSF); IPR016162 (G3DSA:3.40.605.GENE3D); IPR016163 (G3DSA:3.40.309.GENE3D); IPR015590 (PFAM); PIRSR036492-1 (PIRSR); PIRSR000197-1 (PIRSR); PIRSR617656-1 (PIRSR); PIRSR036489-3 (PIRSR); cd07134 (CDD); IPR016161 (SUPERFAMILY)	P:GO:0006081; F:GO:0016491; F:GO:0016620	P:aldehyde metabolic process; F:oxidoreductase activity; F:oxidoreductase activity, acting on the aldehyde or oxo group of donors, NAD or NADP as acceptor
group_2720	4-hydroxyphenylacetate 3-monooxygenase, oxygenase component	483	20	0	99.83	1	F:GO:0016491	F:oxidoreductase activity	EC:1.3; EC:1.14.14	Acting on the CH-CH group of donors; Acting on paired donors, with incorporation or reduction of molecular oxygen. The oxygen incorporated need not be derived from O2	IPR046373 (G3DSA:2.40.110.GENE3D); G3DSA:1.20.140.10 (GENE3D); IPR024674 (PFAM); G3DSA:1.10.3140.10 (GENE3D); IPR012687 (NCBIFAM); IPR004925 (PIRSF); IPR024719 (PFAM); PIRSR000331-2 (PIRSR); IPR036250 (SUPERFAMILY); IPR009100 (SUPERFAMILY)	P:GO:0010124; F:GO:0016627; F:GO:0016712; F:GO:0050660	P:phenylacetate catabolic process; F:oxidoreductase activity, acting on the CH-CH group of donors; F:oxidoreductase activity, acting on paired donors, with incorporation or reduction of molecular oxygen, reduced flavin or flavoprotein as one donor, and incorporation of one atom of oxygen; F:flavin adenine dinucleotide binding
yfmJ	NADP-dependent oxidoreductase	339	20	1.59e-239	99.9	1	F:GO:0016491	F:oxidoreductase activity	EC:1.3.1	Acting on the CH-CH group of donors	G3DSA:3.40.50.720:FF:000121 (FUNFAM); G3DSA:3.40.50.720 (GENE3D); G3DSA:3.90.180.10 (GENE3D); IPR041694 (PFAM); IPR013149 (PFAM); PIRSR611284-2 (PIRSR); cd05288 (CDD); IPR011032 (SUPERFAMILY); IPR036291 (SUPERFAMILY); IPR011032 (SUPERFAMILY)	no GO terms	no GO terms
group_5097	IS21-like element helper ATPase IstB	252	20	1.57e-175	96.38	1	F:GO:0005524	F:ATP binding			IPR027417 (G3DSA:3.40.50.GENE3D); IPR002611 (PFAM); IPR028350 (PIRSF); IPR047661 (NCBIFAM); cd00009 (CDD); IPR027417 (SUPERFAMILY)	F:GO:0005524	F:ATP binding
group_2682	YncE family protein	161	20	3.02e-110	97.8	1	F:GO:0005515	F:protein binding			IPR015943 (G3DSA:2.130.10.GENE3D); IPR011045 (SUPERFAMILY)	F:GO:0005515	F:protein binding
rapI_4	tetratricopeptide repeat protein	386	20	1.08e-263	99.43	1	F:GO:0005515	F:protein binding			IPR011990 (G3DSA:1.25.40.GENE3D); PF13424 (PFAM); PF18801 (PFAM); IPR011990 (G3DSA:1.25.40.GENE3D); IPR019734 (PROSITE_PROFILES); IPR011990 (SUPERFAMILY); IPR011990 (SUPERFAMILY)	F:GO:0005515	F:protein binding
rsoA	sigma-O factor regulator RsoA	79	20	2.47e-50	98.29	1	F:GO:0005515	F:protein binding			NF010682 (NCBIFAM); IPR048216 (NCBIFAM)	no GO terms	no GO terms
fecD	Fe(3+)-citrate ABC transporter permease YfmE	333	20	1.37e-221	99.88	1	F:GO:0005215	F:transporter activity			G3DSA:1.10.3470.10:FF:000001 (FUNFAM); IPR037294 (G3DSA:1.10.3470.GENE3D); IPR000522 (PFAM); cd06550 (CDD); IPR037294 (SUPERFAMILY)	F:GO:0022857; C:GO:0016020	F:transmembrane transporter activity; C:membrane
group_303	iron ABC transporter permease	336	20	9.36e-226	99.93	1	F:GO:0005215	F:transporter activity			G3DSA:1.10.3470.10:FF:000001 (FUNFAM); IPR037294 (G3DSA:1.10.3470.GENE3D); IPR000522 (PFAM); cd06550 (CDD); IPR037294 (SUPERFAMILY)	F:GO:0022857; C:GO:0016020	F:transmembrane transporter activity; C:membrane
yfiZ_1	Fe(3+) dicitrate ABC transporter permease FecD	333	20	3.93e-221	99.89	1	F:GO:0005215	F:transporter activity			G3DSA:1.10.3470.10:FF:000001 (FUNFAM); IPR000522 (PFAM); IPR037294 (G3DSA:1.10.3470.GENE3D); cd06550 (CDD); IPR037294 (SUPERFAMILY)	F:GO:0022857; C:GO:0016020	F:transmembrane transporter activity; C:membrane
group_2736	phospholipase D-like domain-containing protein	497	20	0	99.75	1	F:GO:0003824	F:catalytic activity			IPR025202 (PFAM); G3DSA:3.30.870.10 (GENE3D); G3DSA:3.30.870.10 (GENE3D); IPR001736 (PROSITE_PROFILES); IPR001736 (PROSITE_PROFILES); cd09112 (CDD); cd09110 (CDD); SSF56024 (SUPERFAMILY); SSF56024 (SUPERFAMILY)	F:GO:0003824	F:catalytic activity
group_3006	T7SS effector LXG polymorphic toxin	627	20	0	98.41	1	F:GO:0003824	F:catalytic activity			IPR029501 (PFAM); IPR006829 (PFAM); IPR006829 (PROSITE_PROFILES)	F:GO:0004519	F:endonuclease activity
group_2711	helix-turn-helix transcriptional regulator	78	20	4.87e-43	98.54	1	F:GO:0003677	F:DNA binding			IPR001387 (PFAM); IPR010982 (G3DSA:1.10.260.GENE3D); IPR001387 (PROSITE_PROFILES); IPR001387 (CDD); IPR010982 (SUPERFAMILY)	F:GO:0003677	F:DNA binding
group_2769	PadR family transcriptional regulator	115	20	2.26e-74	99.17	1	F:GO:0003677	F:DNA binding			IPR036388 (G3DSA:1.10.10.GENE3D); IPR005149 (PFAM); IPR036390 (SUPERFAMILY)	no GO terms	no GO terms
group_2994	helix-turn-helix transcriptional regulator	112	20	6.07e-73	97.63	1	F:GO:0003677	F:DNA binding			IPR001387 (PFAM); IPR010982 (G3DSA:1.10.260.GENE3D); IPR001387 (PROSITE_PROFILES); IPR001387 (CDD); IPR010982 (SUPERFAMILY)	F:GO:0003677	F:DNA binding
group_3235	TetR/AcrR family transcriptional regulator	380	20	3.65e-268	99.05	1	F:GO:0003677	F:DNA binding			G3DSA:1.10.357.10 (GENE3D); G3DSA:1.10.357.10 (GENE3D); IPR001647 (PFAM); IPR001647 (PROSITE_PROFILES); IPR001647 (PROSITE_PROFILES); IPR009057 (SUPERFAMILY); IPR009057 (SUPERFAMILY)	F:GO:0003677	F:DNA binding
group_1106	DMT family transporter	287	20	1.84e-196	99.46	1	C:GO:0016020	C:membrane			IPR000620 (PFAM); SSF103481 (SUPERFAMILY); SSF103481 (SUPERFAMILY)	C:GO:0016020	C:membrane
group_1986	Uncharacterised protein	34	20	1.07e-14	90.29	1	C:GO:0016020	C:membrane			no IPS match	no IPS match	no IPS match
group_2672	YpfB family protein	58	20	3.98e-31	98.79	1	C:GO:0016020	C:membrane			IPR035281 (PFAM)	no GO terms	no GO terms
group_2716	DUF4944 domain-containing protein	117	20	1.2e-79	99.61	1	C:GO:0016020	C:membrane			IPR032545 (PFAM)	no GO terms	no GO terms
group_2731	stage V sporulation protein AC	159	20	1.14e-104	98.68	1	C:GO:0016020	C:membrane			IPR014203 (NCBIFAM); IPR005562 (PFAM)	no GO terms	no GO terms
group_2733	MULTISPECIES: stage V sporulation protein AE	116	20	9.91e-74	99.05	1	C:GO:0016020	C:membrane			IPR005562 (PFAM); IPR014204 (NCBIFAM)	no GO terms	no GO terms
group_2768	SdpA family antimicrobial peptide system protein	178	20	3.57e-124	99.3	1	C:GO:0016020	C:membrane			IPR023902 (NCBIFAM); IPR023902 (PFAM)	no GO terms	no GO terms
group_2770	MULTISPECIES: hypothetical protein	195	20	2.07e-120	98.79	1	C:GO:0016020	C:membrane			PF22564 (PFAM)	no GO terms	no GO terms
group_3007	KFK80766.1 putative membrane protein	59	20	6.84e-28	96.16	1	C:GO:0016020	C:membrane			no IPS match	no IPS match	no IPS match
group_3078	DUF418 domain-containing protein	402	20	2.67e-288	99.5	1	C:GO:0016020	C:membrane			IPR007349 (PFAM)	no GO terms	no GO terms
group_385	MFS transporter	79	20	2.4e-39	98.2	1	C:GO:0016020	C:membrane			no IPS match	no IPS match	no IPS match
group_631	YgcG family protein	254	20	1.5e-174	98.62	1	C:GO:0016020	C:membrane			G3DSA:3.10.310.50 (GENE3D); IPR007621 (PFAM)	no GO terms	no GO terms
sdpC_2	sporulation delaying protein family toxin	194	20	3.18e-119	99.87	1	C:GO:0016020	C:membrane			IPR023888 (NCBIFAM)	no GO terms	no GO terms
yijE_2	DMT family transporter	292	20	1.93e-205	99.9	1	C:GO:0016020	C:membrane			IPR000620 (PFAM); G3DSA:1.10.3730.20 (GENE3D); SSF103481 (SUPERFAMILY); SSF103481 (SUPERFAMILY)	C:GO:0016020	C:membrane
yoaH	methyl-accepting chemotaxis protein	69	20	1.39e-38	88.54	1	C:GO:0016020	C:membrane			no IPS match	no IPS match	no IPS match
group_1256	putative lipoprotein YvzJ	110	20	3.15e-74	98.81	1	C:GO:0005886	C:plasma membrane			PS51257 (PROSITE_PROFILES)	no GO terms	no GO terms
group_1989	DUF421 domain-containing protein	286	20	1.15e-194	99.28	1	C:GO:0005886	C:plasma membrane			IPR023090 (G3DSA:3.30.240.GENE3D); IPR007353 (PFAM); IPR023090 (G3DSA:3.30.240.GENE3D); IPR012452 (PFAM)	no GO terms	no GO terms
group_2664	DUF2892 domain-containing protein	75	20	1.26e-48	98.87	1	C:GO:0005886	C:plasma membrane			IPR021309 (PFAM)	no GO terms	no GO terms
group_2665	NP_388648.1 conserved membrane protein	51	20	2.24e-25	99.41	1	C:GO:0005886	C:plasma membrane			no IPS match	no IPS match	no IPS match
group_2710	DUF817 domain-containing protein	264	20	3.19e-190	99.05	1	C:GO:0005886	C:plasma membrane			IPR008535 (PFAM); IPR008535 (PIRSF)	no GO terms	no GO terms
group_2712	DUF2975 domain-containing protein	160	20	8.95e-98	99.97	1	C:GO:0005886	C:plasma membrane			IPR021354 (PFAM)	no GO terms	no GO terms
group_2719	YoaK family protein	225	20	8.27e-144	99.82	1	C:GO:0005886	C:plasma membrane			IPR010699 (PFAM)	no GO terms	no GO terms
group_2771	DUF3784 domain-containing protein	97	20	2.12e-57	99.23	1	C:GO:0005886	C:plasma membrane			IPR017259 (PIRSF); IPR017259 (PFAM)	no GO terms	no GO terms
group_2993	TM2 domain-containing protein	79	20	5.83e-49	97.94	1	C:GO:0005886	C:plasma membrane			IPR007829 (PFAM)	no GO terms	no GO terms
group_3076	DUF5391 family protein	141	20	2.81e-85	98.54	1	C:GO:0005886	C:plasma membrane			IPR020204 (PFAM)	no GO terms	no GO terms
group_3077	RDD family protein	151	20	1.07e-96	99.01	1	C:GO:0005886	C:plasma membrane			IPR010432 (PFAM)	no GO terms	no GO terms
group_3105	DUF421 domain-containing protein	225	20	1.39e-151	97.44	1	C:GO:0005886	C:plasma membrane			IPR023090 (G3DSA:3.30.240.GENE3D); IPR007353 (PFAM)	no GO terms	no GO terms
sdpB_3	sporulation-delaying protein SdpB family protein	309	20	3.39e-219	99.84	1	C:GO:0005886	C:plasma membrane			IPR023894 (NCBIFAM)	no GO terms	no GO terms
ydeA_2	type 1 glutamine amidotransferase family protein	210	20	2.09e-150	99.48	1	C:GO:0005737	C:cytoplasm			IPR029062 (G3DSA:3.40.50.GENE3D); IPR002818 (PFAM); cd03140 (CDD); IPR029062 (SUPERFAMILY)	no GO terms	no GO terms
yxxD	type II toxin-antitoxin system antitoxin YxxD	147	20	2.03e-99	99.66	1	C:GO:0005737	C:cytoplasm			PF14568 (PFAM); IPR037883 (G3DSA:3.40.1580.GENE3D); IPR037883 (SUPERFAMILY)	no GO terms	no GO terms
azoB	NAD-dependent epimerase/dehydratase family protein	282	20	2.25e-199	99.79						G3DSA:3.40.50.720 (GENE3D); G3DSA:3.90.25.10 (GENE3D); IPR008030 (PFAM); cd05269 (CDD); IPR036291 (SUPERFAMILY)	no GO terms	no GO terms
group_1277	hypothetical protein	47	20	2.06e-15	82.08						no IPS match	no IPS match	no IPS match
group_161	cupin domain-containing protein	64	20	1.23e-41	100						no IPS match	no IPS match	no IPS match
group_1961	CJR51540.1 Uncharacterised protein	31	6	8.62e-13	94.09						no IPS match	no IPS match	no IPS match
group_1983	AKE23799.1 biofilm forming exported protein	143	20	3.15e-101	98.39						no IPS match	no IPS match	no IPS match
group_1990	DUF421 domain-containing protein	136	20	1.08e-91	98.33						IPR023090 (G3DSA:3.30.240.GENE3D); IPR023090 (G3DSA:3.30.240.GENE3D); IPR007353 (PFAM)	no GO terms	no GO terms
group_1997	contact-dependent growth inhibition system immunity protein	104	20	5.18e-68	94.07						IPR041129 (PFAM)	no GO terms	no GO terms
group_2023	GNAT family protein	39	20	8.13e-24	100						G3DSA:3.40.630.30 (GENE3D)	no GO terms	no GO terms
group_2658	AFQ56136.1 YbzI	87	20	4.06e-46	94.67						no IPS match	no IPS match	no IPS match
group_2677	hypothetical protein BsLM_3168	47	20	4.07e-24	95.35						no IPS match	no IPS match	no IPS match
group_2679	hypothetical protein BSBS38_03389	80	20	4.79e-44	98.02						no IPS match	no IPS match	no IPS match
group_2683	DNA-binding protein	283	20	4.96e-208	98.71						SSF63829 (SUPERFAMILY)	no GO terms	no GO terms
group_2713	VanW family protein	303	20	2.38e-216	99.32						IPR022029 (PFAM); IPR007391 (PFAM)	no GO terms	no GO terms
group_2714	CAI6270553.1 YozF	165	20	6.05e-112	99.3						no IPS match	no IPS match	no IPS match
group_2715	SPBc2 prophage-derived uncharacterized protein YoqI	67	20	2.97e-39	94.94						no IPS match	no IPS match	no IPS match
group_2723	CKE72902.1 Uncharacterised protein	158	20	4e-109	99.39						no IPS match	no IPS match	no IPS match
group_2726	spore gernimation protein GerC	48	20	8.6e-22	95.56						no IPS match	no IPS match	no IPS match
group_2727	YuzF family protein	67	20	1.85e-42	97.12						IPR020139 (PFAM)	no GO terms	no GO terms
group_2728	hypothetical protein S101441_02162	138	2	1.18e-71	93.48						no IPS match	no IPS match	no IPS match
group_2729	MULTISPECIES: DUF1657 domain-containing protein	68	20	7e-34	98.67						IPR012347 (G3DSA:1.20.1260.GENE3D); IPR012452 (PFAM)	no GO terms	no GO terms
group_2734	MULTISPECIES: DUF1657 domain-containing protein	68	20	2.16e-37	93.09						IPR012452 (PFAM)	no GO terms	no GO terms
group_2737	DUF421 domain-containing protein	182	20	6.39e-129	97.58						IPR048454 (PFAM); IPR023090 (G3DSA:3.30.240.GENE3D); IPR023090 (G3DSA:3.30.240.GENE3D); IPR007353 (PFAM)	no GO terms	no GO terms
group_2744	YuzF family protein	78	20	1.28e-47	98.27						IPR020139 (PFAM)	no GO terms	no GO terms
group_2762	spore gernimation protein GerQ	194	20	5.83e-41	90.86						NF047410 (NCBIFAM); NF047411 (NCBIFAM)	no GO terms	no GO terms
group_2773	COD25405.1 Uncharacterised protein	125	7	1.21e-76	95.94						no IPS match	no IPS match	no IPS match
group_2775	MULTISPECIES: spore coat protein YjzB	76	20	2.11e-34	93.11						no IPS match	no IPS match	no IPS match
group_2777	DUF4179 domain-containing protein	488	20	0	99.15						G3DSA:2.60.40.1640 (GENE3D); IPR025436 (PFAM); G3DSA:2.60.40.1630 (GENE3D)	no GO terms	no GO terms
group_296	hypothetical protein AWV81_18910	151	20	4.22e-103	98.64						no IPS match	no IPS match	no IPS match
group_2980	AFQ57823.1 YozI	87	20	7.75e-62	99.2						no IPS match	no IPS match	no IPS match
group_2981	hypothetical protein A4A60_10965	111	20	3.26e-72	96.64						no IPS match	no IPS match	no IPS match
group_2982	YoqO family protein	124	20	7.59e-75	99.11						IPR025621 (PFAM)	no GO terms	no GO terms
group_2984	Putative membrane protein	39	20	6.32e-18	80.38						no IPS match	no IPS match	no IPS match
group_2985	class I SAM-dependent methyltransferase	283	20	1.86e-203	92.06						IPR041698 (PFAM); IPR029063 (G3DSA:3.40.50.GENE3D); PIRSR006325-1 (PIRSR); PIRSR018249-2 (PIRSR); PIRSR017269-1 (PIRSR); cd02440 (CDD); IPR029063 (SUPERFAMILY)	no GO terms	no GO terms
group_2991	CAI6284039.1 YobB	87	20	4.54e-52	99.43						no IPS match	no IPS match	no IPS match
group_3004	contact-dependent growth inhibition system immunity protein	99	20	1.12e-62	98.13						IPR041129 (PFAM)	no GO terms	no GO terms
group_3005	CJR62034.1 Uncharacterised protein	102	20	2.92e-64	98.73						no IPS match	no IPS match	no IPS match
group_3014	helix-turn-helix transcriptional regulator	75	20	2.28e-42	92.36						IPR001387 (PFAM)	no GO terms	no GO terms
group_3016	DUF1433 domain-containing protein	67	20	7.23e-19	76.49						G3DSA:3.10.450.130 (GENE3D)	no GO terms	no GO terms
group_3236	RDD family protein	155	20	4.02e-103	99.19						IPR010432 (PFAM)	no GO terms	no GO terms
group_539	PBSX family phage terminase large subunit	433	20	0	99.94						IPR027417 (G3DSA:3.40.50.GENE3D); IPR035413 (PFAM); IPR035412 (PFAM); IPR006437 (NCBIFAM); G3DSA:3.30.420.280 (GENE3D)	no GO terms	no GO terms
group_624	DUF2268 domain-containing protein	192	20	1.74e-140	99.9						IPR018728 (PFAM)	no GO terms	no GO terms
group_662	hypothetical protein NRS6085_03718	61	20	1.28e-35	96.48						no IPS match	no IPS match	no IPS match
group_664	ADV95529.1 hypothetical 6.8Kb protein	63	20	7.29e-36	99.05						no IPS match	no IPS match	no IPS match
yesE	nuclear transport factor 2 family protein	147	20	1.88e-104	99.12						G3DSA:3.10.450.50 (GENE3D); IPR037401 (PFAM); IPR032710 (SUPERFAMILY)	no GO terms	no GO terms
yflT	general stress protein	115	20	6.48e-74	99.52						IPR025889 (PFAM)	no GO terms	no GO terms
yfmB	YfmB family protein	136	20	1.94e-94	99.66						IPR038074 (G3DSA:1.10.8.GENE3D); IPR021579 (PFAM); IPR038074 (SUPERFAMILY)	no GO terms	no GO terms
yobA	DUF3221 domain-containing protein	120	20	6.1e-79	98						IPR021598 (PFAM); IPR012340 (G3DSA:2.40.50.GENE3D); PS51257 (PROSITE_PROFILES)	no GO terms	no GO terms
yqaI	Uncharacterised protein	64	20	4.15e-40	99.45						IPR023118 (G3DSA:3.30.40.GENE3D); IPR018474 (PFAM); IPR023118 (SUPERFAMILY)	no GO terms	no GO terms
1"SeqName" is the name assigned by the Roary analysis.
