## Supplementary material for "Conserved accessory genes link a phylogenetically distinct *Bacillus subtilis* strain from Indian bekang to the Japanese natto clade": Dataset 9

### Sheet: A_specific_90_10
Dataset 9. List of the nearly "broad-sense natto group"-specific genes, defined by ≥90% presence in the "broad-sense natto group" (n=27) and ≤10% presence in the "natto-related group" (n=15).
SeqName1	The number in broad-sense natto group	The number in natto-related group	ratio	Clin_JPN_1	Clin_JPN_2	Clin_JPN_3	Coll_1	Coll_2	Coll_3	Coll_4	Env_CHN_1	Env_CHN_2	Env_CHN_3	Env_CHN_4	Env_JPN_1	Food_CHN_1	Food_CHN_2	Food_IDN_1	Food_IND_1	Food_IND_2	Food_JPN_1	Food_JPN_2	Food_JPN_3	Food_JPN_4	Food_JPN_5	Food_JPN_6	Food_JPN_7	Food_JPN_8	Food_JPN_9	Food_KOR_1	Food_KOR_10	Food_KOR_11	Food_KOR_12	Food_KOR_13	Food_KOR_2	Food_KOR_3	Food_KOR_4	Food_KOR_5	Food_KOR_6	Food_KOR_7	Food_KOR_8	Food_KOR_9	Food_MMR_1	Food_NPL_1	Food_TH1
group_6692	25	0	0	DGJHDMNE_03032	DIGJNNDJ_03017	PCADNPNA_03070	MOFIMDNH_01835	OGBAFHAJ_03787		MINIGCHC_03800	AHODDPHD_01710	DFPGNGLH_02994	DPCDBOEO_03015	HNFFLMOJ_01551	LBPLDFOD_03088	OFAFBCHD_03790	GMALDEDP_03801		JGKMMMCE_03767		LFLBLICF_03405	KNKGMLPG_01834	IKIKNHGG_02648	MDBEBLDA_03594	ALEAEEBB_00644	JEGMHDJA_01337	HJMKAHOA_03772	JFLEOJLN_03815	MOJOKIMF_01995	FKFNGNFE_04398					FBMFMADL_02844
group_2452	27	0	0	DGJHDMNE_03415	DIGJNNDJ_03456	PCADNPNA_03482	MOFIMDNH_04383	OGBAFHAJ_01946	NDOHBMKK_01934	MINIGCHC_01939	AHODDPHD_04253	DFPGNGLH_00446	DPCDBOEO_01156	HNFFLMOJ_04095	LBPLDFOD_00538	OFAFBCHD_01932	GMALDEDP_01934	FEPJNGBC_01833	JGKMMMCE_01933		LFLBLICF_00821	KNKGMLPG_04385	IKIKNHGG_00097	MDBEBLDA_01049	ALEAEEBB_02504	JEGMHDJA_03882	HJMKAHOA_01934	JFLEOJLN_01962	MOJOKIMF_02466	FKFNGNFE_01809					FBMFMADL_03199
group_2451	27	0	0	DGJHDMNE_03414	DIGJNNDJ_03457	PCADNPNA_03481	MOFIMDNH_04384	OGBAFHAJ_01947	NDOHBMKK_01935	MINIGCHC_01940	AHODDPHD_04254	DFPGNGLH_00445	DPCDBOEO_01157	HNFFLMOJ_04096	LBPLDFOD_00537	OFAFBCHD_01933	GMALDEDP_01935	FEPJNGBC_01834	JGKMMMCE_01934		LFLBLICF_00820	KNKGMLPG_04386	IKIKNHGG_00096	MDBEBLDA_01048	ALEAEEBB_02503	JEGMHDJA_03883	HJMKAHOA_01935	JFLEOJLN_01963	MOJOKIMF_02465	FKFNGNFE_01808					FBMFMADL_03198
group_2450	27	0	0	DGJHDMNE_03413	DIGJNNDJ_03458	PCADNPNA_03480	MOFIMDNH_04385	OGBAFHAJ_01948	NDOHBMKK_01936	MINIGCHC_01941	AHODDPHD_04255	DFPGNGLH_00444	DPCDBOEO_01158	HNFFLMOJ_04097	LBPLDFOD_00536	OFAFBCHD_01934	GMALDEDP_01936	FEPJNGBC_01835	JGKMMMCE_01935		LFLBLICF_00819	KNKGMLPG_04387	IKIKNHGG_00095	MDBEBLDA_01047	ALEAEEBB_02502	JEGMHDJA_03884	HJMKAHOA_01936	JFLEOJLN_01964	MOJOKIMF_02464	FKFNGNFE_01807					FBMFMADL_03197
group_2449	27	0	0	DGJHDMNE_03412	DIGJNNDJ_03459	PCADNPNA_03479	MOFIMDNH_04386	OGBAFHAJ_01949	NDOHBMKK_01937	MINIGCHC_01942	AHODDPHD_04256	DFPGNGLH_00443	DPCDBOEO_01159	HNFFLMOJ_04098	LBPLDFOD_00535	OFAFBCHD_01935	GMALDEDP_01937	FEPJNGBC_01836	JGKMMMCE_01936		LFLBLICF_00818	KNKGMLPG_04388	IKIKNHGG_00094	MDBEBLDA_01046	ALEAEEBB_02501	JEGMHDJA_03885	HJMKAHOA_01937	JFLEOJLN_01965	MOJOKIMF_02463	FKFNGNFE_01806					FBMFMADL_03196
group_2448	27	0	0	DGJHDMNE_03411	DIGJNNDJ_03460	PCADNPNA_03478	MOFIMDNH_04387	OGBAFHAJ_01950	NDOHBMKK_01938	MINIGCHC_01943	AHODDPHD_04257	DFPGNGLH_00442	DPCDBOEO_01160	HNFFLMOJ_04099	LBPLDFOD_00534	OFAFBCHD_01936	GMALDEDP_01938	FEPJNGBC_01837	JGKMMMCE_01937		LFLBLICF_00817	KNKGMLPG_04389	IKIKNHGG_00093	MDBEBLDA_01045	ALEAEEBB_02500	JEGMHDJA_03886	HJMKAHOA_01938	JFLEOJLN_01966	MOJOKIMF_02462	FKFNGNFE_01805					FBMFMADL_03195
group_2445	27	0	0	DGJHDMNE_03404	DIGJNNDJ_03467	PCADNPNA_03471	MOFIMDNH_04394	OGBAFHAJ_01957	NDOHBMKK_01945	MINIGCHC_01950	AHODDPHD_04264	DFPGNGLH_00435	DPCDBOEO_01167	HNFFLMOJ_04106	LBPLDFOD_00527	OFAFBCHD_01943	GMALDEDP_01945	FEPJNGBC_01844	JGKMMMCE_01944		LFLBLICF_00810	KNKGMLPG_04396	IKIKNHGG_00086	MDBEBLDA_01038	ALEAEEBB_02493	JEGMHDJA_03893	HJMKAHOA_01945	JFLEOJLN_01973	MOJOKIMF_02455	FKFNGNFE_01798					FBMFMADL_03188
group_2444	27	0	0	DGJHDMNE_03401	DIGJNNDJ_03470	PCADNPNA_03468	MOFIMDNH_04397	OGBAFHAJ_01960	NDOHBMKK_01948	MINIGCHC_01953	AHODDPHD_04267	DFPGNGLH_00432	DPCDBOEO_01170	HNFFLMOJ_04109	LBPLDFOD_00524	OFAFBCHD_01946	GMALDEDP_01948	FEPJNGBC_01847	JGKMMMCE_01947		LFLBLICF_00807	KNKGMLPG_04399	IKIKNHGG_00083	MDBEBLDA_01035	ALEAEEBB_02490	JEGMHDJA_03896	HJMKAHOA_01948	JFLEOJLN_01976	MOJOKIMF_02452	FKFNGNFE_01795					FBMFMADL_03185
melD	27	0	0	DGJHDMNE_01001	DIGJNNDJ_00817	PCADNPNA_01007	MOFIMDNH_01131	OGBAFHAJ_03083	NDOHBMKK_03091	MINIGCHC_03096	AHODDPHD_01009	DFPGNGLH_03697	DPCDBOEO_02313	HNFFLMOJ_00849	LBPLDFOD_03791	OFAFBCHD_03088	GMALDEDP_03097	FEPJNGBC_02944	JGKMMMCE_03064		LFLBLICF_04092	KNKGMLPG_01131	IKIKNHGG_03351	MDBEBLDA_04296	ALEAEEBB_01347	JEGMHDJA_00635	HJMKAHOA_03070	JFLEOJLN_03107	MOJOKIMF_01287	FKFNGNFE_00633					FBMFMADL_00797
group_1929	27	0	0	DGJHDMNE_04255	DIGJNNDJ_04240	PCADNPNA_04259	MOFIMDNH_00020	OGBAFHAJ_01994	NDOHBMKK_01982	MINIGCHC_01987	AHODDPHD_04301	DFPGNGLH_00399	DPCDBOEO_01204	HNFFLMOJ_04143	LBPLDFOD_00490	OFAFBCHD_01979	GMALDEDP_01982	FEPJNGBC_01878	JGKMMMCE_01980		LFLBLICF_00774	KNKGMLPG_00021	IKIKNHGG_00050	MDBEBLDA_01002	ALEAEEBB_02456	JEGMHDJA_03930	HJMKAHOA_01982	JFLEOJLN_02010	MOJOKIMF_03998	FKFNGNFE_01761					FBMFMADL_04231
group_1927	27	0	0	DGJHDMNE_04254	DIGJNNDJ_04241	PCADNPNA_04260	MOFIMDNH_00019	OGBAFHAJ_01993	NDOHBMKK_01981	MINIGCHC_01986	AHODDPHD_04300	DFPGNGLH_00400	DPCDBOEO_01203	HNFFLMOJ_04142	LBPLDFOD_00491	OFAFBCHD_01978	GMALDEDP_01981	FEPJNGBC_01877	JGKMMMCE_01979		LFLBLICF_00775	KNKGMLPG_00020	IKIKNHGG_00051	MDBEBLDA_01003	ALEAEEBB_02457	JEGMHDJA_03929	HJMKAHOA_01981	JFLEOJLN_02009	MOJOKIMF_03999	FKFNGNFE_01762					FBMFMADL_04232
yobL_2	27	0	0	DGJHDMNE_04253	DIGJNNDJ_04242	PCADNPNA_04261	MOFIMDNH_00018	OGBAFHAJ_01992	NDOHBMKK_01980	MINIGCHC_01985	AHODDPHD_04299	DFPGNGLH_00401	DPCDBOEO_01202	HNFFLMOJ_04141	LBPLDFOD_00492	OFAFBCHD_01977	GMALDEDP_01980	FEPJNGBC_01876	JGKMMMCE_01978		LFLBLICF_00776	KNKGMLPG_00019	IKIKNHGG_00052	MDBEBLDA_01004	ALEAEEBB_02458	JEGMHDJA_03928	HJMKAHOA_01980	JFLEOJLN_02008	MOJOKIMF_04000	FKFNGNFE_01763					FBMFMADL_04233
yobK_2	27	0	0	DGJHDMNE_04252	DIGJNNDJ_04243	PCADNPNA_04262	MOFIMDNH_00017	OGBAFHAJ_01991	NDOHBMKK_01979	MINIGCHC_01984	AHODDPHD_04298	DFPGNGLH_00402	DPCDBOEO_01201	HNFFLMOJ_04140	LBPLDFOD_00493	OFAFBCHD_01976	GMALDEDP_01979	FEPJNGBC_01875	JGKMMMCE_01977		LFLBLICF_00777	KNKGMLPG_00018	IKIKNHGG_00053	MDBEBLDA_01005	ALEAEEBB_02459	JEGMHDJA_03927	HJMKAHOA_01979	JFLEOJLN_02007	MOJOKIMF_04001	FKFNGNFE_01764					FBMFMADL_04234
group_1784	27	0	0	DGJHDMNE_03403	DIGJNNDJ_03468	PCADNPNA_03470	MOFIMDNH_04395	OGBAFHAJ_01958	NDOHBMKK_01946	MINIGCHC_01951	AHODDPHD_04265	DFPGNGLH_00434	DPCDBOEO_01168	HNFFLMOJ_04107	LBPLDFOD_00526	OFAFBCHD_01944	GMALDEDP_01946	FEPJNGBC_01845	JGKMMMCE_01945		LFLBLICF_00809	KNKGMLPG_04397	IKIKNHGG_00085	MDBEBLDA_01037	ALEAEEBB_02492	JEGMHDJA_03894	HJMKAHOA_01946	JFLEOJLN_01974	MOJOKIMF_02454	FKFNGNFE_01797					FBMFMADL_03187
group_1783	27	0	0	DGJHDMNE_03402	DIGJNNDJ_03469	PCADNPNA_03469	MOFIMDNH_04396	OGBAFHAJ_01959	NDOHBMKK_01947	MINIGCHC_01952	AHODDPHD_04266	DFPGNGLH_00433	DPCDBOEO_01169	HNFFLMOJ_04108	LBPLDFOD_00525	OFAFBCHD_01945	GMALDEDP_01947	FEPJNGBC_01846	JGKMMMCE_01946		LFLBLICF_00808	KNKGMLPG_04398	IKIKNHGG_00084	MDBEBLDA_01036	ALEAEEBB_02491	JEGMHDJA_03895	HJMKAHOA_01947	JFLEOJLN_01975	MOJOKIMF_02453	FKFNGNFE_01796					FBMFMADL_03186
group_1782	27	0	0	DGJHDMNE_03400	DIGJNNDJ_03471	PCADNPNA_03467	MOFIMDNH_04398	OGBAFHAJ_01961	NDOHBMKK_01949	MINIGCHC_01954	AHODDPHD_04268	DFPGNGLH_00431	DPCDBOEO_01171	HNFFLMOJ_04110	LBPLDFOD_00523	OFAFBCHD_01947	GMALDEDP_01949	FEPJNGBC_01848	JGKMMMCE_01948		LFLBLICF_00806	KNKGMLPG_04400	IKIKNHGG_00082	MDBEBLDA_01034	ALEAEEBB_02489	JEGMHDJA_03897	HJMKAHOA_01949	JFLEOJLN_01977	MOJOKIMF_02451	FKFNGNFE_01794					FBMFMADL_03184
group_1216	27	0	0	DGJHDMNE_04250	DIGJNNDJ_04245	PCADNPNA_04264	MOFIMDNH_00015	OGBAFHAJ_01989	NDOHBMKK_01977	MINIGCHC_01982	AHODDPHD_04296	DFPGNGLH_00404	DPCDBOEO_01199	HNFFLMOJ_04138	LBPLDFOD_00495	OFAFBCHD_01974	GMALDEDP_01977	FEPJNGBC_01873	JGKMMMCE_01975		LFLBLICF_00779	KNKGMLPG_00015	IKIKNHGG_00055	MDBEBLDA_01007	ALEAEEBB_02461	JEGMHDJA_03925	HJMKAHOA_01977	JFLEOJLN_02005	MOJOKIMF_04003	FKFNGNFE_01766					FBMFMADL_04236
cotG	25	0	0	DGJHDMNE_00250	DIGJNNDJ_00250	PCADNPNA_00041	MOFIMDNH_01901	OGBAFHAJ_03854		MINIGCHC_03866	AHODDPHD_01776	DFPGNGLH_02928	DPCDBOEO_03081	HNFFLMOJ_01617	LBPLDFOD_03022	OFAFBCHD_03856	GMALDEDP_03867	FEPJNGBC_03671	JGKMMMCE_03833		LFLBLICF_03317	KNKGMLPG_01901	IKIKNHGG_02582	MDBEBLDA_03528	ALEAEEBB_00578	JEGMHDJA_01403	HJMKAHOA_03838	JFLEOJLN_03881		FKFNGNFE_04330					FBMFMADL_00250
group_2454	27	0	0	DGJHDMNE_03417	DIGJNNDJ_03454	PCADNPNA_03484	MOFIMDNH_04381	OGBAFHAJ_01944	NDOHBMKK_01932	MINIGCHC_01937	AHODDPHD_04251	DFPGNGLH_00448	DPCDBOEO_01154	HNFFLMOJ_04093	LBPLDFOD_00540	OFAFBCHD_01930	GMALDEDP_01932	FEPJNGBC_01831	JGKMMMCE_01931		LFLBLICF_00823	KNKGMLPG_04383	IKIKNHGG_00099	MDBEBLDA_01051	ALEAEEBB_02506	JEGMHDJA_03880	HJMKAHOA_01932	JFLEOJLN_01960	MOJOKIMF_02468	FKFNGNFE_01811					FBMFMADL_03201
group_2456	27	0	0	DGJHDMNE_03445	DIGJNNDJ_03542	PCADNPNA_03512	MOFIMDNH_01727	OGBAFHAJ_03680	NDOHBMKK_03686	MINIGCHC_03693	AHODDPHD_01603	DFPGNGLH_03101	DPCDBOEO_02908	HNFFLMOJ_01444	LBPLDFOD_03195	OFAFBCHD_03683	GMALDEDP_03694	FEPJNGBC_03508	JGKMMMCE_03660		LFLBLICF_03491	KNKGMLPG_01727	IKIKNHGG_02755	MDBEBLDA_03701	ALEAEEBB_00752	JEGMHDJA_01230	HJMKAHOA_03665	JFLEOJLN_03706	MOJOKIMF_04249	FKFNGNFE_00029					FBMFMADL_04066
group_2453	27	0	0	DGJHDMNE_03416	DIGJNNDJ_03455	PCADNPNA_03483	MOFIMDNH_04382	OGBAFHAJ_01945	NDOHBMKK_01933	MINIGCHC_01938	AHODDPHD_04252	DFPGNGLH_00447	DPCDBOEO_01155	HNFFLMOJ_04094	LBPLDFOD_00539	OFAFBCHD_01931	GMALDEDP_01933	FEPJNGBC_01832	JGKMMMCE_01932		LFLBLICF_00822	KNKGMLPG_04384	IKIKNHGG_00098	MDBEBLDA_01050	ALEAEEBB_02505	JEGMHDJA_03881	HJMKAHOA_01933	JFLEOJLN_01961	MOJOKIMF_02467	FKFNGNFE_01810					FBMFMADL_03200
group_2458	27	0	0	DGJHDMNE_03448	DIGJNNDJ_03539	PCADNPNA_03515	MOFIMDNH_01730	OGBAFHAJ_03683	NDOHBMKK_03689	MINIGCHC_03696	AHODDPHD_01606	DFPGNGLH_03098	DPCDBOEO_02911	HNFFLMOJ_01447	LBPLDFOD_03192	OFAFBCHD_03686	GMALDEDP_03697	FEPJNGBC_03510	JGKMMMCE_03663		LFLBLICF_03488	KNKGMLPG_01730	IKIKNHGG_02752	MDBEBLDA_03698	ALEAEEBB_00749	JEGMHDJA_01233	HJMKAHOA_03668	JFLEOJLN_03709	MOJOKIMF_04246	FKFNGNFE_00026					FBMFMADL_04069
paiA	26	0	0	DGJHDMNE_01357	DIGJNNDJ_01166	PCADNPNA_02982	MOFIMDNH_01346	OGBAFHAJ_03300	NDOHBMKK_03306	MINIGCHC_03313	AHODDPHD_01224	DFPGNGLH_03482	DPCDBOEO_02528	HNFFLMOJ_01064	LBPLDFOD_03576	OFAFBCHD_03303	GMALDEDP_03312	FEPJNGBC_03142	JGKMMMCE_03279		LFLBLICF_03875	KNKGMLPG_01345	IKIKNHGG_03136	MDBEBLDA_04081	ALEAEEBB_01132	JEGMHDJA_00850	HJMKAHOA_03285	JFLEOJLN_03323		FKFNGNFE_00412					FBMFMADL_02758
dapH_2	26	0	0	DGJHDMNE_04237	DIGJNNDJ_04222	PCADNPNA_04241	MOFIMDNH_01779	OGBAFHAJ_03731	NDOHBMKK_03737	MINIGCHC_03744	AHODDPHD_01654	DFPGNGLH_03050	DPCDBOEO_02959	HNFFLMOJ_01495	LBPLDFOD_03144	OFAFBCHD_03734	GMALDEDP_03745	FEPJNGBC_03556			LFLBLICF_03440	KNKGMLPG_01778	IKIKNHGG_02704	MDBEBLDA_03650	ALEAEEBB_00701	JEGMHDJA_01281	HJMKAHOA_03716	JFLEOJLN_03759	MOJOKIMF_03980	FKFNGNFE_04454					FBMFMADL_04213
cypB_2	26	0	0	DGJHDMNE_02519	DIGJNNDJ_02504	PCADNPNA_02472	MOFIMDNH_00811	OGBAFHAJ_02761	NDOHBMKK_02771	MINIGCHC_02776	AHODDPHD_00689	DFPGNGLH_04017	DPCDBOEO_01992	HNFFLMOJ_00528	LBPLDFOD_04110	OFAFBCHD_02768	GMALDEDP_02774	FEPJNGBC_02629			LFLBLICF_04413	KNKGMLPG_00811	IKIKNHGG_03670	MDBEBLDA_00213	ALEAEEBB_01667	JEGMHDJA_00315	HJMKAHOA_02750	JFLEOJLN_02785	MOJOKIMF_01712	FKFNGNFE_00956					FBMFMADL_02383
group_4984	26	0	0	DGJHDMNE_03446	DIGJNNDJ_03541	PCADNPNA_03513	MOFIMDNH_01728	OGBAFHAJ_03681	NDOHBMKK_03687	MINIGCHC_03694	AHODDPHD_01604	DFPGNGLH_03100	DPCDBOEO_02909	HNFFLMOJ_01445	LBPLDFOD_03194	OFAFBCHD_03684	GMALDEDP_03695		JGKMMMCE_03661		LFLBLICF_03490	KNKGMLPG_01728	IKIKNHGG_02754	MDBEBLDA_03700	ALEAEEBB_00751	JEGMHDJA_01231	HJMKAHOA_03666	JFLEOJLN_03707	MOJOKIMF_04248	FKFNGNFE_00028					FBMFMADL_04067
group_2532	26	0	0	DGJHDMNE_04205	DIGJNNDJ_04175	PCADNPNA_04209	MOFIMDNH_03792	OGBAFHAJ_01582	NDOHBMKK_01345	MINIGCHC_01351	AHODDPHD_03665	DFPGNGLH_01037	DPCDBOEO_00566	HNFFLMOJ_03506	LBPLDFOD_01126	OFAFBCHD_01344	GMALDEDP_01346	FEPJNGBC_01257			LFLBLICF_01414	KNKGMLPG_03796	IKIKNHGG_00689	MDBEBLDA_01638	ALEAEEBB_03092	JEGMHDJA_03294	HJMKAHOA_01346	JFLEOJLN_01368	MOJOKIMF_04274	FKFNGNFE_02407					FBMFMADL_04148
group_2530	26	0	0	DGJHDMNE_04200	DIGJNNDJ_04180	PCADNPNA_04204	MOFIMDNH_03797	OGBAFHAJ_01577	NDOHBMKK_01350	MINIGCHC_01356	AHODDPHD_03670	DFPGNGLH_01032	DPCDBOEO_00571	HNFFLMOJ_03511	LBPLDFOD_01121	OFAFBCHD_01349	GMALDEDP_01351	FEPJNGBC_01262	JGKMMMCE_01351		LFLBLICF_01409	KNKGMLPG_03801	IKIKNHGG_00684	MDBEBLDA_01633	ALEAEEBB_03087	JEGMHDJA_03299	HJMKAHOA_01351	JFLEOJLN_01373		FKFNGNFE_02402					FBMFMADL_04153
group_2457	27	0	0	DGJHDMNE_03447	DIGJNNDJ_03540	PCADNPNA_03514	MOFIMDNH_01729	OGBAFHAJ_03682	NDOHBMKK_03688	MINIGCHC_03695	AHODDPHD_01605	DFPGNGLH_03099	DPCDBOEO_02910	HNFFLMOJ_01446	LBPLDFOD_03193	OFAFBCHD_03685	GMALDEDP_03696	FEPJNGBC_03509	JGKMMMCE_03662		LFLBLICF_03489	KNKGMLPG_01729	IKIKNHGG_02753	MDBEBLDA_03699	ALEAEEBB_00750	JEGMHDJA_01232	HJMKAHOA_03667	JFLEOJLN_03708	MOJOKIMF_04247	FKFNGNFE_00027					FBMFMADL_04068
ydjF_2	26	0	0	DGJHDMNE_03986	DIGJNNDJ_03971	PCADNPNA_04007	MOFIMDNH_03154	OGBAFHAJ_00712	NDOHBMKK_00707	MINIGCHC_00709	AHODDPHD_03026	DFPGNGLH_01674	DPCDBOEO_04335	HNFFLMOJ_02869	LBPLDFOD_01764	OFAFBCHD_00707	GMALDEDP_00708	FEPJNGBC_00651			LFLBLICF_02055	KNKGMLPG_03158	IKIKNHGG_01327	MDBEBLDA_02275	ALEAEEBB_03729	JEGMHDJA_02655	HJMKAHOA_00707	JFLEOJLN_00724	MOJOKIMF_03133	FKFNGNFE_03053					FBMFMADL_03827
group_2447	26	0	0	DGJHDMNE_03410	DIGJNNDJ_03461	PCADNPNA_03477	MOFIMDNH_04388	OGBAFHAJ_01951	NDOHBMKK_01939	MINIGCHC_01944	AHODDPHD_04258	DFPGNGLH_00441	DPCDBOEO_01161	HNFFLMOJ_04100	LBPLDFOD_00533	OFAFBCHD_01937	GMALDEDP_01939	FEPJNGBC_01838			LFLBLICF_00816	KNKGMLPG_04390	IKIKNHGG_00092	MDBEBLDA_01044	ALEAEEBB_02499	JEGMHDJA_03887	HJMKAHOA_01939	JFLEOJLN_01967	MOJOKIMF_02461	FKFNGNFE_01804					FBMFMADL_03194
group_2494	26	0	0	DGJHDMNE_04031	DIGJNNDJ_04004	PCADNPNA_04035	MOFIMDNH_02331	OGBAFHAJ_04288	NDOHBMKK_04291	MINIGCHC_04296	AHODDPHD_02206	DFPGNGLH_02498	DPCDBOEO_03513	HNFFLMOJ_02047	LBPLDFOD_02590	OFAFBCHD_04286	GMALDEDP_04297	FEPJNGBC_04102			LFLBLICF_02883	KNKGMLPG_02332	IKIKNHGG_02150	MDBEBLDA_03097	ALEAEEBB_00147	JEGMHDJA_01833	HJMKAHOA_04268	JFLEOJLN_04316	MOJOKIMF_03339	FKFNGNFE_03888					FBMFMADL_03894
group_1681	26	0	0	DGJHDMNE_02729	DIGJNNDJ_02714	PCADNPNA_02748	MOFIMDNH_03704	OGBAFHAJ_01267	NDOHBMKK_01257	MINIGCHC_01263	AHODDPHD_03577	DFPGNGLH_01125	DPCDBOEO_00478	HNFFLMOJ_03418	LBPLDFOD_01214	OFAFBCHD_01256	GMALDEDP_01258	FEPJNGBC_01171			LFLBLICF_01503	KNKGMLPG_03708	IKIKNHGG_00777	MDBEBLDA_01726	ALEAEEBB_03180	JEGMHDJA_03205	HJMKAHOA_01258	JFLEOJLN_01280	MOJOKIMF_01795	FKFNGNFE_02497					FBMFMADL_02544
group_1130	26	0	0	DGJHDMNE_04201	DIGJNNDJ_04179	PCADNPNA_04205	MOFIMDNH_03796	OGBAFHAJ_01578	NDOHBMKK_01349	MINIGCHC_01355	AHODDPHD_03669	DFPGNGLH_01033	DPCDBOEO_00570	HNFFLMOJ_03510	LBPLDFOD_01122	OFAFBCHD_01348	GMALDEDP_01350	FEPJNGBC_01261	JGKMMMCE_01350		LFLBLICF_01410	KNKGMLPG_03800	IKIKNHGG_00685	MDBEBLDA_01634	ALEAEEBB_03088	JEGMHDJA_03298	HJMKAHOA_01350	JFLEOJLN_01372		FKFNGNFE_02403					FBMFMADL_04152
group_2531	27	0	0	DGJHDMNE_04202	DIGJNNDJ_04178	PCADNPNA_04206	MOFIMDNH_03795	OGBAFHAJ_01579	NDOHBMKK_01348	MINIGCHC_01354	AHODDPHD_03668	DFPGNGLH_01034	DPCDBOEO_00569	HNFFLMOJ_03509	LBPLDFOD_01123	OFAFBCHD_01347	GMALDEDP_01349	FEPJNGBC_01260	JGKMMMCE_01349		LFLBLICF_01411	KNKGMLPG_03799	IKIKNHGG_00686	MDBEBLDA_01635	ALEAEEBB_03089	JEGMHDJA_03297	HJMKAHOA_01349	JFLEOJLN_01371	MOJOKIMF_04293	FKFNGNFE_02404					FBMFMADL_04151
group_2529	27	0	0	DGJHDMNE_04199	DIGJNNDJ_04181	PCADNPNA_04203	MOFIMDNH_03798	OGBAFHAJ_01576	NDOHBMKK_01351	MINIGCHC_01357	AHODDPHD_03671	DFPGNGLH_01031	DPCDBOEO_00572	HNFFLMOJ_03512	LBPLDFOD_01120	OFAFBCHD_01350	GMALDEDP_01352	FEPJNGBC_01263	JGKMMMCE_01352		LFLBLICF_01408	KNKGMLPG_03802	IKIKNHGG_00683	MDBEBLDA_01632	ALEAEEBB_03086	JEGMHDJA_03300	HJMKAHOA_01352	JFLEOJLN_01374	MOJOKIMF_03990	FKFNGNFE_02401					FBMFMADL_04154
group_2521	27	0	0	DGJHDMNE_04095	DIGJNNDJ_04051	PCADNPNA_04070	MOFIMDNH_01723	OGBAFHAJ_03676	NDOHBMKK_03682	MINIGCHC_03689	AHODDPHD_01599	DFPGNGLH_03105	DPCDBOEO_02904	HNFFLMOJ_01440	LBPLDFOD_03199	OFAFBCHD_03679	GMALDEDP_03690	FEPJNGBC_03507	JGKMMMCE_03656		LFLBLICF_03495	KNKGMLPG_01723	IKIKNHGG_02759	MDBEBLDA_03705	ALEAEEBB_00756	JEGMHDJA_01226	HJMKAHOA_03661	JFLEOJLN_03702	MOJOKIMF_03515	FKFNGNFE_00033					FBMFMADL_03977
group_2520	27	0	0	DGJHDMNE_04094	DIGJNNDJ_04052	PCADNPNA_04071	MOFIMDNH_01722	OGBAFHAJ_03675	NDOHBMKK_03681	MINIGCHC_03688	AHODDPHD_01598	DFPGNGLH_03106	DPCDBOEO_02903	HNFFLMOJ_01439	LBPLDFOD_03200	OFAFBCHD_03678	GMALDEDP_03689	FEPJNGBC_03506	JGKMMMCE_03655		LFLBLICF_03496	KNKGMLPG_01722	IKIKNHGG_02760	MDBEBLDA_03706	ALEAEEBB_00757	JEGMHDJA_01225	HJMKAHOA_03660	JFLEOJLN_03701	MOJOKIMF_03514	FKFNGNFE_00034					FBMFMADL_03978
group_2519	27	0	0	DGJHDMNE_04093	DIGJNNDJ_04053	PCADNPNA_04072	MOFIMDNH_01721	OGBAFHAJ_03674	NDOHBMKK_03680	MINIGCHC_03687	AHODDPHD_01597	DFPGNGLH_03107	DPCDBOEO_02902	HNFFLMOJ_01438	LBPLDFOD_03201	OFAFBCHD_03677	GMALDEDP_03688	FEPJNGBC_03505	JGKMMMCE_03654		LFLBLICF_03497	KNKGMLPG_01721	IKIKNHGG_02761	MDBEBLDA_03707	ALEAEEBB_00758	JEGMHDJA_01224	HJMKAHOA_03659	JFLEOJLN_03700	MOJOKIMF_03513	FKFNGNFE_00035					FBMFMADL_03979
group_2514	27	0	0	DGJHDMNE_04086	DIGJNNDJ_04060	PCADNPNA_04079	MOFIMDNH_01714	OGBAFHAJ_03667	NDOHBMKK_03673	MINIGCHC_03680	AHODDPHD_01590	DFPGNGLH_03114	DPCDBOEO_02895	HNFFLMOJ_01431	LBPLDFOD_03208	OFAFBCHD_03670	GMALDEDP_03681	FEPJNGBC_03498	JGKMMMCE_03647		LFLBLICF_03504	KNKGMLPG_01714	IKIKNHGG_02768	MDBEBLDA_03714	ALEAEEBB_00765	JEGMHDJA_01217	HJMKAHOA_03652	JFLEOJLN_03693	MOJOKIMF_03506	FKFNGNFE_00042					FBMFMADL_03986
cheC_1	26	0	0	DGJHDMNE_00469	DIGJNNDJ_00355	PCADNPNA_00355	MOFIMDNH_04277	OGBAFHAJ_01839	NDOHBMKK_01828	MINIGCHC_01832	AHODDPHD_04147	DFPGNGLH_00552	DPCDBOEO_01050	HNFFLMOJ_03989	LBPLDFOD_00644	OFAFBCHD_01826	GMALDEDP_01828	FEPJNGBC_01731	JGKMMMCE_01827		LFLBLICF_00927	KNKGMLPG_04279	IKIKNHGG_00203	MDBEBLDA_01155	ALEAEEBB_02610	JEGMHDJA_03776	HJMKAHOA_01828		MOJOKIMF_00061	FKFNGNFE_01917					FBMFMADL_00355
group_2561	27	1	3.7037	DGJHDMNE_04270	DIGJNNDJ_04255	PCADNPNA_04274	MOFIMDNH_03784	OGBAFHAJ_01347	NDOHBMKK_01337	MINIGCHC_01343	AHODDPHD_03657	DFPGNGLH_01045	DPCDBOEO_00558	HNFFLMOJ_03498	LBPLDFOD_01134	OFAFBCHD_01336	GMALDEDP_01338	FEPJNGBC_01250	JGKMMMCE_01338		LFLBLICF_01422	KNKGMLPG_03788	IKIKNHGG_00697	MDBEBLDA_01646	ALEAEEBB_03100	JEGMHDJA_03286	HJMKAHOA_01338	JFLEOJLN_01360	MOJOKIMF_04135	FKFNGNFE_02415					FBMFMADL_04246									DDOBICEL_02273
group_460	27	1	3.7037	DGJHDMNE_03449	DIGJNNDJ_03538	PCADNPNA_03516	MOFIMDNH_01731	OGBAFHAJ_03684	NDOHBMKK_03690	MINIGCHC_03697	AHODDPHD_01607	DFPGNGLH_03097	DPCDBOEO_02912	HNFFLMOJ_01448	LBPLDFOD_03191	OFAFBCHD_03687	GMALDEDP_03698	FEPJNGBC_03511	JGKMMMCE_03664	AMPMNNBD_00931	LFLBLICF_03487	KNKGMLPG_01731	IKIKNHGG_02751	MDBEBLDA_03697	ALEAEEBB_00748	JEGMHDJA_01234	HJMKAHOA_03669	JFLEOJLN_03710	MOJOKIMF_04245	FKFNGNFE_00025					FBMFMADL_04070
cwlA_2	27	1	3.7037	DGJHDMNE_04251	DIGJNNDJ_04244	PCADNPNA_04263	MOFIMDNH_00016	OGBAFHAJ_01990	NDOHBMKK_01978	MINIGCHC_01983	AHODDPHD_04297	DFPGNGLH_00403	DPCDBOEO_01200	HNFFLMOJ_04139	LBPLDFOD_00494	OFAFBCHD_01975	GMALDEDP_01978	FEPJNGBC_01874	JGKMMMCE_01976		LFLBLICF_00778	KNKGMLPG_00017	IKIKNHGG_00054	MDBEBLDA_01006	ALEAEEBB_02460	JEGMHDJA_03926	HJMKAHOA_01978	JFLEOJLN_02006	MOJOKIMF_04002	FKFNGNFE_01765					FBMFMADL_04235									DDOBICEL_04155
group_2564	27	1	3.7037	DGJHDMNE_04276	DIGJNNDJ_04261	PCADNPNA_04280	MOFIMDNH_03790	OGBAFHAJ_01353	NDOHBMKK_01343	MINIGCHC_01349	AHODDPHD_03663	DFPGNGLH_01039	DPCDBOEO_00564	HNFFLMOJ_03504	LBPLDFOD_01128	OFAFBCHD_01342	GMALDEDP_01344	FEPJNGBC_01256	JGKMMMCE_01344		LFLBLICF_01416	KNKGMLPG_03794	IKIKNHGG_00691	MDBEBLDA_01640	ALEAEEBB_03094	JEGMHDJA_03292	HJMKAHOA_01344	JFLEOJLN_01366	MOJOKIMF_04129	FKFNGNFE_02409					FBMFMADL_04252									DDOBICEL_02267
group_2563	27	1	3.7037	DGJHDMNE_04275	DIGJNNDJ_04260	PCADNPNA_04279	MOFIMDNH_03789	OGBAFHAJ_01352	NDOHBMKK_01342	MINIGCHC_01348	AHODDPHD_03662	DFPGNGLH_01040	DPCDBOEO_00563	HNFFLMOJ_03503	LBPLDFOD_01129	OFAFBCHD_01341	GMALDEDP_01343	FEPJNGBC_01255	JGKMMMCE_01343		LFLBLICF_01417	KNKGMLPG_03793	IKIKNHGG_00692	MDBEBLDA_01641	ALEAEEBB_03095	JEGMHDJA_03291	HJMKAHOA_01343	JFLEOJLN_01365	MOJOKIMF_04130	FKFNGNFE_02410					FBMFMADL_04251									DDOBICEL_02268
group_2562	27	1	3.7037	DGJHDMNE_04271	DIGJNNDJ_04256	PCADNPNA_04275	MOFIMDNH_03785	OGBAFHAJ_01348	NDOHBMKK_01338	MINIGCHC_01344	AHODDPHD_03658	DFPGNGLH_01044	DPCDBOEO_00559	HNFFLMOJ_03499	LBPLDFOD_01133	OFAFBCHD_01337	GMALDEDP_01339	FEPJNGBC_01251	JGKMMMCE_01339		LFLBLICF_01421	KNKGMLPG_03789	IKIKNHGG_00696	MDBEBLDA_01645	ALEAEEBB_03099	JEGMHDJA_03287	HJMKAHOA_01339	JFLEOJLN_01361	MOJOKIMF_04134	FKFNGNFE_02414					FBMFMADL_04247									DDOBICEL_02272
group_2518	27	1	3.7037	DGJHDMNE_04090	DIGJNNDJ_04056	PCADNPNA_04075	MOFIMDNH_01718	OGBAFHAJ_03671	NDOHBMKK_03677	MINIGCHC_03684	AHODDPHD_01594	DFPGNGLH_03110	DPCDBOEO_02899	HNFFLMOJ_01435	LBPLDFOD_03204	OFAFBCHD_03674	GMALDEDP_03685	FEPJNGBC_03502	JGKMMMCE_03651	AMPMNNBD_00947	LFLBLICF_03500	KNKGMLPG_01718	IKIKNHGG_02764	MDBEBLDA_03710	ALEAEEBB_00761	JEGMHDJA_01221	HJMKAHOA_03656	JFLEOJLN_03697	MOJOKIMF_03510	FKFNGNFE_00038					FBMFMADL_03982
group_1095	27	1	3.7037	DGJHDMNE_03322	DIGJNNDJ_03426	PCADNPNA_03389	MOFIMDNH_03023	OGBAFHAJ_00581	NDOHBMKK_00577	MINIGCHC_00579	AHODDPHD_02896	DFPGNGLH_01806	DPCDBOEO_04205	HNFFLMOJ_02739	LBPLDFOD_01895	OFAFBCHD_00577	GMALDEDP_00578	FEPJNGBC_00525	JGKMMMCE_00578		LFLBLICF_02186	KNKGMLPG_03028	IKIKNHGG_01457	MDBEBLDA_02405	ALEAEEBB_03859	JEGMHDJA_02525	HJMKAHOA_00577	JFLEOJLN_00590	MOJOKIMF_04244	FKFNGNFE_03186		ABLFBAOE_00577			FBMFMADL_03107
group_2516	27	1	3.7037	DGJHDMNE_04088	DIGJNNDJ_04058	PCADNPNA_04077	MOFIMDNH_01716	OGBAFHAJ_03669	NDOHBMKK_03675	MINIGCHC_03682	AHODDPHD_01592	DFPGNGLH_03112	DPCDBOEO_02897	HNFFLMOJ_01433	LBPLDFOD_03206	OFAFBCHD_03672	GMALDEDP_03683	FEPJNGBC_03500	JGKMMMCE_03649	AMPMNNBD_00949	LFLBLICF_03502	KNKGMLPG_01716	IKIKNHGG_02766	MDBEBLDA_03712	ALEAEEBB_00763	JEGMHDJA_01219	HJMKAHOA_03654	JFLEOJLN_03695	MOJOKIMF_03508	FKFNGNFE_00040					FBMFMADL_03984
group_2442	27	1	3.7037	DGJHDMNE_03398	DIGJNNDJ_03473	PCADNPNA_03465	MOFIMDNH_04401	OGBAFHAJ_01964	NDOHBMKK_01952	MINIGCHC_01957	AHODDPHD_04271	DFPGNGLH_00429	DPCDBOEO_01174	HNFFLMOJ_04113	LBPLDFOD_00520	OFAFBCHD_01949	GMALDEDP_01952	FEPJNGBC_01851	JGKMMMCE_01951		LFLBLICF_00804	KNKGMLPG_04403	IKIKNHGG_00080	MDBEBLDA_01032	ALEAEEBB_02486	JEGMHDJA_03900	HJMKAHOA_01952	JFLEOJLN_01980	MOJOKIMF_02449	FKFNGNFE_01791					FBMFMADL_03182										MOFKPPDN_03798
group_2246	27	1	3.7037	DGJHDMNE_02018	DIGJNNDJ_01721	PCADNPNA_01779	MOFIMDNH_01690	OGBAFHAJ_03643	NDOHBMKK_03649	MINIGCHC_03656	AHODDPHD_01566	DFPGNGLH_03138	DPCDBOEO_02871	HNFFLMOJ_01407	LBPLDFOD_03232	OFAFBCHD_03646	GMALDEDP_03657	FEPJNGBC_03477	JGKMMMCE_03623	AMPMNNBD_01557	LFLBLICF_03529	KNKGMLPG_01690	IKIKNHGG_02792	MDBEBLDA_03738	ALEAEEBB_00789	JEGMHDJA_01193	HJMKAHOA_03628	JFLEOJLN_03669	MOJOKIMF_00964	FKFNGNFE_00066					FBMFMADL_01675
group_2517	27	1	3.7037	DGJHDMNE_04089	DIGJNNDJ_04057	PCADNPNA_04076	MOFIMDNH_01717	OGBAFHAJ_03670	NDOHBMKK_03676	MINIGCHC_03683	AHODDPHD_01593	DFPGNGLH_03111	DPCDBOEO_02898	HNFFLMOJ_01434	LBPLDFOD_03205	OFAFBCHD_03673	GMALDEDP_03684	FEPJNGBC_03501	JGKMMMCE_03650	AMPMNNBD_00948	LFLBLICF_03501	KNKGMLPG_01717	IKIKNHGG_02765	MDBEBLDA_03711	ALEAEEBB_00762	JEGMHDJA_01220	HJMKAHOA_03655	JFLEOJLN_03696	MOJOKIMF_03509	FKFNGNFE_00039					FBMFMADL_03983
group_2244	27	1	3.7037	DGJHDMNE_02016	DIGJNNDJ_01723	PCADNPNA_01781	MOFIMDNH_01688	OGBAFHAJ_03641	NDOHBMKK_03647	MINIGCHC_03654	AHODDPHD_01564	DFPGNGLH_03140	DPCDBOEO_02869	HNFFLMOJ_01405	LBPLDFOD_03234	OFAFBCHD_03644	GMALDEDP_03655	FEPJNGBC_03475	JGKMMMCE_03621	AMPMNNBD_01559	LFLBLICF_03531	KNKGMLPG_01688	IKIKNHGG_02794	MDBEBLDA_03740	ALEAEEBB_00791	JEGMHDJA_01191	HJMKAHOA_03626	JFLEOJLN_03667	MOJOKIMF_00962	FKFNGNFE_00068					FBMFMADL_01673
group_2243	27	1	3.7037	DGJHDMNE_02015	DIGJNNDJ_01724	PCADNPNA_01782	MOFIMDNH_01687	OGBAFHAJ_03640	NDOHBMKK_03646	MINIGCHC_03653	AHODDPHD_01563	DFPGNGLH_03141	DPCDBOEO_02868	HNFFLMOJ_01404	LBPLDFOD_03235	OFAFBCHD_03643	GMALDEDP_03654	FEPJNGBC_03474	JGKMMMCE_03620	AMPMNNBD_01560	LFLBLICF_03532	KNKGMLPG_01687	IKIKNHGG_02795	MDBEBLDA_03741	ALEAEEBB_00792	JEGMHDJA_01190	HJMKAHOA_03625	JFLEOJLN_03666	MOJOKIMF_00961	FKFNGNFE_00069					FBMFMADL_01672
group_2242	27	1	3.7037	DGJHDMNE_02014	DIGJNNDJ_01725	PCADNPNA_01783	MOFIMDNH_01686	OGBAFHAJ_03639	NDOHBMKK_03645	MINIGCHC_03652	AHODDPHD_01562	DFPGNGLH_03142	DPCDBOEO_02867	HNFFLMOJ_01403	LBPLDFOD_03236	OFAFBCHD_03642	GMALDEDP_03653	FEPJNGBC_03473	JGKMMMCE_03619	AMPMNNBD_01561	LFLBLICF_03533	KNKGMLPG_01686	IKIKNHGG_02796	MDBEBLDA_03742	ALEAEEBB_00793	JEGMHDJA_01189	HJMKAHOA_03624	JFLEOJLN_03665	MOJOKIMF_00960	FKFNGNFE_00070					FBMFMADL_01671
group_2241	27	1	3.7037	DGJHDMNE_02013	DIGJNNDJ_01726	PCADNPNA_01784	MOFIMDNH_01685	OGBAFHAJ_03638	NDOHBMKK_03644	MINIGCHC_03651	AHODDPHD_01561	DFPGNGLH_03143	DPCDBOEO_02866	HNFFLMOJ_01402	LBPLDFOD_03237	OFAFBCHD_03641	GMALDEDP_03652	FEPJNGBC_03472	JGKMMMCE_03618	AMPMNNBD_01562	LFLBLICF_03534	KNKGMLPG_01685	IKIKNHGG_02797	MDBEBLDA_03743	ALEAEEBB_00794	JEGMHDJA_01188	HJMKAHOA_03623	JFLEOJLN_03664	MOJOKIMF_00959	FKFNGNFE_00071					FBMFMADL_01670
group_2240	27	1	3.7037	DGJHDMNE_02012	DIGJNNDJ_01727	PCADNPNA_01785	MOFIMDNH_01684	OGBAFHAJ_03637	NDOHBMKK_03643	MINIGCHC_03650	AHODDPHD_01560	DFPGNGLH_03144	DPCDBOEO_02865	HNFFLMOJ_01401	LBPLDFOD_03238	OFAFBCHD_03640	GMALDEDP_03651	FEPJNGBC_03471	JGKMMMCE_03617	AMPMNNBD_01563	LFLBLICF_03535	KNKGMLPG_01684	IKIKNHGG_02798	MDBEBLDA_03744	ALEAEEBB_00795	JEGMHDJA_01187	HJMKAHOA_03622	JFLEOJLN_03663	MOJOKIMF_00958	FKFNGNFE_00072					FBMFMADL_01669
group_2239	27	1	3.7037	DGJHDMNE_02011	DIGJNNDJ_01728	PCADNPNA_01786	MOFIMDNH_01683	OGBAFHAJ_03636	NDOHBMKK_03642	MINIGCHC_03649	AHODDPHD_01559	DFPGNGLH_03145	DPCDBOEO_02864	HNFFLMOJ_01400	LBPLDFOD_03239	OFAFBCHD_03639	GMALDEDP_03650	FEPJNGBC_03470	JGKMMMCE_03616	AMPMNNBD_01564	LFLBLICF_03536	KNKGMLPG_01683	IKIKNHGG_02799	MDBEBLDA_03745	ALEAEEBB_00796	JEGMHDJA_01186	HJMKAHOA_03621	JFLEOJLN_03662	MOJOKIMF_00957	FKFNGNFE_00073					FBMFMADL_01668
group_2238	27	1	3.7037	DGJHDMNE_02010	DIGJNNDJ_01729	PCADNPNA_01787	MOFIMDNH_01682	OGBAFHAJ_03635	NDOHBMKK_03641	MINIGCHC_03648	AHODDPHD_01558	DFPGNGLH_03146	DPCDBOEO_02863	HNFFLMOJ_01399	LBPLDFOD_03240	OFAFBCHD_03638	GMALDEDP_03649	FEPJNGBC_03469	JGKMMMCE_03615	AMPMNNBD_01565	LFLBLICF_03537	KNKGMLPG_01682	IKIKNHGG_02800	MDBEBLDA_03746	ALEAEEBB_00797	JEGMHDJA_01185	HJMKAHOA_03620	JFLEOJLN_03661	MOJOKIMF_00956	FKFNGNFE_00074					FBMFMADL_01667
group_2186	27	1	3.7037	DGJHDMNE_01370	DIGJNNDJ_01179	PCADNPNA_02969	MOFIMDNH_01359	OGBAFHAJ_03313	NDOHBMKK_03319	MINIGCHC_03326	AHODDPHD_01237	DFPGNGLH_03469	DPCDBOEO_02541	HNFFLMOJ_01077	LBPLDFOD_03563	OFAFBCHD_03316	GMALDEDP_03325	FEPJNGBC_03155	JGKMMMCE_03292		LFLBLICF_03862	KNKGMLPG_01358	IKIKNHGG_03123	MDBEBLDA_04068	ALEAEEBB_01119	JEGMHDJA_00863	HJMKAHOA_03298	JFLEOJLN_03336	MOJOKIMF_04037	FKFNGNFE_00399					FBMFMADL_02745									DDOBICEL_03883
group_2185	27	1	3.7037	DGJHDMNE_01369	DIGJNNDJ_01178	PCADNPNA_02970	MOFIMDNH_01358	OGBAFHAJ_03312	NDOHBMKK_03318	MINIGCHC_03325	AHODDPHD_01236	DFPGNGLH_03470	DPCDBOEO_02540	HNFFLMOJ_01076	LBPLDFOD_03564	OFAFBCHD_03315	GMALDEDP_03324	FEPJNGBC_03154	JGKMMMCE_03291		LFLBLICF_03863	KNKGMLPG_01357	IKIKNHGG_03124	MDBEBLDA_04069	ALEAEEBB_01120	JEGMHDJA_00862	HJMKAHOA_03297	JFLEOJLN_03335	MOJOKIMF_04036	FKFNGNFE_00400					FBMFMADL_02746									DDOBICEL_03882
group_2178	27	1	3.7037	DGJHDMNE_01361	DIGJNNDJ_01170	PCADNPNA_02978	MOFIMDNH_01350	OGBAFHAJ_03304	NDOHBMKK_03310	MINIGCHC_03317	AHODDPHD_01228	DFPGNGLH_03478	DPCDBOEO_02532	HNFFLMOJ_01068	LBPLDFOD_03572	OFAFBCHD_03307	GMALDEDP_03316	FEPJNGBC_03146	JGKMMMCE_03283		LFLBLICF_03871	KNKGMLPG_01349	IKIKNHGG_03132	MDBEBLDA_04077	ALEAEEBB_01128	JEGMHDJA_00854	HJMKAHOA_03289	JFLEOJLN_03327	MOJOKIMF_04028	FKFNGNFE_00408					FBMFMADL_02754									DDOBICEL_03874
group_2166	27	1	3.7037	DGJHDMNE_01188	DIGJNNDJ_00952	PCADNPNA_03165	MOFIMDNH_02245	OGBAFHAJ_04199	NDOHBMKK_04205	MINIGCHC_04210	AHODDPHD_02120	DFPGNGLH_02584	DPCDBOEO_03427	HNFFLMOJ_01961	LBPLDFOD_02676	OFAFBCHD_04200	GMALDEDP_04211	FEPJNGBC_04018	JGKMMMCE_04178		LFLBLICF_02970	KNKGMLPG_02246	IKIKNHGG_02236	MDBEBLDA_03183	ALEAEEBB_00233	JEGMHDJA_01747	HJMKAHOA_04182	JFLEOJLN_04230	MOJOKIMF_00613	FKFNGNFE_03975					FBMFMADL_01682									DDOBICEL_01497
group_1932	27	1	3.7037	DGJHDMNE_04269	DIGJNNDJ_04254	PCADNPNA_04273	MOFIMDNH_03783	OGBAFHAJ_01346	NDOHBMKK_01336	MINIGCHC_01342	AHODDPHD_03656	DFPGNGLH_01046	DPCDBOEO_00557	HNFFLMOJ_03497	LBPLDFOD_01135	OFAFBCHD_01335	GMALDEDP_01337	FEPJNGBC_01249	JGKMMMCE_01337		LFLBLICF_01423	KNKGMLPG_03787	IKIKNHGG_00698	MDBEBLDA_01647	ALEAEEBB_03101	JEGMHDJA_03285	HJMKAHOA_01337	JFLEOJLN_01359	MOJOKIMF_04136	FKFNGNFE_02416					FBMFMADL_04245									DDOBICEL_02274
group_1890	27	1	3.7037	DGJHDMNE_04092	DIGJNNDJ_04054	PCADNPNA_04073	MOFIMDNH_01720	OGBAFHAJ_03673	NDOHBMKK_03679	MINIGCHC_03686	AHODDPHD_01596	DFPGNGLH_03108	DPCDBOEO_02901	HNFFLMOJ_01437	LBPLDFOD_03202	OFAFBCHD_03676	GMALDEDP_03687	FEPJNGBC_03504	JGKMMMCE_03653	AMPMNNBD_00945	LFLBLICF_03498	KNKGMLPG_01720	IKIKNHGG_02762	MDBEBLDA_03708	ALEAEEBB_00759	JEGMHDJA_01223	HJMKAHOA_03658	JFLEOJLN_03699	MOJOKIMF_03512	FKFNGNFE_00036					FBMFMADL_03980
group_1889	27	1	3.7037	DGJHDMNE_04091	DIGJNNDJ_04055	PCADNPNA_04074	MOFIMDNH_01719	OGBAFHAJ_03672	NDOHBMKK_03678	MINIGCHC_03685	AHODDPHD_01595	DFPGNGLH_03109	DPCDBOEO_02900	HNFFLMOJ_01436	LBPLDFOD_03203	OFAFBCHD_03675	GMALDEDP_03686	FEPJNGBC_03503	JGKMMMCE_03652	AMPMNNBD_00946	LFLBLICF_03499	KNKGMLPG_01719	IKIKNHGG_02763	MDBEBLDA_03709	ALEAEEBB_00760	JEGMHDJA_01222	HJMKAHOA_03657	JFLEOJLN_03698	MOJOKIMF_03511	FKFNGNFE_00037					FBMFMADL_03981
group_1888	27	1	3.7037	DGJHDMNE_04082	DIGJNNDJ_04064	PCADNPNA_04083	MOFIMDNH_01710	OGBAFHAJ_03663	NDOHBMKK_03669	MINIGCHC_03676	AHODDPHD_01586	DFPGNGLH_03118	DPCDBOEO_02891	HNFFLMOJ_01427	LBPLDFOD_03212	OFAFBCHD_03666	GMALDEDP_03677	FEPJNGBC_03494	JGKMMMCE_03643	AMPMNNBD_00955	LFLBLICF_03509	KNKGMLPG_01710	IKIKNHGG_02772	MDBEBLDA_03718	ALEAEEBB_00769	JEGMHDJA_01213	HJMKAHOA_03648	JFLEOJLN_03689	MOJOKIMF_03502	FKFNGNFE_00046					FBMFMADL_03990
group_1787	27	1	3.7037	DGJHDMNE_03408	DIGJNNDJ_03463	PCADNPNA_03475	MOFIMDNH_04390	OGBAFHAJ_01953	NDOHBMKK_01941	MINIGCHC_01946	AHODDPHD_04260	DFPGNGLH_00439	DPCDBOEO_01163	HNFFLMOJ_04102	LBPLDFOD_00531	OFAFBCHD_01939	GMALDEDP_01941	FEPJNGBC_01840	JGKMMMCE_01940		LFLBLICF_00814	KNKGMLPG_04392	IKIKNHGG_00090	MDBEBLDA_01042	ALEAEEBB_02497	JEGMHDJA_03889	HJMKAHOA_01941	JFLEOJLN_01969	MOJOKIMF_02459	FKFNGNFE_01802					FBMFMADL_03192										MOFKPPDN_02950
group_1786	27	1	3.7037	DGJHDMNE_03407	DIGJNNDJ_03464	PCADNPNA_03474	MOFIMDNH_04391	OGBAFHAJ_01954	NDOHBMKK_01942	MINIGCHC_01947	AHODDPHD_04261	DFPGNGLH_00438	DPCDBOEO_01164	HNFFLMOJ_04103	LBPLDFOD_00530	OFAFBCHD_01940	GMALDEDP_01942	FEPJNGBC_01841	JGKMMMCE_01941		LFLBLICF_00813	KNKGMLPG_04393	IKIKNHGG_00089	MDBEBLDA_01041	ALEAEEBB_02496	JEGMHDJA_03890	HJMKAHOA_01942	JFLEOJLN_01970	MOJOKIMF_02458	FKFNGNFE_01801					FBMFMADL_03191										MOFKPPDN_02951
group_1785	27	1	3.7037	DGJHDMNE_03405	DIGJNNDJ_03466	PCADNPNA_03472	MOFIMDNH_04393	OGBAFHAJ_01956	NDOHBMKK_01944	MINIGCHC_01949	AHODDPHD_04263	DFPGNGLH_00436	DPCDBOEO_01166	HNFFLMOJ_04105	LBPLDFOD_00528	OFAFBCHD_01942	GMALDEDP_01944	FEPJNGBC_01843	JGKMMMCE_01943		LFLBLICF_00811	KNKGMLPG_04395	IKIKNHGG_00087	MDBEBLDA_01039	ALEAEEBB_02494	JEGMHDJA_03892	HJMKAHOA_01944	JFLEOJLN_01972	MOJOKIMF_02456	FKFNGNFE_01799					FBMFMADL_03189										MOFKPPDN_02953
group_1113	27	1	3.7037	DGJHDMNE_03409	DIGJNNDJ_03462	PCADNPNA_03476	MOFIMDNH_04389	OGBAFHAJ_01952	NDOHBMKK_01940	MINIGCHC_01945	AHODDPHD_04259	DFPGNGLH_00440	DPCDBOEO_01162	HNFFLMOJ_04101	LBPLDFOD_00532	OFAFBCHD_01938	GMALDEDP_01940	FEPJNGBC_01839	JGKMMMCE_01939		LFLBLICF_00815	KNKGMLPG_04391	IKIKNHGG_00091	MDBEBLDA_01043	ALEAEEBB_02498	JEGMHDJA_03888	HJMKAHOA_01940	JFLEOJLN_01968	MOJOKIMF_02460	FKFNGNFE_01803					FBMFMADL_03193										MOFKPPDN_02949
group_1096	27	1	3.7037	DGJHDMNE_04299	DIGJNNDJ_04294	PCADNPNA_04296	MOFIMDNH_03021	OGBAFHAJ_00579	NDOHBMKK_00575	MINIGCHC_00577	AHODDPHD_02894	DFPGNGLH_01808	DPCDBOEO_04203	HNFFLMOJ_02736	LBPLDFOD_01897	OFAFBCHD_00575	GMALDEDP_00576	FEPJNGBC_00524	JGKMMMCE_00576		LFLBLICF_02188	KNKGMLPG_03026	IKIKNHGG_01459	MDBEBLDA_02407	ALEAEEBB_03861	JEGMHDJA_02523	HJMKAHOA_00575	JFLEOJLN_00588	MOJOKIMF_04166	FKFNGNFE_03188					FBMFMADL_04281									DDOBICEL_04011
group_2443	27	1	3.7037	DGJHDMNE_03399	DIGJNNDJ_03472	PCADNPNA_03466	MOFIMDNH_04400	OGBAFHAJ_01963	NDOHBMKK_01951	MINIGCHC_01956	AHODDPHD_04270	DFPGNGLH_00430	DPCDBOEO_01173	HNFFLMOJ_04112	LBPLDFOD_00521	OFAFBCHD_01948	GMALDEDP_01951	FEPJNGBC_01850	JGKMMMCE_01950		LFLBLICF_00805	KNKGMLPG_04402	IKIKNHGG_00081	MDBEBLDA_01033	ALEAEEBB_02487	JEGMHDJA_03899	HJMKAHOA_01951	JFLEOJLN_01979	MOJOKIMF_02450	FKFNGNFE_01792					FBMFMADL_03183										MOFKPPDN_03799
yesZ_2	27	1	3.7037	DGJHDMNE_02818	DIGJNNDJ_02827	PCADNPNA_02796	MOFIMDNH_03249	OGBAFHAJ_00807	NDOHBMKK_00802	MINIGCHC_00804	AHODDPHD_03121	DFPGNGLH_01579	DPCDBOEO_00023	HNFFLMOJ_02964	LBPLDFOD_01669	OFAFBCHD_00802	GMALDEDP_00803	FEPJNGBC_00742	JGKMMMCE_00800		LFLBLICF_01959	KNKGMLPG_03253	IKIKNHGG_01232	MDBEBLDA_02180	ALEAEEBB_03634	JEGMHDJA_02750	HJMKAHOA_00802	JFLEOJLN_00819	MOJOKIMF_03006	FKFNGNFE_02956					FBMFMADL_02568									DDOBICEL_03363
group_2245	27	1	3.7037	DGJHDMNE_02017	DIGJNNDJ_01722	PCADNPNA_01780	MOFIMDNH_01689	OGBAFHAJ_03642	NDOHBMKK_03648	MINIGCHC_03655	AHODDPHD_01565	DFPGNGLH_03139	DPCDBOEO_02870	HNFFLMOJ_01406	LBPLDFOD_03233	OFAFBCHD_03645	GMALDEDP_03656	FEPJNGBC_03476	JGKMMMCE_03622	AMPMNNBD_01558	LFLBLICF_03530	KNKGMLPG_01689	IKIKNHGG_02793	MDBEBLDA_03739	ALEAEEBB_00790	JEGMHDJA_01192	HJMKAHOA_03627	JFLEOJLN_03668	MOJOKIMF_00963	FKFNGNFE_00067					FBMFMADL_01674
group_2472	27	1	3.7037	DGJHDMNE_03740	DIGJNNDJ_03741	PCADNPNA_03744	MOFIMDNH_03177	OGBAFHAJ_00735	NDOHBMKK_00730	MINIGCHC_00732	AHODDPHD_03049	DFPGNGLH_01651	DPCDBOEO_04358	HNFFLMOJ_02892	LBPLDFOD_01741	OFAFBCHD_00730	GMALDEDP_00731	FEPJNGBC_00672	JGKMMMCE_00728		LFLBLICF_02032	KNKGMLPG_03181	IKIKNHGG_01304	MDBEBLDA_02252	ALEAEEBB_03706	JEGMHDJA_02678	HJMKAHOA_00730	JFLEOJLN_00747	MOJOKIMF_02928	FKFNGNFE_03030		ABLFBAOE_00805			FBMFMADL_03538
group_2515	27	1	3.7037	DGJHDMNE_04087	DIGJNNDJ_04059	PCADNPNA_04078	MOFIMDNH_01715	OGBAFHAJ_03668	NDOHBMKK_03674	MINIGCHC_03681	AHODDPHD_01591	DFPGNGLH_03113	DPCDBOEO_02896	HNFFLMOJ_01432	LBPLDFOD_03207	OFAFBCHD_03671	GMALDEDP_03682	FEPJNGBC_03499	JGKMMMCE_03648	AMPMNNBD_00950	LFLBLICF_03503	KNKGMLPG_01715	IKIKNHGG_02767	MDBEBLDA_03713	ALEAEEBB_00764	JEGMHDJA_01218	HJMKAHOA_03653	JFLEOJLN_03694	MOJOKIMF_03507	FKFNGNFE_00041					FBMFMADL_03985
group_2513	27	1	3.7037	DGJHDMNE_04084	DIGJNNDJ_04062	PCADNPNA_04081	MOFIMDNH_01712	OGBAFHAJ_03665	NDOHBMKK_03671	MINIGCHC_03678	AHODDPHD_01588	DFPGNGLH_03116	DPCDBOEO_02893	HNFFLMOJ_01429	LBPLDFOD_03210	OFAFBCHD_03668	GMALDEDP_03679	FEPJNGBC_03496	JGKMMMCE_03645	AMPMNNBD_00953	LFLBLICF_03506	KNKGMLPG_01712	IKIKNHGG_02770	MDBEBLDA_03716	ALEAEEBB_00767	JEGMHDJA_01215	HJMKAHOA_03650	JFLEOJLN_03691	MOJOKIMF_03504	FKFNGNFE_00044					FBMFMADL_03988
xerD_3	27	1	3.7037	DGJHDMNE_04083	DIGJNNDJ_04063	PCADNPNA_04082	MOFIMDNH_01711	OGBAFHAJ_03664	NDOHBMKK_03670	MINIGCHC_03677	AHODDPHD_01587	DFPGNGLH_03117	DPCDBOEO_02892	HNFFLMOJ_01428	LBPLDFOD_03211	OFAFBCHD_03667	GMALDEDP_03678	FEPJNGBC_03495	JGKMMMCE_03644	AMPMNNBD_00954	LFLBLICF_03507	KNKGMLPG_01711	IKIKNHGG_02771	MDBEBLDA_03717	ALEAEEBB_00768	JEGMHDJA_01214	HJMKAHOA_03649	JFLEOJLN_03690	MOJOKIMF_03503	FKFNGNFE_00045					FBMFMADL_03989
group_2511	27	1	3.7037	DGJHDMNE_04081	DIGJNNDJ_04065	PCADNPNA_04084	MOFIMDNH_01709	OGBAFHAJ_03662	NDOHBMKK_03668	MINIGCHC_03675	AHODDPHD_01585	DFPGNGLH_03119	DPCDBOEO_02890	HNFFLMOJ_01426	LBPLDFOD_03213	OFAFBCHD_03665	GMALDEDP_03676	FEPJNGBC_03493	JGKMMMCE_03642	AMPMNNBD_00956	LFLBLICF_03510	KNKGMLPG_01709	IKIKNHGG_02773	MDBEBLDA_03719	ALEAEEBB_00770	JEGMHDJA_01212	HJMKAHOA_03647	JFLEOJLN_03688	MOJOKIMF_03501	FKFNGNFE_00047					FBMFMADL_03991
group_2510	27	1	3.7037	DGJHDMNE_04080	DIGJNNDJ_04066	PCADNPNA_04085	MOFIMDNH_01708	OGBAFHAJ_03661	NDOHBMKK_03667	MINIGCHC_03674	AHODDPHD_01584	DFPGNGLH_03120	DPCDBOEO_02889	HNFFLMOJ_01425	LBPLDFOD_03214	OFAFBCHD_03664	GMALDEDP_03675	FEPJNGBC_03492	JGKMMMCE_03641	AMPMNNBD_00957	LFLBLICF_03511	KNKGMLPG_01708	IKIKNHGG_02774	MDBEBLDA_03720	ALEAEEBB_00771	JEGMHDJA_01211	HJMKAHOA_03646	JFLEOJLN_03687	MOJOKIMF_03500	FKFNGNFE_00048					FBMFMADL_03992
group_2509	27	1	3.7037	DGJHDMNE_04079	DIGJNNDJ_04067	PCADNPNA_04086	MOFIMDNH_01707	OGBAFHAJ_03660	NDOHBMKK_03666	MINIGCHC_03673	AHODDPHD_01583	DFPGNGLH_03121	DPCDBOEO_02888	HNFFLMOJ_01424	LBPLDFOD_03215	OFAFBCHD_03663	GMALDEDP_03674	FEPJNGBC_03491	JGKMMMCE_03640	AMPMNNBD_00958	LFLBLICF_03512	KNKGMLPG_01707	IKIKNHGG_02775	MDBEBLDA_03721	ALEAEEBB_00772	JEGMHDJA_01210	HJMKAHOA_03645	JFLEOJLN_03686	MOJOKIMF_03499	FKFNGNFE_00049					FBMFMADL_03993
group_2508	27	1	3.7037	DGJHDMNE_04078	DIGJNNDJ_04068	PCADNPNA_04087	MOFIMDNH_01706	OGBAFHAJ_03659	NDOHBMKK_03665	MINIGCHC_03672	AHODDPHD_01582	DFPGNGLH_03122	DPCDBOEO_02887	HNFFLMOJ_01423	LBPLDFOD_03216	OFAFBCHD_03662	GMALDEDP_03673	FEPJNGBC_03490	JGKMMMCE_03639	AMPMNNBD_00959	LFLBLICF_03513	KNKGMLPG_01706	IKIKNHGG_02776	MDBEBLDA_03722	ALEAEEBB_00773	JEGMHDJA_01209	HJMKAHOA_03644	JFLEOJLN_03685	MOJOKIMF_03498	FKFNGNFE_00050					FBMFMADL_03994
group_2507	27	1	3.7037	DGJHDMNE_04077	DIGJNNDJ_04069	PCADNPNA_04088	MOFIMDNH_01705	OGBAFHAJ_03658	NDOHBMKK_03664	MINIGCHC_03671	AHODDPHD_01581	DFPGNGLH_03123	DPCDBOEO_02886	HNFFLMOJ_01422	LBPLDFOD_03217	OFAFBCHD_03661	GMALDEDP_03672	FEPJNGBC_03489	JGKMMMCE_03638	AMPMNNBD_00960	LFLBLICF_03514	KNKGMLPG_01705	IKIKNHGG_02777	MDBEBLDA_03723	ALEAEEBB_00774	JEGMHDJA_01208	HJMKAHOA_03643	JFLEOJLN_03684	MOJOKIMF_03497	FKFNGNFE_00051					FBMFMADL_03995
group_2506	27	1	3.7037	DGJHDMNE_04076	DIGJNNDJ_04070	PCADNPNA_04089	MOFIMDNH_01704	OGBAFHAJ_03657	NDOHBMKK_03663	MINIGCHC_03670	AHODDPHD_01580	DFPGNGLH_03124	DPCDBOEO_02885	HNFFLMOJ_01421	LBPLDFOD_03218	OFAFBCHD_03660	GMALDEDP_03671	FEPJNGBC_03488	JGKMMMCE_03637	AMPMNNBD_00961	LFLBLICF_03515	KNKGMLPG_01704	IKIKNHGG_02778	MDBEBLDA_03724	ALEAEEBB_00775	JEGMHDJA_01207	HJMKAHOA_03642	JFLEOJLN_03683	MOJOKIMF_03496	FKFNGNFE_00052					FBMFMADL_03996
group_2505	27	1	3.7037	DGJHDMNE_04075	DIGJNNDJ_04071	PCADNPNA_04090	MOFIMDNH_01703	OGBAFHAJ_03656	NDOHBMKK_03662	MINIGCHC_03669	AHODDPHD_01579	DFPGNGLH_03125	DPCDBOEO_02884	HNFFLMOJ_01420	LBPLDFOD_03219	OFAFBCHD_03659	GMALDEDP_03670	FEPJNGBC_03487	JGKMMMCE_03636	AMPMNNBD_00962	LFLBLICF_03516	KNKGMLPG_01703	IKIKNHGG_02779	MDBEBLDA_03725	ALEAEEBB_00776	JEGMHDJA_01206	HJMKAHOA_03641	JFLEOJLN_03682	MOJOKIMF_03495	FKFNGNFE_00053					FBMFMADL_03997
group_2504	27	1	3.7037	DGJHDMNE_04074	DIGJNNDJ_04072	PCADNPNA_04091	MOFIMDNH_01702	OGBAFHAJ_03655	NDOHBMKK_03661	MINIGCHC_03668	AHODDPHD_01578	DFPGNGLH_03126	DPCDBOEO_02883	HNFFLMOJ_01419	LBPLDFOD_03220	OFAFBCHD_03658	GMALDEDP_03669	FEPJNGBC_03486	JGKMMMCE_03635	AMPMNNBD_00963	LFLBLICF_03517	KNKGMLPG_01702	IKIKNHGG_02780	MDBEBLDA_03726	ALEAEEBB_00777	JEGMHDJA_01205	HJMKAHOA_03640	JFLEOJLN_03681	MOJOKIMF_03494	FKFNGNFE_00054					FBMFMADL_03998
group_2503	27	1	3.7037	DGJHDMNE_04073	DIGJNNDJ_04073	PCADNPNA_04092	MOFIMDNH_01701	OGBAFHAJ_03654	NDOHBMKK_03660	MINIGCHC_03667	AHODDPHD_01577	DFPGNGLH_03127	DPCDBOEO_02882	HNFFLMOJ_01418	LBPLDFOD_03221	OFAFBCHD_03657	GMALDEDP_03668	FEPJNGBC_03485	JGKMMMCE_03634	AMPMNNBD_00964	LFLBLICF_03518	KNKGMLPG_01701	IKIKNHGG_02781	MDBEBLDA_03727	ALEAEEBB_00778	JEGMHDJA_01204	HJMKAHOA_03639	JFLEOJLN_03680	MOJOKIMF_03493	FKFNGNFE_00055					FBMFMADL_03999
xerC_9	27	1	3.7037	DGJHDMNE_03450	DIGJNNDJ_03537	PCADNPNA_03517	MOFIMDNH_01732	OGBAFHAJ_03685	NDOHBMKK_03691	MINIGCHC_03698	AHODDPHD_01608	DFPGNGLH_03096	DPCDBOEO_02913	HNFFLMOJ_01449	LBPLDFOD_03190	OFAFBCHD_03688	GMALDEDP_03699	FEPJNGBC_03512	JGKMMMCE_03665	AMPMNNBD_00930	LFLBLICF_03486	KNKGMLPG_01732	IKIKNHGG_02750	MDBEBLDA_03696	ALEAEEBB_00747	JEGMHDJA_01235	HJMKAHOA_03670	JFLEOJLN_03711	MOJOKIMF_04024	FKFNGNFE_00024					FBMFMADL_04071
group_367	27	1	3.7037	DGJHDMNE_02844	DIGJNNDJ_02801	PCADNPNA_02770	MOFIMDNH_03223	OGBAFHAJ_00781	NDOHBMKK_00776	MINIGCHC_00778	AHODDPHD_03095	DFPGNGLH_01605	DPCDBOEO_04404	HNFFLMOJ_02938	LBPLDFOD_01695	OFAFBCHD_00776	GMALDEDP_00777	FEPJNGBC_00716	JGKMMMCE_00775		LFLBLICF_01985	KNKGMLPG_03227	IKIKNHGG_01258	MDBEBLDA_02206	ALEAEEBB_03660	JEGMHDJA_02724	HJMKAHOA_00776	JFLEOJLN_00793	MOJOKIMF_03683	FKFNGNFE_02982	APIGMMDO_02857				FBMFMADL_02594
group_2493	27	1	3.7037	DGJHDMNE_04015	DIGJNNDJ_04020	PCADNPNA_04019	MOFIMDNH_02315	OGBAFHAJ_04270	NDOHBMKK_04275	MINIGCHC_04280	AHODDPHD_02190	DFPGNGLH_02514	DPCDBOEO_03497	HNFFLMOJ_02031	LBPLDFOD_02606	OFAFBCHD_04270	GMALDEDP_04281	FEPJNGBC_04086	JGKMMMCE_04250		LFLBLICF_02899	KNKGMLPG_02316	IKIKNHGG_02166	MDBEBLDA_03113	ALEAEEBB_00163	JEGMHDJA_01817	HJMKAHOA_04252	JFLEOJLN_04300	MOJOKIMF_03323	FKFNGNFE_03905			LLJGPOCF_03897		FBMFMADL_03910
group_2502	27	1	3.7037	DGJHDMNE_04072	DIGJNNDJ_04074	PCADNPNA_04093	MOFIMDNH_01699	OGBAFHAJ_03652	NDOHBMKK_03658	MINIGCHC_03665	AHODDPHD_01575	DFPGNGLH_03129	DPCDBOEO_02880	HNFFLMOJ_01416	LBPLDFOD_03223	OFAFBCHD_03655	GMALDEDP_03666	FEPJNGBC_03484	JGKMMMCE_03632	AMPMNNBD_00965	LFLBLICF_03520	KNKGMLPG_01699	IKIKNHGG_02783	MDBEBLDA_03729	ALEAEEBB_00780	JEGMHDJA_01202	HJMKAHOA_03637	JFLEOJLN_03678	MOJOKIMF_03492	FKFNGNFE_00057					FBMFMADL_04000
group_2501	27	1	3.7037	DGJHDMNE_04071	DIGJNNDJ_04075	PCADNPNA_04094	MOFIMDNH_01698	OGBAFHAJ_03651	NDOHBMKK_03657	MINIGCHC_03664	AHODDPHD_01574	DFPGNGLH_03130	DPCDBOEO_02879	HNFFLMOJ_01415	LBPLDFOD_03224	OFAFBCHD_03654	GMALDEDP_03665	FEPJNGBC_03483	JGKMMMCE_03631	AMPMNNBD_00966	LFLBLICF_03521	KNKGMLPG_01698	IKIKNHGG_02784	MDBEBLDA_03730	ALEAEEBB_00781	JEGMHDJA_01201	HJMKAHOA_03636	JFLEOJLN_03677	MOJOKIMF_03491	FKFNGNFE_00058					FBMFMADL_04001
group_2500	27	1	3.7037	DGJHDMNE_04070	DIGJNNDJ_04076	PCADNPNA_04095	MOFIMDNH_01697	OGBAFHAJ_03650	NDOHBMKK_03656	MINIGCHC_03663	AHODDPHD_01573	DFPGNGLH_03131	DPCDBOEO_02878	HNFFLMOJ_01414	LBPLDFOD_03225	OFAFBCHD_03653	GMALDEDP_03664	FEPJNGBC_03482	JGKMMMCE_03630	AMPMNNBD_00967	LFLBLICF_03522	KNKGMLPG_01697	IKIKNHGG_02785	MDBEBLDA_03731	ALEAEEBB_00782	JEGMHDJA_01200	HJMKAHOA_03635	JFLEOJLN_03676	MOJOKIMF_03490	FKFNGNFE_00059					FBMFMADL_04002
group_2497	27	1	3.7037	DGJHDMNE_04067	DIGJNNDJ_04079	PCADNPNA_04098	MOFIMDNH_01694	OGBAFHAJ_03647	NDOHBMKK_03653	MINIGCHC_03660	AHODDPHD_01570	DFPGNGLH_03134	DPCDBOEO_02875	HNFFLMOJ_01411	LBPLDFOD_03228	OFAFBCHD_03650	GMALDEDP_03661	FEPJNGBC_03479	JGKMMMCE_03627	AMPMNNBD_00970	LFLBLICF_03525	KNKGMLPG_01694	IKIKNHGG_02788	MDBEBLDA_03734	ALEAEEBB_00785	JEGMHDJA_01197	HJMKAHOA_03632	JFLEOJLN_03673	MOJOKIMF_03487	FKFNGNFE_00062					FBMFMADL_04005
group_2499	27	1	3.7037	DGJHDMNE_04069	DIGJNNDJ_04077	PCADNPNA_04096	MOFIMDNH_01696	OGBAFHAJ_03649	NDOHBMKK_03655	MINIGCHC_03662	AHODDPHD_01572	DFPGNGLH_03132	DPCDBOEO_02877	HNFFLMOJ_01413	LBPLDFOD_03226	OFAFBCHD_03652	GMALDEDP_03663	FEPJNGBC_03481	JGKMMMCE_03629	AMPMNNBD_00968	LFLBLICF_03523	KNKGMLPG_01696	IKIKNHGG_02786	MDBEBLDA_03732	ALEAEEBB_00783	JEGMHDJA_01199	HJMKAHOA_03634	JFLEOJLN_03675	MOJOKIMF_03489	FKFNGNFE_00060					FBMFMADL_04003
group_2498	27	1	3.7037	DGJHDMNE_04068	DIGJNNDJ_04078	PCADNPNA_04097	MOFIMDNH_01695	OGBAFHAJ_03648	NDOHBMKK_03654	MINIGCHC_03661	AHODDPHD_01571	DFPGNGLH_03133	DPCDBOEO_02876	HNFFLMOJ_01412	LBPLDFOD_03227	OFAFBCHD_03651	GMALDEDP_03662	FEPJNGBC_03480	JGKMMMCE_03628	AMPMNNBD_00969	LFLBLICF_03524	KNKGMLPG_01695	IKIKNHGG_02787	MDBEBLDA_03733	ALEAEEBB_00784	JEGMHDJA_01198	HJMKAHOA_03633	JFLEOJLN_03674	MOJOKIMF_03488	FKFNGNFE_00061					FBMFMADL_04004
group_5156	26	1	3.84615	DGJHDMNE_04351	DIGJNNDJ_04339	PCADNPNA_04355	MOFIMDNH_02347	OGBAFHAJ_04304	NDOHBMKK_04307	MINIGCHC_04312	AHODDPHD_02222	DFPGNGLH_02482	DPCDBOEO_03529	HNFFLMOJ_02063	LBPLDFOD_02574	OFAFBCHD_04302	GMALDEDP_04312		JGKMMMCE_04282		LFLBLICF_02867	KNKGMLPG_02348	IKIKNHGG_02134	MDBEBLDA_03081	ALEAEEBB_00131	JEGMHDJA_01849	HJMKAHOA_04284	JFLEOJLN_04332	MOJOKIMF_04268	FKFNGNFE_03872	APIGMMDO_01999				FBMFMADL_04342
group_2446	26	1	3.84615	DGJHDMNE_03406	DIGJNNDJ_03465	PCADNPNA_03473	MOFIMDNH_04392	OGBAFHAJ_01955	NDOHBMKK_01943	MINIGCHC_01948	AHODDPHD_04262	DFPGNGLH_00437	DPCDBOEO_01165	HNFFLMOJ_04104	LBPLDFOD_00529	OFAFBCHD_01941	GMALDEDP_01943	FEPJNGBC_01842			LFLBLICF_00812	KNKGMLPG_04394	IKIKNHGG_00088	MDBEBLDA_01040	ALEAEEBB_02495	JEGMHDJA_03891	HJMKAHOA_01943	JFLEOJLN_01971	MOJOKIMF_02457	FKFNGNFE_01800					FBMFMADL_03190										MOFKPPDN_02952
group_2441	26	1	3.84615	DGJHDMNE_03397	DIGJNNDJ_03474	PCADNPNA_03464	MOFIMDNH_04402	OGBAFHAJ_01965	NDOHBMKK_01953	MINIGCHC_01958	AHODDPHD_04272	DFPGNGLH_00428	DPCDBOEO_01175	HNFFLMOJ_04114	LBPLDFOD_00519	OFAFBCHD_01950	GMALDEDP_01953	FEPJNGBC_01852			LFLBLICF_00803	KNKGMLPG_04404	IKIKNHGG_00079	MDBEBLDA_01031	ALEAEEBB_02485	JEGMHDJA_03901	HJMKAHOA_01953	JFLEOJLN_01981	MOJOKIMF_02448	FKFNGNFE_01790					FBMFMADL_03181										MOFKPPDN_03797
group_2471	26	1	3.84615	DGJHDMNE_03732	DIGJNNDJ_03749	PCADNPNA_03736	MOFIMDNH_03169	OGBAFHAJ_00727	NDOHBMKK_00722	MINIGCHC_00724	AHODDPHD_03041	DFPGNGLH_01659	DPCDBOEO_04350	HNFFLMOJ_02884	LBPLDFOD_01749	OFAFBCHD_00722	GMALDEDP_00723	FEPJNGBC_00664			LFLBLICF_02040	KNKGMLPG_03173	IKIKNHGG_01312	MDBEBLDA_02260	ALEAEEBB_03714	JEGMHDJA_02670	HJMKAHOA_00722	JFLEOJLN_00739	MOJOKIMF_02936	FKFNGNFE_03038	APIGMMDO_02802				FBMFMADL_03546
group_2560	26	1	3.84615	DGJHDMNE_04268	DIGJNNDJ_04253	PCADNPNA_04272	MOFIMDNH_03782	OGBAFHAJ_01345	NDOHBMKK_01335	MINIGCHC_01341	AHODDPHD_03655	DFPGNGLH_01047	DPCDBOEO_00556	HNFFLMOJ_03496	LBPLDFOD_01136	OFAFBCHD_01334	GMALDEDP_01336	FEPJNGBC_01248			LFLBLICF_01424	KNKGMLPG_03786	IKIKNHGG_00699	MDBEBLDA_01648	ALEAEEBB_03102	JEGMHDJA_03284	HJMKAHOA_01336	JFLEOJLN_01358	MOJOKIMF_04137	FKFNGNFE_02417					FBMFMADL_04244									DDOBICEL_02275
group_2200	26	1	3.84615	DGJHDMNE_01473	DIGJNNDJ_03102	PCADNPNA_01196	MOFIMDNH_02684	OGBAFHAJ_00241	NDOHBMKK_00239	MINIGCHC_00239	AHODDPHD_02558	DFPGNGLH_02145	DPCDBOEO_03866	HNFFLMOJ_02400	LBPLDFOD_02236	OFAFBCHD_00239	GMALDEDP_00239	FEPJNGBC_00193			LFLBLICF_02527	KNKGMLPG_02686	IKIKNHGG_01795	MDBEBLDA_02744	ALEAEEBB_04198	JEGMHDJA_02186	HJMKAHOA_00239	JFLEOJLN_00242	MOJOKIMF_02699	FKFNGNFE_03531					FBMFMADL_00924									DDOBICEL_03202
mhqE_2	26	1	3.84615	DGJHDMNE_00736	DIGJNNDJ_00736	PCADNPNA_00736	MOFIMDNH_00252	OGBAFHAJ_02204	NDOHBMKK_02215	MINIGCHC_02220	AHODDPHD_00133	DFPGNGLH_00182	DPCDBOEO_01436	HNFFLMOJ_04376	LBPLDFOD_00259	OFAFBCHD_02212	GMALDEDP_02215	FEPJNGBC_02079			LFLBLICF_00560	KNKGMLPG_00253	IKIKNHGG_04226	MDBEBLDA_00769	ALEAEEBB_02223	JEGMHDJA_04162	HJMKAHOA_02194	JFLEOJLN_02226	MOJOKIMF_02061	FKFNGNFE_01520					FBMFMADL_03231									DDOBICEL_00538
group_5631	26	1	3.84615	DGJHDMNE_04348	DIGJNNDJ_04337	PCADNPNA_04351	MOFIMDNH_01361	OGBAFHAJ_03315	NDOHBMKK_03321	MINIGCHC_03328	AHODDPHD_01239	DFPGNGLH_03467	DPCDBOEO_02543	HNFFLMOJ_01079	LBPLDFOD_03561	OFAFBCHD_03318	GMALDEDP_03327	FEPJNGBC_04232	JGKMMMCE_03294		LFLBLICF_03860	KNKGMLPG_01360	IKIKNHGG_03121	MDBEBLDA_04066	ALEAEEBB_01117	JEGMHDJA_00865	HJMKAHOA_03300	JFLEOJLN_03338		FKFNGNFE_00397					FBMFMADL_04338									DDOBICEL_03885
yesZ_1	26	1	3.84615	DGJHDMNE_02819	DIGJNNDJ_02826	PCADNPNA_02795	MOFIMDNH_03248	OGBAFHAJ_00806	NDOHBMKK_00801	MINIGCHC_00803	AHODDPHD_03120	DFPGNGLH_01580	DPCDBOEO_00022	HNFFLMOJ_02963	LBPLDFOD_01670	OFAFBCHD_00801	GMALDEDP_00802	FEPJNGBC_00741			LFLBLICF_01960	KNKGMLPG_03252	IKIKNHGG_01233	MDBEBLDA_02181	ALEAEEBB_03635	JEGMHDJA_02749	HJMKAHOA_00801	JFLEOJLN_00818	MOJOKIMF_03005	FKFNGNFE_02957					FBMFMADL_02569									DDOBICEL_03362
group_632	26	1	3.84615	DGJHDMNE_03984	DIGJNNDJ_03969	PCADNPNA_04009	MOFIMDNH_03156	OGBAFHAJ_00714	NDOHBMKK_00709	MINIGCHC_00711	AHODDPHD_03028	DFPGNGLH_01672	DPCDBOEO_04337	HNFFLMOJ_02871	LBPLDFOD_01762	OFAFBCHD_00709	GMALDEDP_00710	FEPJNGBC_00653			LFLBLICF_02053	KNKGMLPG_03160	IKIKNHGG_01325	MDBEBLDA_02273	ALEAEEBB_03727	JEGMHDJA_02657	HJMKAHOA_00709	JFLEOJLN_00726	MOJOKIMF_03131	FKFNGNFE_03051					FBMFMADL_03825										MOFKPPDN_03551
group_503	25	1	4	DGJHDMNE_01378	DIGJNNDJ_02488	PCADNPNA_01101	MOFIMDNH_02779	OGBAFHAJ_00336	NDOHBMKK_00334	MINIGCHC_00334	AHODDPHD_02653	DFPGNGLH_02049	DPCDBOEO_03962	HNFFLMOJ_02495	LBPLDFOD_02140	OFAFBCHD_00334	GMALDEDP_00335	FEPJNGBC_00290	JGKMMMCE_00335		LFLBLICF_02431		IKIKNHGG_01699	MDBEBLDA_02648	ALEAEEBB_04102	JEGMHDJA_02282	HJMKAHOA_00334		MOJOKIMF_01874	FKFNGNFE_03433					FBMFMADL_01019									DDOBICEL_02195
group_163	25	1	4	DGJHDMNE_03891	DIGJNNDJ_03864	PCADNPNA_03895	MOFIMDNH_03836	OGBAFHAJ_01538	NDOHBMKK_01389	MINIGCHC_01395	AHODDPHD_03709	DFPGNGLH_00993	DPCDBOEO_00610	HNFFLMOJ_03550	LBPLDFOD_01082	OFAFBCHD_01388	GMALDEDP_01390	FEPJNGBC_01300			LFLBLICF_01368	KNKGMLPG_03841	IKIKNHGG_00645	MDBEBLDA_01594	ALEAEEBB_03048	JEGMHDJA_03338	HJMKAHOA_01390	JFLEOJLN_01414	MOJOKIMF_02738						FBMFMADL_03701										MOFKPPDN_03107
group_728	25	1	4	DGJHDMNE_00445	DIGJNNDJ_00379	PCADNPNA_00379		OGBAFHAJ_01815	NDOHBMKK_01804	MINIGCHC_01808	AHODDPHD_04123	DFPGNGLH_00576	DPCDBOEO_01026	HNFFLMOJ_03965	LBPLDFOD_00668	OFAFBCHD_01802	GMALDEDP_01804	FEPJNGBC_01707			LFLBLICF_00951	KNKGMLPG_04255	IKIKNHGG_00227	MDBEBLDA_01179	ALEAEEBB_02634	JEGMHDJA_03752	HJMKAHOA_01804	JFLEOJLN_01833	MOJOKIMF_00085	FKFNGNFE_01941					FBMFMADL_00379					HGJPPPBD_04334
1"SeqName" is the name assigned by the Roary analysis.
